# Latent disease similarities and therapeutic repurposing possibilities uncovered by multi-modal generative topic modeling of human diseases

**DOI:** 10.1101/2021.05.18.444550

**Authors:** Satoshi Kozawa, Hirona Yokoyama, Kyoji Urayama, Kengo Tejima, Hotaka Doi, Thomas N. Sato

## Abstract

Human diseases are characterized by multiple features such as their pathophysiological, molecular, and genetic changes. The rapid expansion of such multi-modal disease-omics space provides an opportunity to re-classify diverse human diseases and uncover their latent molecular similarities, which could be exploited to repurpose a therapeutic-target for one disease to another. Herein, we probe this underexplored space by soft-clustering 6,955 human diseases by multi-modal generative topic-modeling. Focusing on chronic kidney disease and myocardial infarction, two most life-threatening diseases, unveiled are their previously underrecognized molecular similarities to neoplasia and mental/neurological-disorders, and 69 repurposable therapeutic-targets for these diseases. Using an edit-distance based pathway-classifier, we also find molecular pathways by which these targets could elicit their clinical effects. Importantly, for the 17 targets, the evidence for their therapeutic usefulness is retrospectively found in the pre-clinical and clinical space, illustrating the effectiveness of the method, and suggesting its broader applications across diverse human diseases.
