## Supplementary material for "Latent disease similarities and therapeutic repurposing possibilities uncovered by multi-modal generative topic modeling of human diseases": TableS3

### Sheet: Sheet 1
element_name	Disease	auc
AlteredExpression	Chronic kidney diseases	0.905289
AlteredExpression	Myocardial infarction	0.910034
Biomarker	Chronic kidney diseases	0.908951
Biomarker	Myocardial infarction	0.893477
GeneticVariation	Chronic kidney diseases	0.8455
GeneticVariation	Myocardial infarction	0.821558
