## Supplementary material for "Latent disease similarities and therapeutic repurposing possibilities uncovered by multi-modal generative topic modeling of human diseases": TableS10

### Sheet: youdens index
Database	Disease	youden's index
AlteredExpression	Chronic kidney diseases	0.0054
AlteredExpression	Myocardial infarction	0.0044
Biomarker	Chronic kidney diseases	0.0052
Biomarker	Myocardial infarction	0.0038
GeneticVariation	Chronic kidney diseases	0.0032
GeneticVariation	Myocardial infarction	0.0024
