## Supplementary material for "Latent disease similarities and therapeutic repurposing possibilities uncovered by multi-modal generative topic modeling of human diseases": TableS17

### Sheet: Gene_CKD
Symbol
SPAG8
THRSP
UBE2D1
AEBP1
ASL
ATP8B1
BLOC1S2
CRNKL1
EPB41
GUCY2C
HSD3B7
IREB2
NARS1
PYGL
SLC25A13
UGGT1
ZDHHC13
DRD5
ERVK-19
FAM13A
GABRB3
GALT
H3-3B
HTR3A
IL36RN
LINC01185
NME8
SPATC1L
SYN3
TRP-AGG2-6
