## Supplementary material for "Latent disease similarities and therapeutic repurposing possibilities uncovered by multi-modal generative topic modeling of human diseases": TableS18

### Sheet: MI_Genes
Symbol
HBE1
SPAG8
AEBP1
AK2
ASL
ATP8B1
BLOC1S2
C15orf41
C19orf12
CCDC115
CD79B
CHRM1
ECT
EDS8
EPB41
ERLEC1
GABRA5
GABRB3
GRIK1
GRM3
GRM7
GUCY2C
HBB-LCR
HM13
HSD3B7
IKZF2
IREB2
NARS1
ODAM
P3H3
PRKG2
PYGL
RHAG
SARM1
SLC17A7
SLC25A13
SLC6A5
SPNS1
STK26
UGGT1
UROS
UST
ADRM1
BARX1
C2-AS1
GALT
GNPAT
LAMTOR1
LMF1
NDUFB2
PCDH19
PILRA
RANBP2
SPAST
SPATC1L
SYN3
TRP-AGG2-6
