## Supplementary material for "Latent disease similarities and therapeutic repurposing possibilities uncovered by multi-modal generative topic modeling of human diseases": TableS20

### Sheet: Sheet 1
Symbol	Tissue	RNAExp	Disease
ASL	adipose tissue	5.6	Chronic kidney disease
ASL	adrenal gland	4.8	Chronic kidney disease
ASL	amygdala	4	Chronic kidney disease
ASL	appendix	8	Chronic kidney disease
ASL	basal ganglia	4.3	Chronic kidney disease
ASL	bone marrow	7.3	Chronic kidney disease
ASL	breast	5.9	Chronic kidney disease
ASL	cerebellum	7.2	Chronic kidney disease
ASL	cerebral cortex	7.4	Chronic kidney disease
ASL	cervix, uterine	5.5	Chronic kidney disease
ASL	colon	17.2	Chronic kidney disease
ASL	corpus callosum	3.7	Chronic kidney disease
ASL	ductus deferens	7.8	Chronic kidney disease
ASL	duodenum	20.8	Chronic kidney disease
ASL	endometrium	5	Chronic kidney disease
ASL	epididymis	7.1	Chronic kidney disease
ASL	esophagus	7.7	Chronic kidney disease
ASL	fallopian tube	4.9	Chronic kidney disease
ASL	gallbladder	19.5	Chronic kidney disease
ASL	heart muscle	4.3	Chronic kidney disease
ASL	hippocampal formation	3.7	Chronic kidney disease
ASL	hypothalamus	4.3	Chronic kidney disease
ASL	kidney	16	Chronic kidney disease
ASL	liver	99.5	Chronic kidney disease
ASL	lung	8.1	Chronic kidney disease
ASL	lymph node	4.5	Chronic kidney disease
ASL	midbrain	4.4	Chronic kidney disease
ASL	olfactory region	6.2	Chronic kidney disease
ASL	ovary	5.9	Chronic kidney disease
ASL	pancreas	10.4	Chronic kidney disease
ASL	parathyroid gland	3.3	Chronic kidney disease
ASL	pituitary gland	5.8	Chronic kidney disease
ASL	placenta	3.3	Chronic kidney disease
ASL	pons and medulla	7.2	Chronic kidney disease
ASL	prostate	5.4	Chronic kidney disease
ASL	rectum	12.4	Chronic kidney disease
ASL	retina	5.8	Chronic kidney disease
ASL	salivary gland	7.1	Chronic kidney disease
ASL	seminal vesicle	5.7	Chronic kidney disease
ASL	skeletal muscle	2.4	Chronic kidney disease
ASL	skin	4.1	Chronic kidney disease
ASL	small intestine	16.6	Chronic kidney disease
ASL	smooth muscle	3.4	Chronic kidney disease
ASL	spinal cord	3.2	Chronic kidney disease
ASL	spleen	8.6	Chronic kidney disease
ASL	stomach	12.6	Chronic kidney disease
ASL	testis	2.1	Chronic kidney disease
ASL	thalamus	3.5	Chronic kidney disease
ASL	thymus	1.2	Chronic kidney disease
ASL	thyroid gland	7.1	Chronic kidney disease
ASL	tongue	7.9	Chronic kidney disease
ASL	tonsil	5.9	Chronic kidney disease
ASL	urinary bladder	5.2	Chronic kidney disease
ASL	vagina	5.9	Chronic kidney disease
ASL	B-cells	8.6	Chronic kidney disease
ASL	dendritic cells	19.3	Chronic kidney disease
ASL	granulocytes	20.7	Chronic kidney disease
ASL	monocytes	18.4	Chronic kidney disease
ASL	NK-cells	30.4	Chronic kidney disease
ASL	T-cells	9.2	Chronic kidney disease
ASL	total PBMC	10.7	Chronic kidney disease
NARS1	adipose tissue	30.9	Chronic kidney disease
NARS1	adrenal gland	36.9	Chronic kidney disease
NARS1	amygdala	35	Chronic kidney disease
NARS1	appendix	28.8	Chronic kidney disease
NARS1	basal ganglia	42.6	Chronic kidney disease
NARS1	bone marrow	19.5	Chronic kidney disease
NARS1	breast	31.6	Chronic kidney disease
NARS1	cerebellum	47.1	Chronic kidney disease
NARS1	cerebral cortex	51.4	Chronic kidney disease
NARS1	cervix, uterine	28.1	Chronic kidney disease
NARS1	colon	49.7	Chronic kidney disease
NARS1	corpus callosum	24.8	Chronic kidney disease
NARS1	ductus deferens	31.1	Chronic kidney disease
NARS1	duodenum	42.5	Chronic kidney disease
NARS1	endometrium	30.8	Chronic kidney disease
NARS1	epididymis	31.6	Chronic kidney disease
NARS1	esophagus	40.2	Chronic kidney disease
NARS1	fallopian tube	27.4	Chronic kidney disease
NARS1	gallbladder	26.8	Chronic kidney disease
NARS1	heart muscle	40.6	Chronic kidney disease
NARS1	hippocampal formation	40.5	Chronic kidney disease
NARS1	hypothalamus	36.5	Chronic kidney disease
NARS1	kidney	66	Chronic kidney disease
NARS1	liver	41.9	Chronic kidney disease
NARS1	lung	26	Chronic kidney disease
NARS1	lymph node	23	Chronic kidney disease
NARS1	midbrain	39.5	Chronic kidney disease
NARS1	olfactory region	39.2	Chronic kidney disease
NARS1	ovary	29.4	Chronic kidney disease
NARS1	pancreas	29.4	Chronic kidney disease
NARS1	parathyroid gland	52	Chronic kidney disease
NARS1	pituitary gland	35.7	Chronic kidney disease
NARS1	placenta	25.6	Chronic kidney disease
NARS1	pons and medulla	49.5	Chronic kidney disease
NARS1	prostate	33.1	Chronic kidney disease
NARS1	rectum	46.1	Chronic kidney disease
NARS1	retina	18.5	Chronic kidney disease
NARS1	salivary gland	33.7	Chronic kidney disease
NARS1	seminal vesicle	30.9	Chronic kidney disease
NARS1	skeletal muscle	76.6	Chronic kidney disease
NARS1	skin	26.9	Chronic kidney disease
NARS1	small intestine	35.2	Chronic kidney disease
NARS1	smooth muscle	29.9	Chronic kidney disease
NARS1	spinal cord	40.6	Chronic kidney disease
NARS1	spleen	25.7	Chronic kidney disease
NARS1	stomach	36	Chronic kidney disease
NARS1	testis	14.9	Chronic kidney disease
NARS1	thalamus	36.3	Chronic kidney disease
NARS1	thymus	25	Chronic kidney disease
NARS1	thyroid gland	44.5	Chronic kidney disease
NARS1	tongue	31.9	Chronic kidney disease
NARS1	tonsil	29.2	Chronic kidney disease
NARS1	urinary bladder	34.6	Chronic kidney disease
NARS1	vagina	35.3	Chronic kidney disease
NARS1	B-cells	20	Chronic kidney disease
NARS1	dendritic cells	26.6	Chronic kidney disease
NARS1	granulocytes	15.6	Chronic kidney disease
NARS1	monocytes	40.8	Chronic kidney disease
NARS1	NK-cells	15.8	Chronic kidney disease
NARS1	T-cells	23.4	Chronic kidney disease
NARS1	total PBMC	23.7	Chronic kidney disease
PYGL	adipose tissue	47.6	Chronic kidney disease
PYGL	adrenal gland	9.9	Chronic kidney disease
PYGL	amygdala	4.9	Chronic kidney disease
PYGL	appendix	9.7	Chronic kidney disease
PYGL	basal ganglia	6.8	Chronic kidney disease
PYGL	bone marrow	40	Chronic kidney disease
PYGL	breast	28.1	Chronic kidney disease
PYGL	cerebellum	1.3	Chronic kidney disease
PYGL	cerebral cortex	3.9	Chronic kidney disease
PYGL	cervix, uterine	17.2	Chronic kidney disease
PYGL	colon	10.1	Chronic kidney disease
PYGL	corpus callosum	3	Chronic kidney disease
PYGL	ductus deferens	23.7	Chronic kidney disease
PYGL	duodenum	1.7	Chronic kidney disease
PYGL	endometrium	10.9	Chronic kidney disease
PYGL	epididymis	7.3	Chronic kidney disease
PYGL	esophagus	24.8	Chronic kidney disease
PYGL	fallopian tube	7.8	Chronic kidney disease
PYGL	gallbladder	5.5	Chronic kidney disease
PYGL	heart muscle	15	Chronic kidney disease
PYGL	hippocampal formation	3.9	Chronic kidney disease
PYGL	hypothalamus	3.4	Chronic kidney disease
PYGL	kidney	6.8	Chronic kidney disease
PYGL	liver	58.8	Chronic kidney disease
PYGL	lung	19.6	Chronic kidney disease
PYGL	lymph node	25.6	Chronic kidney disease
PYGL	midbrain	6.5	Chronic kidney disease
PYGL	olfactory region	1.6	Chronic kidney disease
PYGL	ovary	15.4	Chronic kidney disease
PYGL	pancreas	4.1	Chronic kidney disease
PYGL	parathyroid gland	12.5	Chronic kidney disease
PYGL	pituitary gland	3.7	Chronic kidney disease
PYGL	placenta	23.3	Chronic kidney disease
PYGL	pons and medulla	5.3	Chronic kidney disease
PYGL	prostate	11.4	Chronic kidney disease
PYGL	rectum	10.3	Chronic kidney disease
PYGL	retina	17.8	Chronic kidney disease
PYGL	salivary gland	11.8	Chronic kidney disease
PYGL	seminal vesicle	55.2	Chronic kidney disease
PYGL	skeletal muscle	7.1	Chronic kidney disease
PYGL	skin	15.3	Chronic kidney disease
PYGL	small intestine	3.5	Chronic kidney disease
PYGL	smooth muscle	11.2	Chronic kidney disease
PYGL	spinal cord	8.7	Chronic kidney disease
PYGL	spleen	38.8	Chronic kidney disease
PYGL	stomach	4.5	Chronic kidney disease
PYGL	testis	6.8	Chronic kidney disease
PYGL	thalamus	5.4	Chronic kidney disease
PYGL	thymus	2.4	Chronic kidney disease
PYGL	thyroid gland	7.1	Chronic kidney disease
PYGL	tongue	9.1	Chronic kidney disease
PYGL	tonsil	7.3	Chronic kidney disease
PYGL	urinary bladder	18.4	Chronic kidney disease
PYGL	vagina	24.3	Chronic kidney disease
PYGL	B-cells	0	Chronic kidney disease
PYGL	dendritic cells	7.3	Chronic kidney disease
PYGL	granulocytes	41.4	Chronic kidney disease
PYGL	monocytes	13.8	Chronic kidney disease
PYGL	NK-cells	0.1	Chronic kidney disease
PYGL	T-cells	0	Chronic kidney disease
PYGL	total PBMC	5.5	Chronic kidney disease
GABRB3	adipose tissue	1.2	Chronic kidney disease
GABRB3	adrenal gland	6.2	Chronic kidney disease
GABRB3	amygdala	16.8	Chronic kidney disease
GABRB3	appendix	1.1	Chronic kidney disease
GABRB3	basal ganglia	22.6	Chronic kidney disease
GABRB3	bone marrow	0.7	Chronic kidney disease
GABRB3	breast	1.5	Chronic kidney disease
GABRB3	cerebellum	12.7	Chronic kidney disease
GABRB3	cerebral cortex	48.6	Chronic kidney disease
GABRB3	cervix, uterine	3	Chronic kidney disease
GABRB3	colon	1.8	Chronic kidney disease
GABRB3	corpus callosum	1.6	Chronic kidney disease
GABRB3	ductus deferens	0.1	Chronic kidney disease
GABRB3	duodenum	1.4	Chronic kidney disease
GABRB3	endometrium	2.4	Chronic kidney disease
GABRB3	epididymis	1.6	Chronic kidney disease
GABRB3	esophagus	1.9	Chronic kidney disease
GABRB3	fallopian tube	3	Chronic kidney disease
GABRB3	gallbladder	13.9	Chronic kidney disease
GABRB3	heart muscle	7.4	Chronic kidney disease
GABRB3	hippocampal formation	14.3	Chronic kidney disease
GABRB3	hypothalamus	11.7	Chronic kidney disease
GABRB3	kidney	7.8	Chronic kidney disease
GABRB3	liver	1.5	Chronic kidney disease
GABRB3	lung	1.5	Chronic kidney disease
GABRB3	lymph node	0.7	Chronic kidney disease
GABRB3	midbrain	4.6	Chronic kidney disease
GABRB3	olfactory region	13.7	Chronic kidney disease
GABRB3	ovary	2.5	Chronic kidney disease
GABRB3	pancreas	5.2	Chronic kidney disease
GABRB3	parathyroid gland	1.2	Chronic kidney disease
GABRB3	pituitary gland	12.2	Chronic kidney disease
GABRB3	placenta	0.7	Chronic kidney disease
GABRB3	pons and medulla	3.7	Chronic kidney disease
GABRB3	prostate	5.7	Chronic kidney disease
GABRB3	rectum	1.6	Chronic kidney disease
GABRB3	retina	3.2	Chronic kidney disease
GABRB3	salivary gland	1.2	Chronic kidney disease
GABRB3	seminal vesicle	1.9	Chronic kidney disease
GABRB3	skeletal muscle	0.7	Chronic kidney disease
GABRB3	skin	1.3	Chronic kidney disease
GABRB3	small intestine	1.2	Chronic kidney disease
GABRB3	smooth muscle	2	Chronic kidney disease
GABRB3	spinal cord	2.5	Chronic kidney disease
GABRB3	spleen	1.2	Chronic kidney disease
GABRB3	stomach	6	Chronic kidney disease
GABRB3	testis	4.4	Chronic kidney disease
GABRB3	thalamus	3.4	Chronic kidney disease
GABRB3	thymus	0	Chronic kidney disease
GABRB3	thyroid gland	9.1	Chronic kidney disease
GABRB3	tongue	0	Chronic kidney disease
GABRB3	tonsil	0.9	Chronic kidney disease
GABRB3	urinary bladder	1.3	Chronic kidney disease
GABRB3	vagina	0.5	Chronic kidney disease
GABRB3	B-cells	0	Chronic kidney disease
GABRB3	dendritic cells	0	Chronic kidney disease
GABRB3	granulocytes	0	Chronic kidney disease
GABRB3	monocytes	0	Chronic kidney disease
GABRB3	NK-cells	0	Chronic kidney disease
GABRB3	T-cells	0	Chronic kidney disease
GABRB3	total PBMC	0.4	Chronic kidney disease
GALT	adipose tissue	6.3	Chronic kidney disease
GALT	adrenal gland	16.1	Chronic kidney disease
GALT	amygdala	8	Chronic kidney disease
GALT	appendix	13.8	Chronic kidney disease
GALT	basal ganglia	12.5	Chronic kidney disease
GALT	bone marrow	7.4	Chronic kidney disease
GALT	breast	6.6	Chronic kidney disease
GALT	cerebellum	9.3	Chronic kidney disease
GALT	cerebral cortex	7.3	Chronic kidney disease
GALT	cervix, uterine	8.5	Chronic kidney disease
GALT	colon	19.4	Chronic kidney disease
GALT	corpus callosum	5.8	Chronic kidney disease
GALT	ductus deferens	12.4	Chronic kidney disease
GALT	duodenum	18.1	Chronic kidney disease
GALT	endometrium	7.2	Chronic kidney disease
GALT	epididymis	8.4	Chronic kidney disease
GALT	esophagus	7.7	Chronic kidney disease
GALT	fallopian tube	6.5	Chronic kidney disease
GALT	gallbladder	10.5	Chronic kidney disease
GALT	heart muscle	10.9	Chronic kidney disease
GALT	hippocampal formation	6.7	Chronic kidney disease
GALT	hypothalamus	8.6	Chronic kidney disease
GALT	kidney	11.8	Chronic kidney disease
GALT	liver	47	Chronic kidney disease
GALT	lung	6.8	Chronic kidney disease
GALT	lymph node	10.8	Chronic kidney disease
GALT	midbrain	9	Chronic kidney disease
GALT	olfactory region	6	Chronic kidney disease
GALT	ovary	8.7	Chronic kidney disease
GALT	pancreas	7.6	Chronic kidney disease
GALT	parathyroid gland	12.1	Chronic kidney disease
GALT	pituitary gland	10.3	Chronic kidney disease
GALT	placenta	21.7	Chronic kidney disease
GALT	pons and medulla	7.5	Chronic kidney disease
GALT	prostate	7.2	Chronic kidney disease
GALT	rectum	6.8	Chronic kidney disease
GALT	retina	11	Chronic kidney disease
GALT	salivary gland	12.5	Chronic kidney disease
GALT	seminal vesicle	13.4	Chronic kidney disease
GALT	skeletal muscle	9.5	Chronic kidney disease
GALT	skin	14.4	Chronic kidney disease
GALT	small intestine	26.1	Chronic kidney disease
GALT	smooth muscle	5.9	Chronic kidney disease
GALT	spinal cord	5	Chronic kidney disease
GALT	spleen	9.4	Chronic kidney disease
GALT	stomach	8.1	Chronic kidney disease
GALT	testis	2.6	Chronic kidney disease
GALT	thalamus	7.1	Chronic kidney disease
GALT	thymus	11.3	Chronic kidney disease
GALT	thyroid gland	8.5	Chronic kidney disease
GALT	tongue	7.2	Chronic kidney disease
GALT	tonsil	10.6	Chronic kidney disease
GALT	urinary bladder	7	Chronic kidney disease
GALT	vagina	6.5	Chronic kidney disease
GALT	B-cells	16.3	Chronic kidney disease
GALT	dendritic cells	15.9	Chronic kidney disease
GALT	granulocytes	10.9	Chronic kidney disease
GALT	monocytes	17.5	Chronic kidney disease
GALT	NK-cells	20.5	Chronic kidney disease
GALT	T-cells	21.1	Chronic kidney disease
GALT	total PBMC	13.1	Chronic kidney disease
SYN3	adipose tissue	1.2	Chronic kidney disease
SYN3	adrenal gland	2.1	Chronic kidney disease
SYN3	amygdala	23.9	Chronic kidney disease
SYN3	appendix	1	Chronic kidney disease
SYN3	basal ganglia	13.8	Chronic kidney disease
SYN3	bone marrow	3.6	Chronic kidney disease
SYN3	breast	2.1	Chronic kidney disease
SYN3	cerebellum	4.9	Chronic kidney disease
SYN3	cerebral cortex	20.2	Chronic kidney disease
SYN3	cervix, uterine	0.8	Chronic kidney disease
SYN3	colon	1.5	Chronic kidney disease
SYN3	corpus callosum	0.3	Chronic kidney disease
SYN3	ductus deferens	0	Chronic kidney disease
SYN3	duodenum	1.1	Chronic kidney disease
SYN3	endometrium	1.2	Chronic kidney disease
SYN3	epididymis	1.3	Chronic kidney disease
SYN3	esophagus	1.2	Chronic kidney disease
SYN3	fallopian tube	1.6	Chronic kidney disease
SYN3	gallbladder	2.3	Chronic kidney disease
SYN3	heart muscle	1.4	Chronic kidney disease
SYN3	hippocampal formation	7.9	Chronic kidney disease
SYN3	hypothalamus	5.6	Chronic kidney disease
SYN3	kidney	1.5	Chronic kidney disease
SYN3	liver	1.1	Chronic kidney disease
SYN3	lung	1.8	Chronic kidney disease
SYN3	lymph node	2.4	Chronic kidney disease
SYN3	midbrain	3.8	Chronic kidney disease
SYN3	olfactory region	12.3	Chronic kidney disease
SYN3	ovary	1.2	Chronic kidney disease
SYN3	pancreas	2.1	Chronic kidney disease
SYN3	parathyroid gland	0.6	Chronic kidney disease
SYN3	pituitary gland	3.9	Chronic kidney disease
SYN3	placenta	6.2	Chronic kidney disease
SYN3	pons and medulla	15.3	Chronic kidney disease
SYN3	prostate	1.5	Chronic kidney disease
SYN3	rectum	1.4	Chronic kidney disease
SYN3	retina	0.4	Chronic kidney disease
SYN3	salivary gland	1.4	Chronic kidney disease
SYN3	seminal vesicle	1.3	Chronic kidney disease
SYN3	skeletal muscle	0.8	Chronic kidney disease
SYN3	skin	3	Chronic kidney disease
SYN3	small intestine	1.8	Chronic kidney disease
SYN3	smooth muscle	1.3	Chronic kidney disease
SYN3	spinal cord	3.6	Chronic kidney disease
SYN3	spleen	3.4	Chronic kidney disease
SYN3	stomach	1.6	Chronic kidney disease
SYN3	testis	8.7	Chronic kidney disease
SYN3	thalamus	3.3	Chronic kidney disease
SYN3	thymus	0	Chronic kidney disease
SYN3	thyroid gland	2	Chronic kidney disease
SYN3	tongue	0	Chronic kidney disease
SYN3	tonsil	1.4	Chronic kidney disease
SYN3	urinary bladder	0.9	Chronic kidney disease
SYN3	vagina	0.8	Chronic kidney disease
SYN3	B-cells	7.2	Chronic kidney disease
SYN3	dendritic cells	0.1	Chronic kidney disease
SYN3	granulocytes	0.2	Chronic kidney disease
SYN3	monocytes	0	Chronic kidney disease
SYN3	NK-cells	0	Chronic kidney disease
SYN3	T-cells	0	Chronic kidney disease
SYN3	total PBMC	0.2	Chronic kidney disease
AK2	adipose tissue	24.9	Myocardial infarction
AK2	adrenal gland	27.1	Myocardial infarction
AK2	amygdala	16	Myocardial infarction
AK2	appendix	27.6	Myocardial infarction
AK2	basal ganglia	20.3	Myocardial infarction
AK2	bone marrow	18.3	Myocardial infarction
AK2	breast	24.2	Myocardial infarction
AK2	cerebellum	19.1	Myocardial infarction
AK2	cerebral cortex	17.6	Myocardial infarction
AK2	cervix, uterine	21.4	Myocardial infarction
AK2	colon	31.3	Myocardial infarction
AK2	corpus callosum	24.6	Myocardial infarction
AK2	ductus deferens	22.4	Myocardial infarction
AK2	duodenum	36.6	Myocardial infarction
AK2	endometrium	20.6	Myocardial infarction
AK2	epididymis	22.8	Myocardial infarction
AK2	esophagus	31.6	Myocardial infarction
AK2	fallopian tube	17.6	Myocardial infarction
AK2	gallbladder	25	Myocardial infarction
AK2	heart muscle	33.9	Myocardial infarction
AK2	hippocampal formation	15.1	Myocardial infarction
AK2	hypothalamus	14.5	Myocardial infarction
AK2	kidney	51.2	Myocardial infarction
AK2	liver	46.5	Myocardial infarction
AK2	lung	17.9	Myocardial infarction
AK2	lymph node	18.2	Myocardial infarction
AK2	midbrain	23.1	Myocardial infarction
AK2	olfactory region	9.9	Myocardial infarction
AK2	ovary	24.3	Myocardial infarction
AK2	pancreas	23.2	Myocardial infarction
AK2	parathyroid gland	27.2	Myocardial infarction
AK2	pituitary gland	16.2	Myocardial infarction
AK2	placenta	18.6	Myocardial infarction
AK2	pons and medulla	19.7	Myocardial infarction
AK2	prostate	22.4	Myocardial infarction
AK2	rectum	31.8	Myocardial infarction
AK2	retina	20.4	Myocardial infarction
AK2	salivary gland	31.4	Myocardial infarction
AK2	seminal vesicle	21.5	Myocardial infarction
AK2	skeletal muscle	73.8	Myocardial infarction
AK2	skin	20.6	Myocardial infarction
AK2	small intestine	37.1	Myocardial infarction
AK2	smooth muscle	18.7	Myocardial infarction
AK2	spinal cord	25.9	Myocardial infarction
AK2	spleen	24.7	Myocardial infarction
AK2	stomach	24	Myocardial infarction
AK2	testis	29.3	Myocardial infarction
AK2	thalamus	25	Myocardial infarction
AK2	thymus	40.2	Myocardial infarction
AK2	thyroid gland	37.4	Myocardial infarction
AK2	tongue	34.4	Myocardial infarction
AK2	tonsil	28.7	Myocardial infarction
AK2	urinary bladder	26.7	Myocardial infarction
AK2	vagina	23.3	Myocardial infarction
AK2	B-cells	31.7	Myocardial infarction
AK2	dendritic cells	51.9	Myocardial infarction
AK2	granulocytes	50.9	Myocardial infarction
AK2	monocytes	41.2	Myocardial infarction
AK2	NK-cells	27.4	Myocardial infarction
AK2	T-cells	24.4	Myocardial infarction
AK2	total PBMC	43.1	Myocardial infarction
ASL	adipose tissue	5.6	Myocardial infarction
ASL	adrenal gland	4.8	Myocardial infarction
ASL	amygdala	4	Myocardial infarction
ASL	appendix	8	Myocardial infarction
ASL	basal ganglia	4.3	Myocardial infarction
ASL	bone marrow	7.3	Myocardial infarction
ASL	breast	5.9	Myocardial infarction
ASL	cerebellum	7.2	Myocardial infarction
ASL	cerebral cortex	7.4	Myocardial infarction
ASL	cervix, uterine	5.5	Myocardial infarction
ASL	colon	17.2	Myocardial infarction
ASL	corpus callosum	3.7	Myocardial infarction
ASL	ductus deferens	7.8	Myocardial infarction
ASL	duodenum	20.8	Myocardial infarction
ASL	endometrium	5	Myocardial infarction
ASL	epididymis	7.1	Myocardial infarction
ASL	esophagus	7.7	Myocardial infarction
ASL	fallopian tube	4.9	Myocardial infarction
ASL	gallbladder	19.5	Myocardial infarction
ASL	heart muscle	4.3	Myocardial infarction
ASL	hippocampal formation	3.7	Myocardial infarction
ASL	hypothalamus	4.3	Myocardial infarction
ASL	kidney	16	Myocardial infarction
ASL	liver	99.5	Myocardial infarction
ASL	lung	8.1	Myocardial infarction
ASL	lymph node	4.5	Myocardial infarction
ASL	midbrain	4.4	Myocardial infarction
ASL	olfactory region	6.2	Myocardial infarction
ASL	ovary	5.9	Myocardial infarction
ASL	pancreas	10.4	Myocardial infarction
ASL	parathyroid gland	3.3	Myocardial infarction
ASL	pituitary gland	5.8	Myocardial infarction
ASL	placenta	3.3	Myocardial infarction
ASL	pons and medulla	7.2	Myocardial infarction
ASL	prostate	5.4	Myocardial infarction
ASL	rectum	12.4	Myocardial infarction
ASL	retina	5.8	Myocardial infarction
ASL	salivary gland	7.1	Myocardial infarction
ASL	seminal vesicle	5.7	Myocardial infarction
ASL	skeletal muscle	2.4	Myocardial infarction
ASL	skin	4.1	Myocardial infarction
ASL	small intestine	16.6	Myocardial infarction
ASL	smooth muscle	3.4	Myocardial infarction
ASL	spinal cord	3.2	Myocardial infarction
ASL	spleen	8.6	Myocardial infarction
ASL	stomach	12.6	Myocardial infarction
ASL	testis	2.1	Myocardial infarction
ASL	thalamus	3.5	Myocardial infarction
ASL	thymus	1.2	Myocardial infarction
ASL	thyroid gland	7.1	Myocardial infarction
ASL	tongue	7.9	Myocardial infarction
ASL	tonsil	5.9	Myocardial infarction
ASL	urinary bladder	5.2	Myocardial infarction
ASL	vagina	5.9	Myocardial infarction
ASL	B-cells	8.6	Myocardial infarction
ASL	dendritic cells	19.3	Myocardial infarction
ASL	granulocytes	20.7	Myocardial infarction
ASL	monocytes	18.4	Myocardial infarction
ASL	NK-cells	30.4	Myocardial infarction
ASL	T-cells	9.2	Myocardial infarction
ASL	total PBMC	10.7	Myocardial infarction
CHRM1	adipose tissue	0.5	Myocardial infarction
CHRM1	adrenal gland	3.7	Myocardial infarction
CHRM1	amygdala	13.2	Myocardial infarction
CHRM1	appendix	0.8	Myocardial infarction
CHRM1	basal ganglia	22	Myocardial infarction
CHRM1	bone marrow	0.5	Myocardial infarction
CHRM1	breast	3.2	Myocardial infarction
CHRM1	cerebellum	0.2	Myocardial infarction
CHRM1	cerebral cortex	34.7	Myocardial infarction
CHRM1	cervix, uterine	0.6	Myocardial infarction
CHRM1	colon	1.3	Myocardial infarction
CHRM1	corpus callosum	0.5	Myocardial infarction
CHRM1	ductus deferens	0	Myocardial infarction
CHRM1	duodenum	1	Myocardial infarction
CHRM1	endometrium	0.7	Myocardial infarction
CHRM1	epididymis	0.6	Myocardial infarction
CHRM1	esophagus	0.8	Myocardial infarction
CHRM1	fallopian tube	0.8	Myocardial infarction
CHRM1	gallbladder	0.7	Myocardial infarction
CHRM1	heart muscle	0.6	Myocardial infarction
CHRM1	hippocampal formation	14.2	Myocardial infarction
CHRM1	hypothalamus	1.7	Myocardial infarction
CHRM1	kidney	0.7	Myocardial infarction
CHRM1	liver	0.6	Myocardial infarction
CHRM1	lung	2.9	Myocardial infarction
CHRM1	lymph node	0.6	Myocardial infarction
CHRM1	midbrain	1.4	Myocardial infarction
CHRM1	olfactory region	14	Myocardial infarction
CHRM1	ovary	0.5	Myocardial infarction
CHRM1	pancreas	1.2	Myocardial infarction
CHRM1	parathyroid gland	1	Myocardial infarction
CHRM1	pituitary gland	0.1	Myocardial infarction
CHRM1	placenta	0.8	Myocardial infarction
CHRM1	pons and medulla	0.1	Myocardial infarction
CHRM1	prostate	28.2	Myocardial infarction
CHRM1	rectum	1.3	Myocardial infarction
CHRM1	retina	1.3	Myocardial infarction
CHRM1	salivary gland	25.3	Myocardial infarction
CHRM1	seminal vesicle	0.6	Myocardial infarction
CHRM1	skeletal muscle	0.6	Myocardial infarction
CHRM1	skin	2.6	Myocardial infarction
CHRM1	small intestine	1.3	Myocardial infarction
CHRM1	smooth muscle	0.6	Myocardial infarction
CHRM1	spinal cord	0.3	Myocardial infarction
CHRM1	spleen	0.6	Myocardial infarction
CHRM1	stomach	1.9	Myocardial infarction
CHRM1	testis	0.6	Myocardial infarction
CHRM1	thalamus	1.8	Myocardial infarction
CHRM1	thymus	0	Myocardial infarction
CHRM1	thyroid gland	0.8	Myocardial infarction
CHRM1	tongue	0	Myocardial infarction
CHRM1	tonsil	0.7	Myocardial infarction
CHRM1	urinary bladder	0.5	Myocardial infarction
CHRM1	vagina	0.1	Myocardial infarction
CHRM1	B-cells	0	Myocardial infarction
CHRM1	dendritic cells	0	Myocardial infarction
CHRM1	granulocytes	0	Myocardial infarction
CHRM1	monocytes	0	Myocardial infarction
CHRM1	NK-cells	0	Myocardial infarction
CHRM1	T-cells	0	Myocardial infarction
CHRM1	total PBMC	0	Myocardial infarction
GABRA5	adipose tissue	0.8	Myocardial infarction
GABRA5	adrenal gland	0.8	Myocardial infarction
GABRA5	amygdala	12	Myocardial infarction
GABRA5	appendix	0.8	Myocardial infarction
GABRA5	basal ganglia	48.2	Myocardial infarction
GABRA5	bone marrow	0.8	Myocardial infarction
GABRA5	breast	0.8	Myocardial infarction
GABRA5	cerebellum	0.1	Myocardial infarction
GABRA5	cerebral cortex	52.6	Myocardial infarction
GABRA5	cervix, uterine	0.8	Myocardial infarction
GABRA5	colon	0.8	Myocardial infarction
GABRA5	corpus callosum	0.8	Myocardial infarction
GABRA5	ductus deferens	0	Myocardial infarction
GABRA5	duodenum	0.8	Myocardial infarction
GABRA5	endometrium	0.8	Myocardial infarction
GABRA5	epididymis	0.7	Myocardial infarction
GABRA5	esophagus	2.5	Myocardial infarction
GABRA5	fallopian tube	0.8	Myocardial infarction
GABRA5	gallbladder	1.5	Myocardial infarction
GABRA5	heart muscle	0.9	Myocardial infarction
GABRA5	hippocampal formation	20.9	Myocardial infarction
GABRA5	hypothalamus	6	Myocardial infarction
GABRA5	kidney	0.9	Myocardial infarction
GABRA5	liver	0.8	Myocardial infarction
GABRA5	lung	0.8	Myocardial infarction
GABRA5	lymph node	0.8	Myocardial infarction
GABRA5	midbrain	2.3	Myocardial infarction
GABRA5	olfactory region	15.2	Myocardial infarction
GABRA5	ovary	0.7	Myocardial infarction
GABRA5	pancreas	0.7	Myocardial infarction
GABRA5	parathyroid gland	0.7	Myocardial infarction
GABRA5	pituitary gland	0.1	Myocardial infarction
GABRA5	placenta	0.8	Myocardial infarction
GABRA5	pons and medulla	1	Myocardial infarction
GABRA5	prostate	1	Myocardial infarction
GABRA5	rectum	0.7	Myocardial infarction
GABRA5	retina	0	Myocardial infarction
GABRA5	salivary gland	0.7	Myocardial infarction
GABRA5	seminal vesicle	0.9	Myocardial infarction
GABRA5	skeletal muscle	0.7	Myocardial infarction
GABRA5	skin	0.8	Myocardial infarction
GABRA5	small intestine	0.7	Myocardial infarction
GABRA5	smooth muscle	1.4	Myocardial infarction
GABRA5	spinal cord	0.3	Myocardial infarction
GABRA5	spleen	0.8	Myocardial infarction
GABRA5	stomach	1.1	Myocardial infarction
GABRA5	testis	1.4	Myocardial infarction
GABRA5	thalamus	2	Myocardial infarction
GABRA5	thymus	1.3	Myocardial infarction
GABRA5	thyroid gland	0.9	Myocardial infarction
GABRA5	tongue	0	Myocardial infarction
GABRA5	tonsil	1.1	Myocardial infarction
GABRA5	urinary bladder	0.8	Myocardial infarction
GABRA5	vagina	0	Myocardial infarction
GABRA5	B-cells	0	Myocardial infarction
GABRA5	dendritic cells	0	Myocardial infarction
GABRA5	granulocytes	0	Myocardial infarction
GABRA5	monocytes	0	Myocardial infarction
GABRA5	NK-cells	0	Myocardial infarction
GABRA5	T-cells	0	Myocardial infarction
GABRA5	total PBMC	0	Myocardial infarction
GABRB3	adipose tissue	1.2	Myocardial infarction
GABRB3	adrenal gland	6.2	Myocardial infarction
GABRB3	amygdala	16.8	Myocardial infarction
GABRB3	appendix	1.1	Myocardial infarction
GABRB3	basal ganglia	22.6	Myocardial infarction
GABRB3	bone marrow	0.7	Myocardial infarction
GABRB3	breast	1.5	Myocardial infarction
GABRB3	cerebellum	12.7	Myocardial infarction
GABRB3	cerebral cortex	48.6	Myocardial infarction
GABRB3	cervix, uterine	3	Myocardial infarction
GABRB3	colon	1.8	Myocardial infarction
GABRB3	corpus callosum	1.6	Myocardial infarction
GABRB3	ductus deferens	0.1	Myocardial infarction
GABRB3	duodenum	1.4	Myocardial infarction
GABRB3	endometrium	2.4	Myocardial infarction
GABRB3	epididymis	1.6	Myocardial infarction
GABRB3	esophagus	1.9	Myocardial infarction
GABRB3	fallopian tube	3	Myocardial infarction
GABRB3	gallbladder	13.9	Myocardial infarction
GABRB3	heart muscle	7.4	Myocardial infarction
GABRB3	hippocampal formation	14.3	Myocardial infarction
GABRB3	hypothalamus	11.7	Myocardial infarction
GABRB3	kidney	7.8	Myocardial infarction
GABRB3	liver	1.5	Myocardial infarction
GABRB3	lung	1.5	Myocardial infarction
GABRB3	lymph node	0.7	Myocardial infarction
GABRB3	midbrain	4.6	Myocardial infarction
GABRB3	olfactory region	13.7	Myocardial infarction
GABRB3	ovary	2.5	Myocardial infarction
GABRB3	pancreas	5.2	Myocardial infarction
GABRB3	parathyroid gland	1.2	Myocardial infarction
GABRB3	pituitary gland	12.2	Myocardial infarction
GABRB3	placenta	0.7	Myocardial infarction
GABRB3	pons and medulla	3.7	Myocardial infarction
GABRB3	prostate	5.7	Myocardial infarction
GABRB3	rectum	1.6	Myocardial infarction
GABRB3	retina	3.2	Myocardial infarction
GABRB3	salivary gland	1.2	Myocardial infarction
GABRB3	seminal vesicle	1.9	Myocardial infarction
GABRB3	skeletal muscle	0.7	Myocardial infarction
GABRB3	skin	1.3	Myocardial infarction
GABRB3	small intestine	1.2	Myocardial infarction
GABRB3	smooth muscle	2	Myocardial infarction
GABRB3	spinal cord	2.5	Myocardial infarction
GABRB3	spleen	1.2	Myocardial infarction
GABRB3	stomach	6	Myocardial infarction
GABRB3	testis	4.4	Myocardial infarction
GABRB3	thalamus	3.4	Myocardial infarction
GABRB3	thymus	0	Myocardial infarction
GABRB3	thyroid gland	9.1	Myocardial infarction
GABRB3	tongue	0	Myocardial infarction
GABRB3	tonsil	0.9	Myocardial infarction
GABRB3	urinary bladder	1.3	Myocardial infarction
GABRB3	vagina	0.5	Myocardial infarction
GABRB3	B-cells	0	Myocardial infarction
GABRB3	dendritic cells	0	Myocardial infarction
GABRB3	granulocytes	0	Myocardial infarction
GABRB3	monocytes	0	Myocardial infarction
GABRB3	NK-cells	0	Myocardial infarction
GABRB3	T-cells	0	Myocardial infarction
GABRB3	total PBMC	0.4	Myocardial infarction
NARS1	adipose tissue	30.9	Myocardial infarction
NARS1	adrenal gland	36.9	Myocardial infarction
NARS1	amygdala	35	Myocardial infarction
NARS1	appendix	28.8	Myocardial infarction
NARS1	basal ganglia	42.6	Myocardial infarction
NARS1	bone marrow	19.5	Myocardial infarction
NARS1	breast	31.6	Myocardial infarction
NARS1	cerebellum	47.1	Myocardial infarction
NARS1	cerebral cortex	51.4	Myocardial infarction
NARS1	cervix, uterine	28.1	Myocardial infarction
NARS1	colon	49.7	Myocardial infarction
NARS1	corpus callosum	24.8	Myocardial infarction
NARS1	ductus deferens	31.1	Myocardial infarction
NARS1	duodenum	42.5	Myocardial infarction
NARS1	endometrium	30.8	Myocardial infarction
NARS1	epididymis	31.6	Myocardial infarction
NARS1	esophagus	40.2	Myocardial infarction
NARS1	fallopian tube	27.4	Myocardial infarction
NARS1	gallbladder	26.8	Myocardial infarction
NARS1	heart muscle	40.6	Myocardial infarction
NARS1	hippocampal formation	40.5	Myocardial infarction
NARS1	hypothalamus	36.5	Myocardial infarction
NARS1	kidney	66	Myocardial infarction
NARS1	liver	41.9	Myocardial infarction
NARS1	lung	26	Myocardial infarction
NARS1	lymph node	23	Myocardial infarction
NARS1	midbrain	39.5	Myocardial infarction
NARS1	olfactory region	39.2	Myocardial infarction
NARS1	ovary	29.4	Myocardial infarction
NARS1	pancreas	29.4	Myocardial infarction
NARS1	parathyroid gland	52	Myocardial infarction
NARS1	pituitary gland	35.7	Myocardial infarction
NARS1	placenta	25.6	Myocardial infarction
NARS1	pons and medulla	49.5	Myocardial infarction
NARS1	prostate	33.1	Myocardial infarction
NARS1	rectum	46.1	Myocardial infarction
NARS1	retina	18.5	Myocardial infarction
NARS1	salivary gland	33.7	Myocardial infarction
NARS1	seminal vesicle	30.9	Myocardial infarction
NARS1	skeletal muscle	76.6	Myocardial infarction
NARS1	skin	26.9	Myocardial infarction
NARS1	small intestine	35.2	Myocardial infarction
NARS1	smooth muscle	29.9	Myocardial infarction
NARS1	spinal cord	40.6	Myocardial infarction
NARS1	spleen	25.7	Myocardial infarction
NARS1	stomach	36	Myocardial infarction
NARS1	testis	14.9	Myocardial infarction
NARS1	thalamus	36.3	Myocardial infarction
NARS1	thymus	25	Myocardial infarction
NARS1	thyroid gland	44.5	Myocardial infarction
NARS1	tongue	31.9	Myocardial infarction
NARS1	tonsil	29.2	Myocardial infarction
NARS1	urinary bladder	34.6	Myocardial infarction
NARS1	vagina	35.3	Myocardial infarction
NARS1	B-cells	20	Myocardial infarction
NARS1	dendritic cells	26.6	Myocardial infarction
NARS1	granulocytes	15.6	Myocardial infarction
NARS1	monocytes	40.8	Myocardial infarction
NARS1	NK-cells	15.8	Myocardial infarction
NARS1	T-cells	23.4	Myocardial infarction
NARS1	total PBMC	23.7	Myocardial infarction
PYGL	adipose tissue	47.6	Myocardial infarction
PYGL	adrenal gland	9.9	Myocardial infarction
PYGL	amygdala	4.9	Myocardial infarction
PYGL	appendix	9.7	Myocardial infarction
PYGL	basal ganglia	6.8	Myocardial infarction
PYGL	bone marrow	40	Myocardial infarction
PYGL	breast	28.1	Myocardial infarction
PYGL	cerebellum	1.3	Myocardial infarction
PYGL	cerebral cortex	3.9	Myocardial infarction
PYGL	cervix, uterine	17.2	Myocardial infarction
PYGL	colon	10.1	Myocardial infarction
PYGL	corpus callosum	3	Myocardial infarction
PYGL	ductus deferens	23.7	Myocardial infarction
PYGL	duodenum	1.7	Myocardial infarction
PYGL	endometrium	10.9	Myocardial infarction
PYGL	epididymis	7.3	Myocardial infarction
PYGL	esophagus	24.8	Myocardial infarction
PYGL	fallopian tube	7.8	Myocardial infarction
PYGL	gallbladder	5.5	Myocardial infarction
PYGL	heart muscle	15	Myocardial infarction
PYGL	hippocampal formation	3.9	Myocardial infarction
PYGL	hypothalamus	3.4	Myocardial infarction
PYGL	kidney	6.8	Myocardial infarction
PYGL	liver	58.8	Myocardial infarction
PYGL	lung	19.6	Myocardial infarction
PYGL	lymph node	25.6	Myocardial infarction
PYGL	midbrain	6.5	Myocardial infarction
PYGL	olfactory region	1.6	Myocardial infarction
PYGL	ovary	15.4	Myocardial infarction
PYGL	pancreas	4.1	Myocardial infarction
PYGL	parathyroid gland	12.5	Myocardial infarction
PYGL	pituitary gland	3.7	Myocardial infarction
PYGL	placenta	23.3	Myocardial infarction
PYGL	pons and medulla	5.3	Myocardial infarction
PYGL	prostate	11.4	Myocardial infarction
PYGL	rectum	10.3	Myocardial infarction
PYGL	retina	17.8	Myocardial infarction
PYGL	salivary gland	11.8	Myocardial infarction
PYGL	seminal vesicle	55.2	Myocardial infarction
PYGL	skeletal muscle	7.1	Myocardial infarction
PYGL	skin	15.3	Myocardial infarction
PYGL	small intestine	3.5	Myocardial infarction
PYGL	smooth muscle	11.2	Myocardial infarction
PYGL	spinal cord	8.7	Myocardial infarction
PYGL	spleen	38.8	Myocardial infarction
PYGL	stomach	4.5	Myocardial infarction
PYGL	testis	6.8	Myocardial infarction
PYGL	thalamus	5.4	Myocardial infarction
PYGL	thymus	2.4	Myocardial infarction
PYGL	thyroid gland	7.1	Myocardial infarction
PYGL	tongue	9.1	Myocardial infarction
PYGL	tonsil	7.3	Myocardial infarction
PYGL	urinary bladder	18.4	Myocardial infarction
PYGL	vagina	24.3	Myocardial infarction
PYGL	B-cells	0	Myocardial infarction
PYGL	dendritic cells	7.3	Myocardial infarction
PYGL	granulocytes	41.4	Myocardial infarction
PYGL	monocytes	13.8	Myocardial infarction
PYGL	NK-cells	0.1	Myocardial infarction
PYGL	T-cells	0	Myocardial infarction
PYGL	total PBMC	5.5	Myocardial infarction
SLC6A5	adipose tissue	2.4	Myocardial infarction
SLC6A5	adrenal gland	20.4	Myocardial infarction
SLC6A5	amygdala	0.3	Myocardial infarction
SLC6A5	appendix	0.1	Myocardial infarction
SLC6A5	basal ganglia	0.1	Myocardial infarction
SLC6A5	bone marrow	0	Myocardial infarction
SLC6A5	breast	1.8	Myocardial infarction
SLC6A5	cerebellum	0.1	Myocardial infarction
SLC6A5	cerebral cortex	0.3	Myocardial infarction
SLC6A5	cervix, uterine	3.2	Myocardial infarction
SLC6A5	colon	0.3	Myocardial infarction
SLC6A5	corpus callosum	0.3	Myocardial infarction
SLC6A5	ductus deferens	0.1	Myocardial infarction
SLC6A5	duodenum	0	Myocardial infarction
SLC6A5	endometrium	4.5	Myocardial infarction
SLC6A5	epididymis	7.2	Myocardial infarction
SLC6A5	esophagus	0.8	Myocardial infarction
SLC6A5	fallopian tube	0.4	Myocardial infarction
SLC6A5	gallbladder	0.4	Myocardial infarction
SLC6A5	heart muscle	0.1	Myocardial infarction
SLC6A5	hippocampal formation	0.1	Myocardial infarction
SLC6A5	hypothalamus	0	Myocardial infarction
SLC6A5	kidney	0.4	Myocardial infarction
SLC6A5	liver	1	Myocardial infarction
SLC6A5	lung	0.5	Myocardial infarction
SLC6A5	lymph node	0.1	Myocardial infarction
SLC6A5	midbrain	0.1	Myocardial infarction
SLC6A5	olfactory region	0.1	Myocardial infarction
SLC6A5	ovary	0.2	Myocardial infarction
SLC6A5	pancreas	0.1	Myocardial infarction
SLC6A5	parathyroid gland	0	Myocardial infarction
SLC6A5	pituitary gland	0.1	Myocardial infarction
SLC6A5	placenta	41.8	Myocardial infarction
SLC6A5	pons and medulla	9.7	Myocardial infarction
SLC6A5	prostate	0.5	Myocardial infarction
SLC6A5	rectum	0.1	Myocardial infarction
SLC6A5	retina	0.1	Myocardial infarction
SLC6A5	salivary gland	1.6	Myocardial infarction
SLC6A5	seminal vesicle	1.7	Myocardial infarction
SLC6A5	skeletal muscle	0.1	Myocardial infarction
SLC6A5	skin	11.4	Myocardial infarction
SLC6A5	small intestine	0.4	Myocardial infarction
SLC6A5	smooth muscle	1	Myocardial infarction
SLC6A5	spinal cord	0.2	Myocardial infarction
SLC6A5	spleen	0.1	Myocardial infarction
SLC6A5	stomach	0.2	Myocardial infarction
SLC6A5	testis	8.3	Myocardial infarction
SLC6A5	thalamus	0.2	Myocardial infarction
SLC6A5	thymus	0.1	Myocardial infarction
SLC6A5	thyroid gland	0.2	Myocardial infarction
SLC6A5	tongue	0.9	Myocardial infarction
SLC6A5	tonsil	0.5	Myocardial infarction
SLC6A5	urinary bladder	0.5	Myocardial infarction
SLC6A5	vagina	1.7	Myocardial infarction
SLC6A5	B-cells	0	Myocardial infarction
SLC6A5	dendritic cells	0.2	Myocardial infarction
SLC6A5	granulocytes	0.1	Myocardial infarction
SLC6A5	monocytes	0	Myocardial infarction
SLC6A5	NK-cells	0	Myocardial infarction
SLC6A5	T-cells	0.1	Myocardial infarction
SLC6A5	total PBMC	0	Myocardial infarction
UROS	adipose tissue	13.8	Myocardial infarction
UROS	adrenal gland	16.1	Myocardial infarction
UROS	amygdala	48.6	Myocardial infarction
UROS	appendix	9	Myocardial infarction
UROS	basal ganglia	46.6	Myocardial infarction
UROS	bone marrow	33.2	Myocardial infarction
UROS	breast	13.9	Myocardial infarction
UROS	cerebellum	12.8	Myocardial infarction
UROS	cerebral cortex	35.3	Myocardial infarction
UROS	cervix, uterine	8.9	Myocardial infarction
UROS	colon	11.4	Myocardial infarction
UROS	corpus callosum	15.7	Myocardial infarction
UROS	ductus deferens	12.8	Myocardial infarction
UROS	duodenum	13.2	Myocardial infarction
UROS	endometrium	9.3	Myocardial infarction
UROS	epididymis	41.2	Myocardial infarction
UROS	esophagus	10.5	Myocardial infarction
UROS	fallopian tube	11.3	Myocardial infarction
UROS	gallbladder	11.5	Myocardial infarction
UROS	heart muscle	31.4	Myocardial infarction
UROS	hippocampal formation	36.9	Myocardial infarction
UROS	hypothalamus	20.4	Myocardial infarction
UROS	kidney	22.6	Myocardial infarction
UROS	liver	25.5	Myocardial infarction
UROS	lung	10	Myocardial infarction
UROS	lymph node	16.8	Myocardial infarction
UROS	midbrain	22.7	Myocardial infarction
UROS	olfactory region	23.4	Myocardial infarction
UROS	ovary	14.5	Myocardial infarction
UROS	pancreas	14.1	Myocardial infarction
UROS	parathyroid gland	14.4	Myocardial infarction
UROS	pituitary gland	12	Myocardial infarction
UROS	placenta	7.9	Myocardial infarction
UROS	pons and medulla	20	Myocardial infarction
UROS	prostate	12.9	Myocardial infarction
UROS	rectum	12.4	Myocardial infarction
UROS	retina	14	Myocardial infarction
UROS	salivary gland	18.1	Myocardial infarction
UROS	seminal vesicle	14	Myocardial infarction
UROS	skeletal muscle	45.6	Myocardial infarction
UROS	skin	9.8	Myocardial infarction
UROS	small intestine	12	Myocardial infarction
UROS	smooth muscle	13	Myocardial infarction
UROS	spinal cord	12.5	Myocardial infarction
UROS	spleen	11.7	Myocardial infarction
UROS	stomach	12.5	Myocardial infarction
UROS	testis	13.8	Myocardial infarction
UROS	thalamus	13.8	Myocardial infarction
UROS	thymus	10.8	Myocardial infarction
UROS	thyroid gland	16.4	Myocardial infarction
UROS	tongue	14.4	Myocardial infarction
UROS	tonsil	12.7	Myocardial infarction
UROS	urinary bladder	9.4	Myocardial infarction
UROS	vagina	6.3	Myocardial infarction
UROS	B-cells	17.3	Myocardial infarction
UROS	dendritic cells	27.1	Myocardial infarction
UROS	granulocytes	2.4	Myocardial infarction
UROS	monocytes	15.6	Myocardial infarction
UROS	NK-cells	24.7	Myocardial infarction
UROS	T-cells	21.3	Myocardial infarction
UROS	total PBMC	17.8	Myocardial infarction
BARX1	adipose tissue	4.3	Myocardial infarction
BARX1	adrenal gland	0	Myocardial infarction
BARX1	amygdala	0	Myocardial infarction
BARX1	appendix	0.2	Myocardial infarction
BARX1	basal ganglia	0	Myocardial infarction
BARX1	bone marrow	0	Myocardial infarction
BARX1	breast	0.3	Myocardial infarction
BARX1	cerebellum	0	Myocardial infarction
BARX1	cerebral cortex	0.6	Myocardial infarction
BARX1	cervix, uterine	0.2	Myocardial infarction
BARX1	colon	2.4	Myocardial infarction
BARX1	corpus callosum	0	Myocardial infarction
BARX1	ductus deferens	0	Myocardial infarction
BARX1	duodenum	0.1	Myocardial infarction
BARX1	endometrium	0	Myocardial infarction
BARX1	epididymis	0	Myocardial infarction
BARX1	esophagus	0.3	Myocardial infarction
BARX1	fallopian tube	0	Myocardial infarction
BARX1	gallbladder	0	Myocardial infarction
BARX1	heart muscle	0	Myocardial infarction
BARX1	hippocampal formation	1.2	Myocardial infarction
BARX1	hypothalamus	0	Myocardial infarction
BARX1	kidney	0	Myocardial infarction
BARX1	liver	0.6	Myocardial infarction
BARX1	lung	0	Myocardial infarction
BARX1	lymph node	0	Myocardial infarction
BARX1	midbrain	0	Myocardial infarction
BARX1	olfactory region	0	Myocardial infarction
BARX1	ovary	0.5	Myocardial infarction
BARX1	pancreas	0.1	Myocardial infarction
BARX1	parathyroid gland	0.4	Myocardial infarction
BARX1	pituitary gland	1.5	Myocardial infarction
BARX1	placenta	0	Myocardial infarction
BARX1	pons and medulla	0.2	Myocardial infarction
BARX1	prostate	0	Myocardial infarction
BARX1	rectum	0	Myocardial infarction
BARX1	retina	0	Myocardial infarction
BARX1	salivary gland	2.8	Myocardial infarction
BARX1	seminal vesicle	0.1	Myocardial infarction
BARX1	skeletal muscle	0	Myocardial infarction
BARX1	skin	0	Myocardial infarction
BARX1	small intestine	0.2	Myocardial infarction
BARX1	smooth muscle	0	Myocardial infarction
BARX1	spinal cord	0	Myocardial infarction
BARX1	spleen	0	Myocardial infarction
BARX1	stomach	59.7	Myocardial infarction
BARX1	testis	5.6	Myocardial infarction
BARX1	thalamus	0	Myocardial infarction
BARX1	thymus	0	Myocardial infarction
BARX1	thyroid gland	0.5	Myocardial infarction
BARX1	tongue	12.3	Myocardial infarction
BARX1	tonsil	2.4	Myocardial infarction
BARX1	urinary bladder	0.3	Myocardial infarction
BARX1	vagina	0	Myocardial infarction
BARX1	B-cells	0	Myocardial infarction
BARX1	dendritic cells	0	Myocardial infarction
BARX1	granulocytes	0	Myocardial infarction
BARX1	monocytes	0	Myocardial infarction
BARX1	NK-cells	0	Myocardial infarction
BARX1	T-cells	0.1	Myocardial infarction
BARX1	total PBMC	0	Myocardial infarction
GALT	adipose tissue	6.3	Myocardial infarction
GALT	adrenal gland	16.1	Myocardial infarction
GALT	amygdala	8	Myocardial infarction
GALT	appendix	13.8	Myocardial infarction
GALT	basal ganglia	12.5	Myocardial infarction
GALT	bone marrow	7.4	Myocardial infarction
GALT	breast	6.6	Myocardial infarction
GALT	cerebellum	9.3	Myocardial infarction
GALT	cerebral cortex	7.3	Myocardial infarction
GALT	cervix, uterine	8.5	Myocardial infarction
GALT	colon	19.4	Myocardial infarction
GALT	corpus callosum	5.8	Myocardial infarction
GALT	ductus deferens	12.4	Myocardial infarction
GALT	duodenum	18.1	Myocardial infarction
GALT	endometrium	7.2	Myocardial infarction
GALT	epididymis	8.4	Myocardial infarction
GALT	esophagus	7.7	Myocardial infarction
GALT	fallopian tube	6.5	Myocardial infarction
GALT	gallbladder	10.5	Myocardial infarction
GALT	heart muscle	10.9	Myocardial infarction
GALT	hippocampal formation	6.7	Myocardial infarction
GALT	hypothalamus	8.6	Myocardial infarction
GALT	kidney	11.8	Myocardial infarction
GALT	liver	47	Myocardial infarction
GALT	lung	6.8	Myocardial infarction
GALT	lymph node	10.8	Myocardial infarction
GALT	midbrain	9	Myocardial infarction
GALT	olfactory region	6	Myocardial infarction
GALT	ovary	8.7	Myocardial infarction
GALT	pancreas	7.6	Myocardial infarction
GALT	parathyroid gland	12.1	Myocardial infarction
GALT	pituitary gland	10.3	Myocardial infarction
GALT	placenta	21.7	Myocardial infarction
GALT	pons and medulla	7.5	Myocardial infarction
GALT	prostate	7.2	Myocardial infarction
GALT	rectum	6.8	Myocardial infarction
GALT	retina	11	Myocardial infarction
GALT	salivary gland	12.5	Myocardial infarction
GALT	seminal vesicle	13.4	Myocardial infarction
GALT	skeletal muscle	9.5	Myocardial infarction
GALT	skin	14.4	Myocardial infarction
GALT	small intestine	26.1	Myocardial infarction
GALT	smooth muscle	5.9	Myocardial infarction
GALT	spinal cord	5	Myocardial infarction
GALT	spleen	9.4	Myocardial infarction
GALT	stomach	8.1	Myocardial infarction
GALT	testis	2.6	Myocardial infarction
GALT	thalamus	7.1	Myocardial infarction
GALT	thymus	11.3	Myocardial infarction
GALT	thyroid gland	8.5	Myocardial infarction
GALT	tongue	7.2	Myocardial infarction
GALT	tonsil	10.6	Myocardial infarction
GALT	urinary bladder	7	Myocardial infarction
GALT	vagina	6.5	Myocardial infarction
GALT	B-cells	16.3	Myocardial infarction
GALT	dendritic cells	15.9	Myocardial infarction
GALT	granulocytes	10.9	Myocardial infarction
GALT	monocytes	17.5	Myocardial infarction
GALT	NK-cells	20.5	Myocardial infarction
GALT	T-cells	21.1	Myocardial infarction
GALT	total PBMC	13.1	Myocardial infarction
SYN3	adipose tissue	1.2	Myocardial infarction
SYN3	adrenal gland	2.1	Myocardial infarction
SYN3	amygdala	23.9	Myocardial infarction
SYN3	appendix	1	Myocardial infarction
SYN3	basal ganglia	13.8	Myocardial infarction
SYN3	bone marrow	3.6	Myocardial infarction
SYN3	breast	2.1	Myocardial infarction
SYN3	cerebellum	4.9	Myocardial infarction
SYN3	cerebral cortex	20.2	Myocardial infarction
SYN3	cervix, uterine	0.8	Myocardial infarction
SYN3	colon	1.5	Myocardial infarction
SYN3	corpus callosum	0.3	Myocardial infarction
SYN3	ductus deferens	0	Myocardial infarction
SYN3	duodenum	1.1	Myocardial infarction
SYN3	endometrium	1.2	Myocardial infarction
SYN3	epididymis	1.3	Myocardial infarction
SYN3	esophagus	1.2	Myocardial infarction
SYN3	fallopian tube	1.6	Myocardial infarction
SYN3	gallbladder	2.3	Myocardial infarction
SYN3	heart muscle	1.4	Myocardial infarction
SYN3	hippocampal formation	7.9	Myocardial infarction
SYN3	hypothalamus	5.6	Myocardial infarction
SYN3	kidney	1.5	Myocardial infarction
SYN3	liver	1.1	Myocardial infarction
SYN3	lung	1.8	Myocardial infarction
SYN3	lymph node	2.4	Myocardial infarction
SYN3	midbrain	3.8	Myocardial infarction
SYN3	olfactory region	12.3	Myocardial infarction
SYN3	ovary	1.2	Myocardial infarction
SYN3	pancreas	2.1	Myocardial infarction
SYN3	parathyroid gland	0.6	Myocardial infarction
SYN3	pituitary gland	3.9	Myocardial infarction
SYN3	placenta	6.2	Myocardial infarction
SYN3	pons and medulla	15.3	Myocardial infarction
SYN3	prostate	1.5	Myocardial infarction
SYN3	rectum	1.4	Myocardial infarction
SYN3	retina	0.4	Myocardial infarction
SYN3	salivary gland	1.4	Myocardial infarction
SYN3	seminal vesicle	1.3	Myocardial infarction
SYN3	skeletal muscle	0.8	Myocardial infarction
SYN3	skin	3	Myocardial infarction
SYN3	small intestine	1.8	Myocardial infarction
SYN3	smooth muscle	1.3	Myocardial infarction
SYN3	spinal cord	3.6	Myocardial infarction
SYN3	spleen	3.4	Myocardial infarction
SYN3	stomach	1.6	Myocardial infarction
SYN3	testis	8.7	Myocardial infarction
SYN3	thalamus	3.3	Myocardial infarction
SYN3	thymus	0	Myocardial infarction
SYN3	thyroid gland	2	Myocardial infarction
SYN3	tongue	0	Myocardial infarction
SYN3	tonsil	1.4	Myocardial infarction
SYN3	urinary bladder	0.9	Myocardial infarction
SYN3	vagina	0.8	Myocardial infarction
SYN3	B-cells	7.2	Myocardial infarction
SYN3	dendritic cells	0.1	Myocardial infarction
SYN3	granulocytes	0.2	Myocardial infarction
SYN3	monocytes	0	Myocardial infarction
SYN3	NK-cells	0	Myocardial infarction
SYN3	T-cells	0	Myocardial infarction
SYN3	total PBMC	0.2	Myocardial infarction
