## Supplementary material for "Latent disease similarities and therapeutic repurposing possibilities uncovered by multi-modal generative topic modeling of human diseases": TableS21

### Sheet: Sheet 1
Disease	Tissue	pvalue	padj	qvalue
Chronic kidney disease	adipose tissue	0.0557837	0.148757	0.107653
Chronic kidney disease	blood	0.452178	0.516774	0.373981
Chronic kidney disease	bone marrow	0.420304	0.516774	0.373981
Chronic kidney disease	brain	0.0476511	0.148757	0.107653
Chronic kidney disease	epididymis	0.276512	0.402199	0.291065
Chronic kidney disease	fallopian tube	0.15726	0.279574	0.202323
Chronic kidney disease	intestine	0.0929383	0.193632	0.140129
Chronic kidney disease	liver	1.90845e-06	3.05353e-05	2.20979e-05
Chronic kidney disease	lymphoid tissue	0.0968162	0.193632	0.140129
Chronic kidney disease	salivary gland	0.000971554	0.00566989	0.00410321
Chronic kidney disease	skeletal muscle	0.802641	0.856151	0.619583
Chronic kidney disease	skin	0.437758	0.516774	0.373981
Chronic kidney disease	stomach	0.0199313	0.0797254	0.057696
Chronic kidney disease	testis	0.979132	0.979132	0.708582
Chronic kidney disease	tongue	0.231678	0.370686	0.268259
Chronic kidney disease	vagina	0.00106311	0.00566989	0.00410321
Myocardial infarction	adipose tissue	0.263632	0.495044	0.383968
Myocardial infarction	adrenal gland	0.00724262	0.0458699	0.0355778
Myocardial infarction	blood	0.613762	0.808684	0.627234
Myocardial infarction	bone marrow	0.884335	0.884335	0.685911
Myocardial infarction	brain	3.28068e-07	6.23329e-06	4.83468e-06
Myocardial infarction	epididymis	0.685059	0.813507	0.630975
Myocardial infarction	fallopian tube	0.487308	0.712219	0.552414
Myocardial infarction	heart muscle	0.638434	0.808684	0.627234
Myocardial infarction	intestine	0.108455	0.294379	0.228327
Myocardial infarction	liver	0.00397294	0.037743	0.0292743
Myocardial infarction	lymphoid tissue	0.832872	0.879143	0.681883
Myocardial infarction	parathyroid gland	0.286604	0.495044	0.383968
Myocardial infarction	placenta	0.825394	0.879143	0.681883
Myocardial infarction	prostate	0.0690357	0.218613	0.169561
Myocardial infarction	retina	0.483051	0.712219	0.552414
Myocardial infarction	salivary gland	0.0389527	0.14802	0.114808
Myocardial infarction	stomach	0.144898	0.305895	0.237259
Myocardial infarction	testis	0.135681	0.305895	0.237259
Myocardial infarction	vagina	0.0273911	0.130108	0.100914
