## Supplementary material for "Latent disease similarities and therapeutic repurposing possibilities uncovered by multi-modal generative topic modeling of human diseases": TableS22

### Sheet: Sheet 1
Symbol	SCT	RNAExp	Disease
ASL	Alveolar cells type 1	17.9	Chronic kidney disease
ASL	Alveolar cells type 2	52	Chronic kidney disease
ASL	B-cells	20.8	Chronic kidney disease
ASL	Basal glandular cells	16.7	Chronic kidney disease
ASL	Basal keratinocytes	4.8	Chronic kidney disease
ASL	Bipolar cells	12.5	Chronic kidney disease
ASL	Cardiomyocytes	7.1	Chronic kidney disease
ASL	Cholangiocytes	132.5	Chronic kidney disease
ASL	Ciliated cells	38.8	Chronic kidney disease
ASL	Club cells	15.9	Chronic kidney disease
ASL	Collecting duct cells	29.6	Chronic kidney disease
ASL	Cone photoreceptor cells	21.6	Chronic kidney disease
ASL	Cytotrophoblasts	19.3	Chronic kidney disease
ASL	Distal tubular cells	44.7	Chronic kidney disease
ASL	Ductal cells	51.9	Chronic kidney disease
ASL	Early spermatids	3.5	Chronic kidney disease
ASL	Endothelial cells	25.6	Chronic kidney disease
ASL	Enterocytes	226.8	Chronic kidney disease
ASL	Erythroid cells	0	Chronic kidney disease
ASL	Exocrine glandular cells	192.3	Chronic kidney disease
ASL	Extravillous trophoblasts	35.3	Chronic kidney disease
ASL	Fibroblasts	14.5	Chronic kidney disease
ASL	Glandular cells	13.1	Chronic kidney disease
ASL	granulocytes	44.9	Chronic kidney disease
ASL	Hepatocytes	477.5	Chronic kidney disease
ASL	Hofbauer cells	40.4	Chronic kidney disease
ASL	Horizontal cells	14.3	Chronic kidney disease
ASL	Intestinal endocrine cells	51.9	Chronic kidney disease
ASL	Ito cells	35.6	Chronic kidney disease
ASL	Kupffer cells	39.6	Chronic kidney disease
ASL	Late spermatids	4.9	Chronic kidney disease
ASL	Leydig cells	8.6	Chronic kidney disease
ASL	Macrophages	16.1	Chronic kidney disease
ASL	Melanocytes	8.5	Chronic kidney disease
ASL	monocytes	61.3	Chronic kidney disease
ASL	Mucus-secreting cells	87.3	Chronic kidney disease
ASL	Muller glia cells	6.5	Chronic kidney disease
ASL	Pancreatic endocrine cells	99.6	Chronic kidney disease
ASL	Paneth cells	217.5	Chronic kidney disease
ASL	Peritubular cells	7.8	Chronic kidney disease
ASL	Proximal tubular cells	174.9	Chronic kidney disease
ASL	Rod photoreceptor cells	12.2	Chronic kidney disease
ASL	Sertoli cells	12.9	Chronic kidney disease
ASL	Smooth muscle cells	13.9	Chronic kidney disease
ASL	Spermatocytes	3	Chronic kidney disease
ASL	Spermatogonia	5.8	Chronic kidney disease
ASL	Suprabasal keratinocytes	3.8	Chronic kidney disease
ASL	Syncytiotrophoblasts	18.7	Chronic kidney disease
ASL	T-cells	27.5	Chronic kidney disease
ASL	Undifferentiated cells	126.5	Chronic kidney disease
ASL	Urothelial cells	20.6	Chronic kidney disease
NARS1	Alveolar cells type 1	71.5	Chronic kidney disease
NARS1	Alveolar cells type 2	60.9	Chronic kidney disease
NARS1	B-cells	52.8	Chronic kidney disease
NARS1	Basal glandular cells	56.5	Chronic kidney disease
NARS1	Basal keratinocytes	68.6	Chronic kidney disease
NARS1	Bipolar cells	83.3	Chronic kidney disease
NARS1	Cardiomyocytes	195.9	Chronic kidney disease
NARS1	Cholangiocytes	79	Chronic kidney disease
NARS1	Ciliated cells	170	Chronic kidney disease
NARS1	Club cells	72.8	Chronic kidney disease
NARS1	Collecting duct cells	66.3	Chronic kidney disease
NARS1	Cone photoreceptor cells	33.4	Chronic kidney disease
NARS1	Cytotrophoblasts	91.5	Chronic kidney disease
NARS1	Distal tubular cells	286.8	Chronic kidney disease
NARS1	Ductal cells	103.2	Chronic kidney disease
NARS1	Early spermatids	11.5	Chronic kidney disease
NARS1	Endothelial cells	56.6	Chronic kidney disease
NARS1	Enterocytes	105.3	Chronic kidney disease
NARS1	Erythroid cells	93.5	Chronic kidney disease
NARS1	Exocrine glandular cells	78.8	Chronic kidney disease
NARS1	Extravillous trophoblasts	68.1	Chronic kidney disease
NARS1	Fibroblasts	57.5	Chronic kidney disease
NARS1	Glandular cells	71.7	Chronic kidney disease
NARS1	granulocytes	91.6	Chronic kidney disease
NARS1	Hepatocytes	94.8	Chronic kidney disease
NARS1	Hofbauer cells	102.8	Chronic kidney disease
NARS1	Horizontal cells	90.6	Chronic kidney disease
NARS1	Intestinal endocrine cells	60.9	Chronic kidney disease
NARS1	Ito cells	38.1	Chronic kidney disease
NARS1	Kupffer cells	67.5	Chronic kidney disease
NARS1	Late spermatids	12.5	Chronic kidney disease
NARS1	Leydig cells	65.3	Chronic kidney disease
NARS1	Macrophages	70.5	Chronic kidney disease
NARS1	Melanocytes	74.2	Chronic kidney disease
NARS1	monocytes	75.7	Chronic kidney disease
NARS1	Mucus-secreting cells	75.6	Chronic kidney disease
NARS1	Muller glia cells	85.4	Chronic kidney disease
NARS1	Pancreatic endocrine cells	101.4	Chronic kidney disease
NARS1	Paneth cells	49.1	Chronic kidney disease
NARS1	Peritubular cells	73.2	Chronic kidney disease
NARS1	Proximal tubular cells	181.5	Chronic kidney disease
NARS1	Rod photoreceptor cells	68.2	Chronic kidney disease
NARS1	Sertoli cells	71.1	Chronic kidney disease
NARS1	Smooth muscle cells	59.4	Chronic kidney disease
NARS1	Spermatocytes	41.1	Chronic kidney disease
NARS1	Spermatogonia	41.9	Chronic kidney disease
NARS1	Suprabasal keratinocytes	66.1	Chronic kidney disease
NARS1	Syncytiotrophoblasts	132.6	Chronic kidney disease
NARS1	T-cells	49	Chronic kidney disease
NARS1	Undifferentiated cells	92.8	Chronic kidney disease
NARS1	Urothelial cells	67	Chronic kidney disease
PYGL	Alveolar cells type 1	20.8	Chronic kidney disease
PYGL	Alveolar cells type 2	7.5	Chronic kidney disease
PYGL	B-cells	2.7	Chronic kidney disease
PYGL	Basal glandular cells	8.9	Chronic kidney disease
PYGL	Basal keratinocytes	27.2	Chronic kidney disease
PYGL	Bipolar cells	4.1	Chronic kidney disease
PYGL	Cardiomyocytes	2	Chronic kidney disease
PYGL	Cholangiocytes	7.6	Chronic kidney disease
PYGL	Ciliated cells	10.7	Chronic kidney disease
PYGL	Club cells	15.9	Chronic kidney disease
PYGL	Collecting duct cells	7	Chronic kidney disease
PYGL	Cone photoreceptor cells	0	Chronic kidney disease
PYGL	Cytotrophoblasts	29.4	Chronic kidney disease
PYGL	Distal tubular cells	3.3	Chronic kidney disease
PYGL	Ductal cells	9.4	Chronic kidney disease
PYGL	Early spermatids	0.4	Chronic kidney disease
PYGL	Endothelial cells	6	Chronic kidney disease
PYGL	Enterocytes	3.4	Chronic kidney disease
PYGL	Erythroid cells	0	Chronic kidney disease
PYGL	Exocrine glandular cells	1.8	Chronic kidney disease
PYGL	Extravillous trophoblasts	117.8	Chronic kidney disease
PYGL	Fibroblasts	14.4	Chronic kidney disease
PYGL	Glandular cells	8.6	Chronic kidney disease
PYGL	granulocytes	5.8	Chronic kidney disease
PYGL	Hepatocytes	53.3	Chronic kidney disease
PYGL	Hofbauer cells	137.9	Chronic kidney disease
PYGL	Horizontal cells	1.6	Chronic kidney disease
PYGL	Intestinal endocrine cells	1.2	Chronic kidney disease
PYGL	Ito cells	6.7	Chronic kidney disease
PYGL	Kupffer cells	43.8	Chronic kidney disease
PYGL	Late spermatids	0.7	Chronic kidney disease
PYGL	Leydig cells	13.3	Chronic kidney disease
PYGL	Macrophages	29.1	Chronic kidney disease
PYGL	Melanocytes	18.6	Chronic kidney disease
PYGL	monocytes	15.4	Chronic kidney disease
PYGL	Mucus-secreting cells	6.9	Chronic kidney disease
PYGL	Muller glia cells	253.1	Chronic kidney disease
PYGL	Pancreatic endocrine cells	7.2	Chronic kidney disease
PYGL	Paneth cells	0	Chronic kidney disease
PYGL	Peritubular cells	20.5	Chronic kidney disease
PYGL	Proximal tubular cells	3.4	Chronic kidney disease
PYGL	Rod photoreceptor cells	9.1	Chronic kidney disease
PYGL	Sertoli cells	6.5	Chronic kidney disease
PYGL	Smooth muscle cells	7.1	Chronic kidney disease
PYGL	Spermatocytes	0.7	Chronic kidney disease
PYGL	Spermatogonia	0.6	Chronic kidney disease
PYGL	Suprabasal keratinocytes	19.4	Chronic kidney disease
PYGL	Syncytiotrophoblasts	17.6	Chronic kidney disease
PYGL	T-cells	2.9	Chronic kidney disease
PYGL	Undifferentiated cells	11.5	Chronic kidney disease
PYGL	Urothelial cells	7.4	Chronic kidney disease
GABRB3	Alveolar cells type 1	11.9	Chronic kidney disease
GABRB3	Alveolar cells type 2	2.2	Chronic kidney disease
GABRB3	B-cells	0	Chronic kidney disease
GABRB3	Basal glandular cells	1	Chronic kidney disease
GABRB3	Basal keratinocytes	0	Chronic kidney disease
GABRB3	Bipolar cells	136.2	Chronic kidney disease
GABRB3	Cardiomyocytes	8.9	Chronic kidney disease
GABRB3	Cholangiocytes	17.8	Chronic kidney disease
GABRB3	Ciliated cells	18.7	Chronic kidney disease
GABRB3	Club cells	2.3	Chronic kidney disease
GABRB3	Collecting duct cells	5.2	Chronic kidney disease
GABRB3	Cone photoreceptor cells	37.3	Chronic kidney disease
GABRB3	Cytotrophoblasts	0.4	Chronic kidney disease
GABRB3	Distal tubular cells	0	Chronic kidney disease
GABRB3	Ductal cells	3.3	Chronic kidney disease
GABRB3	Early spermatids	9	Chronic kidney disease
GABRB3	Endothelial cells	1.3	Chronic kidney disease
GABRB3	Enterocytes	0.5	Chronic kidney disease
GABRB3	Erythroid cells	0	Chronic kidney disease
GABRB3	Exocrine glandular cells	0.4	Chronic kidney disease
GABRB3	Extravillous trophoblasts	0	Chronic kidney disease
GABRB3	Fibroblasts	0.2	Chronic kidney disease
GABRB3	Glandular cells	3.6	Chronic kidney disease
GABRB3	granulocytes	0	Chronic kidney disease
GABRB3	Hepatocytes	0.5	Chronic kidney disease
GABRB3	Hofbauer cells	0	Chronic kidney disease
GABRB3	Horizontal cells	71.5	Chronic kidney disease
GABRB3	Intestinal endocrine cells	9.9	Chronic kidney disease
GABRB3	Ito cells	1.3	Chronic kidney disease
GABRB3	Kupffer cells	0	Chronic kidney disease
GABRB3	Late spermatids	4.9	Chronic kidney disease
GABRB3	Leydig cells	1.7	Chronic kidney disease
GABRB3	Macrophages	0	Chronic kidney disease
GABRB3	Melanocytes	0	Chronic kidney disease
GABRB3	monocytes	0	Chronic kidney disease
GABRB3	Mucus-secreting cells	1.8	Chronic kidney disease
GABRB3	Muller glia cells	6.7	Chronic kidney disease
GABRB3	Pancreatic endocrine cells	1.4	Chronic kidney disease
GABRB3	Paneth cells	0	Chronic kidney disease
GABRB3	Peritubular cells	3.2	Chronic kidney disease
GABRB3	Proximal tubular cells	6.3	Chronic kidney disease
GABRB3	Rod photoreceptor cells	48.7	Chronic kidney disease
GABRB3	Sertoli cells	0	Chronic kidney disease
GABRB3	Smooth muscle cells	0.9	Chronic kidney disease
GABRB3	Spermatocytes	5.1	Chronic kidney disease
GABRB3	Spermatogonia	15.1	Chronic kidney disease
GABRB3	Suprabasal keratinocytes	0.1	Chronic kidney disease
GABRB3	Syncytiotrophoblasts	0.2	Chronic kidney disease
GABRB3	T-cells	0	Chronic kidney disease
GABRB3	Undifferentiated cells	0.4	Chronic kidney disease
GABRB3	Urothelial cells	0.3	Chronic kidney disease
GALT	Alveolar cells type 1	6	Chronic kidney disease
GALT	Alveolar cells type 2	23.4	Chronic kidney disease
GALT	B-cells	12.3	Chronic kidney disease
GALT	Basal glandular cells	13.7	Chronic kidney disease
GALT	Basal keratinocytes	19.3	Chronic kidney disease
GALT	Bipolar cells	40.6	Chronic kidney disease
GALT	Cardiomyocytes	20.7	Chronic kidney disease
GALT	Cholangiocytes	15.3	Chronic kidney disease
GALT	Ciliated cells	6.7	Chronic kidney disease
GALT	Club cells	10.3	Chronic kidney disease
GALT	Collecting duct cells	15.7	Chronic kidney disease
GALT	Cone photoreceptor cells	45.2	Chronic kidney disease
GALT	Cytotrophoblasts	59.8	Chronic kidney disease
GALT	Distal tubular cells	24.9	Chronic kidney disease
GALT	Ductal cells	16.7	Chronic kidney disease
GALT	Early spermatids	6.9	Chronic kidney disease
GALT	Endothelial cells	12	Chronic kidney disease
GALT	Enterocytes	18	Chronic kidney disease
GALT	Erythroid cells	0	Chronic kidney disease
GALT	Exocrine glandular cells	6.5	Chronic kidney disease
GALT	Extravillous trophoblasts	29.6	Chronic kidney disease
GALT	Fibroblasts	13.1	Chronic kidney disease
GALT	Glandular cells	4.5	Chronic kidney disease
GALT	granulocytes	19.7	Chronic kidney disease
GALT	Hepatocytes	52.9	Chronic kidney disease
GALT	Hofbauer cells	21	Chronic kidney disease
GALT	Horizontal cells	44.5	Chronic kidney disease
GALT	Intestinal endocrine cells	15.6	Chronic kidney disease
GALT	Ito cells	20.3	Chronic kidney disease
GALT	Kupffer cells	11.9	Chronic kidney disease
GALT	Late spermatids	31.3	Chronic kidney disease
GALT	Leydig cells	17	Chronic kidney disease
GALT	Macrophages	13.3	Chronic kidney disease
GALT	Melanocytes	20.3	Chronic kidney disease
GALT	monocytes	14.4	Chronic kidney disease
GALT	Mucus-secreting cells	15.1	Chronic kidney disease
GALT	Muller glia cells	18.9	Chronic kidney disease
GALT	Pancreatic endocrine cells	8.5	Chronic kidney disease
GALT	Paneth cells	21.8	Chronic kidney disease
GALT	Peritubular cells	13.1	Chronic kidney disease
GALT	Proximal tubular cells	29.4	Chronic kidney disease
GALT	Rod photoreceptor cells	37	Chronic kidney disease
GALT	Sertoli cells	6.5	Chronic kidney disease
GALT	Smooth muscle cells	10.1	Chronic kidney disease
GALT	Spermatocytes	4.2	Chronic kidney disease
GALT	Spermatogonia	4.7	Chronic kidney disease
GALT	Suprabasal keratinocytes	17.7	Chronic kidney disease
GALT	Syncytiotrophoblasts	49.4	Chronic kidney disease
GALT	T-cells	23.3	Chronic kidney disease
GALT	Undifferentiated cells	19.8	Chronic kidney disease
GALT	Urothelial cells	7.8	Chronic kidney disease
SYN3	Alveolar cells type 1	0	Chronic kidney disease
SYN3	Alveolar cells type 2	0	Chronic kidney disease
SYN3	B-cells	0	Chronic kidney disease
SYN3	Basal glandular cells	0	Chronic kidney disease
SYN3	Basal keratinocytes	0.3	Chronic kidney disease
SYN3	Bipolar cells	1.7	Chronic kidney disease
SYN3	Cardiomyocytes	0.5	Chronic kidney disease
SYN3	Cholangiocytes	0	Chronic kidney disease
SYN3	Ciliated cells	0	Chronic kidney disease
SYN3	Club cells	0	Chronic kidney disease
SYN3	Collecting duct cells	0	Chronic kidney disease
SYN3	Cone photoreceptor cells	0	Chronic kidney disease
SYN3	Cytotrophoblasts	0.7	Chronic kidney disease
SYN3	Distal tubular cells	0	Chronic kidney disease
SYN3	Ductal cells	0	Chronic kidney disease
SYN3	Early spermatids	50.5	Chronic kidney disease
SYN3	Endothelial cells	0.2	Chronic kidney disease
SYN3	Enterocytes	0	Chronic kidney disease
SYN3	Erythroid cells	0	Chronic kidney disease
SYN3	Exocrine glandular cells	0	Chronic kidney disease
SYN3	Extravillous trophoblasts	0.7	Chronic kidney disease
SYN3	Fibroblasts	0.2	Chronic kidney disease
SYN3	Glandular cells	0.1	Chronic kidney disease
SYN3	granulocytes	0	Chronic kidney disease
SYN3	Hepatocytes	0	Chronic kidney disease
SYN3	Hofbauer cells	0.3	Chronic kidney disease
SYN3	Horizontal cells	4.8	Chronic kidney disease
SYN3	Intestinal endocrine cells	0	Chronic kidney disease
SYN3	Ito cells	0.6	Chronic kidney disease
SYN3	Kupffer cells	0	Chronic kidney disease
SYN3	Late spermatids	177.9	Chronic kidney disease
SYN3	Leydig cells	1.4	Chronic kidney disease
SYN3	Macrophages	0	Chronic kidney disease
SYN3	Melanocytes	0	Chronic kidney disease
SYN3	monocytes	0	Chronic kidney disease
SYN3	Mucus-secreting cells	0	Chronic kidney disease
SYN3	Muller glia cells	0	Chronic kidney disease
SYN3	Pancreatic endocrine cells	0	Chronic kidney disease
SYN3	Paneth cells	0	Chronic kidney disease
SYN3	Peritubular cells	1.4	Chronic kidney disease
SYN3	Proximal tubular cells	0	Chronic kidney disease
SYN3	Rod photoreceptor cells	0.6	Chronic kidney disease
SYN3	Sertoli cells	6.5	Chronic kidney disease
SYN3	Smooth muscle cells	1	Chronic kidney disease
SYN3	Spermatocytes	3.2	Chronic kidney disease
SYN3	Spermatogonia	5.7	Chronic kidney disease
SYN3	Suprabasal keratinocytes	0.1	Chronic kidney disease
SYN3	Syncytiotrophoblasts	0.9	Chronic kidney disease
SYN3	T-cells	0	Chronic kidney disease
SYN3	Undifferentiated cells	0	Chronic kidney disease
SYN3	Urothelial cells	0	Chronic kidney disease
AK2	Alveolar cells type 1	47.6	Myocardial infarction
AK2	Alveolar cells type 2	66.5	Myocardial infarction
AK2	B-cells	38.7	Myocardial infarction
AK2	Basal glandular cells	80.7	Myocardial infarction
AK2	Basal keratinocytes	111.2	Myocardial infarction
AK2	Bipolar cells	21.1	Myocardial infarction
AK2	Cardiomyocytes	86.7	Myocardial infarction
AK2	Cholangiocytes	71.4	Myocardial infarction
AK2	Ciliated cells	46.8	Myocardial infarction
AK2	Club cells	83	Myocardial infarction
AK2	Collecting duct cells	106.4	Myocardial infarction
AK2	Cone photoreceptor cells	78.5	Myocardial infarction
AK2	Cytotrophoblasts	137.4	Myocardial infarction
AK2	Distal tubular cells	217.2	Myocardial infarction
AK2	Ductal cells	94.6	Myocardial infarction
AK2	Early spermatids	81.6	Myocardial infarction
AK2	Endothelial cells	64.2	Myocardial infarction
AK2	Enterocytes	135.8	Myocardial infarction
AK2	Erythroid cells	0	Myocardial infarction
AK2	Exocrine glandular cells	107.9	Myocardial infarction
AK2	Extravillous trophoblasts	138.4	Myocardial infarction
AK2	Fibroblasts	58.1	Myocardial infarction
AK2	Glandular cells	76.3	Myocardial infarction
AK2	granulocytes	39.3	Myocardial infarction
AK2	Hepatocytes	127.8	Myocardial infarction
AK2	Hofbauer cells	84.9	Myocardial infarction
AK2	Horizontal cells	7.9	Myocardial infarction
AK2	Intestinal endocrine cells	48.5	Myocardial infarction
AK2	Ito cells	31.9	Myocardial infarction
AK2	Kupffer cells	41.6	Myocardial infarction
AK2	Late spermatids	29.1	Myocardial infarction
AK2	Leydig cells	43.4	Myocardial infarction
AK2	Macrophages	51.1	Myocardial infarction
AK2	Melanocytes	82.7	Myocardial infarction
AK2	monocytes	58.7	Myocardial infarction
AK2	Mucus-secreting cells	70.5	Myocardial infarction
AK2	Muller glia cells	20.1	Myocardial infarction
AK2	Pancreatic endocrine cells	99.6	Myocardial infarction
AK2	Paneth cells	51.8	Myocardial infarction
AK2	Peritubular cells	41.4	Myocardial infarction
AK2	Proximal tubular cells	362.4	Myocardial infarction
AK2	Rod photoreceptor cells	38.8	Myocardial infarction
AK2	Sertoli cells	51.8	Myocardial infarction
AK2	Smooth muscle cells	59.5	Myocardial infarction
AK2	Spermatocytes	97.9	Myocardial infarction
AK2	Spermatogonia	21.1	Myocardial infarction
AK2	Suprabasal keratinocytes	107.3	Myocardial infarction
AK2	Syncytiotrophoblasts	181.1	Myocardial infarction
AK2	T-cells	37.4	Myocardial infarction
AK2	Undifferentiated cells	94.5	Myocardial infarction
AK2	Urothelial cells	113.8	Myocardial infarction
ASL	Alveolar cells type 1	17.9	Myocardial infarction
ASL	Alveolar cells type 2	52	Myocardial infarction
ASL	B-cells	20.8	Myocardial infarction
ASL	Basal glandular cells	16.7	Myocardial infarction
ASL	Basal keratinocytes	4.8	Myocardial infarction
ASL	Bipolar cells	12.5	Myocardial infarction
ASL	Cardiomyocytes	7.1	Myocardial infarction
ASL	Cholangiocytes	132.5	Myocardial infarction
ASL	Ciliated cells	38.8	Myocardial infarction
ASL	Club cells	15.9	Myocardial infarction
ASL	Collecting duct cells	29.6	Myocardial infarction
ASL	Cone photoreceptor cells	21.6	Myocardial infarction
ASL	Cytotrophoblasts	19.3	Myocardial infarction
ASL	Distal tubular cells	44.7	Myocardial infarction
ASL	Ductal cells	51.9	Myocardial infarction
ASL	Early spermatids	3.5	Myocardial infarction
ASL	Endothelial cells	25.6	Myocardial infarction
ASL	Enterocytes	226.8	Myocardial infarction
ASL	Erythroid cells	0	Myocardial infarction
ASL	Exocrine glandular cells	192.3	Myocardial infarction
ASL	Extravillous trophoblasts	35.3	Myocardial infarction
ASL	Fibroblasts	14.5	Myocardial infarction
ASL	Glandular cells	13.1	Myocardial infarction
ASL	granulocytes	44.9	Myocardial infarction
ASL	Hepatocytes	477.5	Myocardial infarction
ASL	Hofbauer cells	40.4	Myocardial infarction
ASL	Horizontal cells	14.3	Myocardial infarction
ASL	Intestinal endocrine cells	51.9	Myocardial infarction
ASL	Ito cells	35.6	Myocardial infarction
ASL	Kupffer cells	39.6	Myocardial infarction
ASL	Late spermatids	4.9	Myocardial infarction
ASL	Leydig cells	8.6	Myocardial infarction
ASL	Macrophages	16.1	Myocardial infarction
ASL	Melanocytes	8.5	Myocardial infarction
ASL	monocytes	61.3	Myocardial infarction
ASL	Mucus-secreting cells	87.3	Myocardial infarction
ASL	Muller glia cells	6.5	Myocardial infarction
ASL	Pancreatic endocrine cells	99.6	Myocardial infarction
ASL	Paneth cells	217.5	Myocardial infarction
ASL	Peritubular cells	7.8	Myocardial infarction
ASL	Proximal tubular cells	174.9	Myocardial infarction
ASL	Rod photoreceptor cells	12.2	Myocardial infarction
ASL	Sertoli cells	12.9	Myocardial infarction
ASL	Smooth muscle cells	13.9	Myocardial infarction
ASL	Spermatocytes	3	Myocardial infarction
ASL	Spermatogonia	5.8	Myocardial infarction
ASL	Suprabasal keratinocytes	3.8	Myocardial infarction
ASL	Syncytiotrophoblasts	18.7	Myocardial infarction
ASL	T-cells	27.5	Myocardial infarction
ASL	Undifferentiated cells	126.5	Myocardial infarction
ASL	Urothelial cells	20.6	Myocardial infarction
CHRM1	Alveolar cells type 1	0	Myocardial infarction
CHRM1	Alveolar cells type 2	0	Myocardial infarction
CHRM1	B-cells	0	Myocardial infarction
CHRM1	Basal glandular cells	0.1	Myocardial infarction
CHRM1	Basal keratinocytes	0.1	Myocardial infarction
CHRM1	Bipolar cells	0	Myocardial infarction
CHRM1	Cardiomyocytes	0.2	Myocardial infarction
CHRM1	Cholangiocytes	0	Myocardial infarction
CHRM1	Ciliated cells	0	Myocardial infarction
CHRM1	Club cells	0	Myocardial infarction
CHRM1	Collecting duct cells	0	Myocardial infarction
CHRM1	Cone photoreceptor cells	0	Myocardial infarction
CHRM1	Cytotrophoblasts	0	Myocardial infarction
CHRM1	Distal tubular cells	0	Myocardial infarction
CHRM1	Ductal cells	0	Myocardial infarction
CHRM1	Early spermatids	0	Myocardial infarction
CHRM1	Endothelial cells	0	Myocardial infarction
CHRM1	Enterocytes	0	Myocardial infarction
CHRM1	Erythroid cells	0	Myocardial infarction
CHRM1	Exocrine glandular cells	0	Myocardial infarction
CHRM1	Extravillous trophoblasts	0.1	Myocardial infarction
CHRM1	Fibroblasts	0	Myocardial infarction
CHRM1	Glandular cells	2	Myocardial infarction
CHRM1	granulocytes	0	Myocardial infarction
CHRM1	Hepatocytes	0	Myocardial infarction
CHRM1	Hofbauer cells	0.1	Myocardial infarction
CHRM1	Horizontal cells	0	Myocardial infarction
CHRM1	Intestinal endocrine cells	0	Myocardial infarction
CHRM1	Ito cells	0	Myocardial infarction
CHRM1	Kupffer cells	0	Myocardial infarction
CHRM1	Late spermatids	0	Myocardial infarction
CHRM1	Leydig cells	0	Myocardial infarction
CHRM1	Macrophages	0	Myocardial infarction
CHRM1	Melanocytes	3.3	Myocardial infarction
CHRM1	monocytes	0	Myocardial infarction
CHRM1	Mucus-secreting cells	2.1	Myocardial infarction
CHRM1	Muller glia cells	0	Myocardial infarction
CHRM1	Pancreatic endocrine cells	0	Myocardial infarction
CHRM1	Paneth cells	0	Myocardial infarction
CHRM1	Peritubular cells	0	Myocardial infarction
CHRM1	Proximal tubular cells	0	Myocardial infarction
CHRM1	Rod photoreceptor cells	0	Myocardial infarction
CHRM1	Sertoli cells	0	Myocardial infarction
CHRM1	Smooth muscle cells	0	Myocardial infarction
CHRM1	Spermatocytes	0	Myocardial infarction
CHRM1	Spermatogonia	0	Myocardial infarction
CHRM1	Suprabasal keratinocytes	0	Myocardial infarction
CHRM1	Syncytiotrophoblasts	0	Myocardial infarction
CHRM1	T-cells	0	Myocardial infarction
CHRM1	Undifferentiated cells	0.4	Myocardial infarction
CHRM1	Urothelial cells	0.1	Myocardial infarction
GABRA5	Alveolar cells type 1	0	Myocardial infarction
GABRA5	Alveolar cells type 2	0	Myocardial infarction
GABRA5	B-cells	0	Myocardial infarction
GABRA5	Basal glandular cells	0	Myocardial infarction
GABRA5	Basal keratinocytes	0	Myocardial infarction
GABRA5	Bipolar cells	0.6	Myocardial infarction
GABRA5	Cardiomyocytes	0.8	Myocardial infarction
GABRA5	Cholangiocytes	0	Myocardial infarction
GABRA5	Ciliated cells	0	Myocardial infarction
GABRA5	Club cells	0	Myocardial infarction
GABRA5	Collecting duct cells	0	Myocardial infarction
GABRA5	Cone photoreceptor cells	0	Myocardial infarction
GABRA5	Cytotrophoblasts	0	Myocardial infarction
GABRA5	Distal tubular cells	0	Myocardial infarction
GABRA5	Ductal cells	0	Myocardial infarction
GABRA5	Early spermatids	0.1	Myocardial infarction
GABRA5	Endothelial cells	0	Myocardial infarction
GABRA5	Enterocytes	0	Myocardial infarction
GABRA5	Erythroid cells	0	Myocardial infarction
GABRA5	Exocrine glandular cells	0	Myocardial infarction
GABRA5	Extravillous trophoblasts	0	Myocardial infarction
GABRA5	Fibroblasts	0	Myocardial infarction
GABRA5	Glandular cells	0	Myocardial infarction
GABRA5	granulocytes	0	Myocardial infarction
GABRA5	Hepatocytes	0	Myocardial infarction
GABRA5	Hofbauer cells	0.1	Myocardial infarction
GABRA5	Horizontal cells	0	Myocardial infarction
GABRA5	Intestinal endocrine cells	0	Myocardial infarction
GABRA5	Ito cells	0	Myocardial infarction
GABRA5	Kupffer cells	0	Myocardial infarction
GABRA5	Late spermatids	0	Myocardial infarction
GABRA5	Leydig cells	0	Myocardial infarction
GABRA5	Macrophages	0	Myocardial infarction
GABRA5	Melanocytes	0	Myocardial infarction
GABRA5	monocytes	0	Myocardial infarction
GABRA5	Mucus-secreting cells	0	Myocardial infarction
GABRA5	Muller glia cells	0.8	Myocardial infarction
GABRA5	Pancreatic endocrine cells	0	Myocardial infarction
GABRA5	Paneth cells	0	Myocardial infarction
GABRA5	Peritubular cells	0	Myocardial infarction
GABRA5	Proximal tubular cells	0	Myocardial infarction
GABRA5	Rod photoreceptor cells	0.1	Myocardial infarction
GABRA5	Sertoli cells	0	Myocardial infarction
GABRA5	Smooth muscle cells	0	Myocardial infarction
GABRA5	Spermatocytes	0	Myocardial infarction
GABRA5	Spermatogonia	1.5	Myocardial infarction
GABRA5	Suprabasal keratinocytes	0	Myocardial infarction
GABRA5	Syncytiotrophoblasts	0.1	Myocardial infarction
GABRA5	T-cells	0	Myocardial infarction
GABRA5	Undifferentiated cells	0	Myocardial infarction
GABRA5	Urothelial cells	0	Myocardial infarction
GABRB3	Alveolar cells type 1	11.9	Myocardial infarction
GABRB3	Alveolar cells type 2	2.2	Myocardial infarction
GABRB3	B-cells	0	Myocardial infarction
GABRB3	Basal glandular cells	1	Myocardial infarction
GABRB3	Basal keratinocytes	0	Myocardial infarction
GABRB3	Bipolar cells	136.2	Myocardial infarction
GABRB3	Cardiomyocytes	8.9	Myocardial infarction
GABRB3	Cholangiocytes	17.8	Myocardial infarction
GABRB3	Ciliated cells	18.7	Myocardial infarction
GABRB3	Club cells	2.3	Myocardial infarction
GABRB3	Collecting duct cells	5.2	Myocardial infarction
GABRB3	Cone photoreceptor cells	37.3	Myocardial infarction
GABRB3	Cytotrophoblasts	0.4	Myocardial infarction
GABRB3	Distal tubular cells	0	Myocardial infarction
GABRB3	Ductal cells	3.3	Myocardial infarction
GABRB3	Early spermatids	9	Myocardial infarction
GABRB3	Endothelial cells	1.3	Myocardial infarction
GABRB3	Enterocytes	0.5	Myocardial infarction
GABRB3	Erythroid cells	0	Myocardial infarction
GABRB3	Exocrine glandular cells	0.4	Myocardial infarction
GABRB3	Extravillous trophoblasts	0	Myocardial infarction
GABRB3	Fibroblasts	0.2	Myocardial infarction
GABRB3	Glandular cells	3.6	Myocardial infarction
GABRB3	granulocytes	0	Myocardial infarction
GABRB3	Hepatocytes	0.5	Myocardial infarction
GABRB3	Hofbauer cells	0	Myocardial infarction
GABRB3	Horizontal cells	71.5	Myocardial infarction
GABRB3	Intestinal endocrine cells	9.9	Myocardial infarction
GABRB3	Ito cells	1.3	Myocardial infarction
GABRB3	Kupffer cells	0	Myocardial infarction
GABRB3	Late spermatids	4.9	Myocardial infarction
GABRB3	Leydig cells	1.7	Myocardial infarction
GABRB3	Macrophages	0	Myocardial infarction
GABRB3	Melanocytes	0	Myocardial infarction
GABRB3	monocytes	0	Myocardial infarction
GABRB3	Mucus-secreting cells	1.8	Myocardial infarction
GABRB3	Muller glia cells	6.7	Myocardial infarction
GABRB3	Pancreatic endocrine cells	1.4	Myocardial infarction
GABRB3	Paneth cells	0	Myocardial infarction
GABRB3	Peritubular cells	3.2	Myocardial infarction
GABRB3	Proximal tubular cells	6.3	Myocardial infarction
GABRB3	Rod photoreceptor cells	48.7	Myocardial infarction
GABRB3	Sertoli cells	0	Myocardial infarction
GABRB3	Smooth muscle cells	0.9	Myocardial infarction
GABRB3	Spermatocytes	5.1	Myocardial infarction
GABRB3	Spermatogonia	15.1	Myocardial infarction
GABRB3	Suprabasal keratinocytes	0.1	Myocardial infarction
GABRB3	Syncytiotrophoblasts	0.2	Myocardial infarction
GABRB3	T-cells	0	Myocardial infarction
GABRB3	Undifferentiated cells	0.4	Myocardial infarction
GABRB3	Urothelial cells	0.3	Myocardial infarction
NARS1	Alveolar cells type 1	71.5	Myocardial infarction
NARS1	Alveolar cells type 2	60.9	Myocardial infarction
NARS1	B-cells	52.8	Myocardial infarction
NARS1	Basal glandular cells	56.5	Myocardial infarction
NARS1	Basal keratinocytes	68.6	Myocardial infarction
NARS1	Bipolar cells	83.3	Myocardial infarction
NARS1	Cardiomyocytes	195.9	Myocardial infarction
NARS1	Cholangiocytes	79	Myocardial infarction
NARS1	Ciliated cells	170	Myocardial infarction
NARS1	Club cells	72.8	Myocardial infarction
NARS1	Collecting duct cells	66.3	Myocardial infarction
NARS1	Cone photoreceptor cells	33.4	Myocardial infarction
NARS1	Cytotrophoblasts	91.5	Myocardial infarction
NARS1	Distal tubular cells	286.8	Myocardial infarction
NARS1	Ductal cells	103.2	Myocardial infarction
NARS1	Early spermatids	11.5	Myocardial infarction
NARS1	Endothelial cells	56.6	Myocardial infarction
NARS1	Enterocytes	105.3	Myocardial infarction
NARS1	Erythroid cells	93.5	Myocardial infarction
NARS1	Exocrine glandular cells	78.8	Myocardial infarction
NARS1	Extravillous trophoblasts	68.1	Myocardial infarction
NARS1	Fibroblasts	57.5	Myocardial infarction
NARS1	Glandular cells	71.7	Myocardial infarction
NARS1	granulocytes	91.6	Myocardial infarction
NARS1	Hepatocytes	94.8	Myocardial infarction
NARS1	Hofbauer cells	102.8	Myocardial infarction
NARS1	Horizontal cells	90.6	Myocardial infarction
NARS1	Intestinal endocrine cells	60.9	Myocardial infarction
NARS1	Ito cells	38.1	Myocardial infarction
NARS1	Kupffer cells	67.5	Myocardial infarction
NARS1	Late spermatids	12.5	Myocardial infarction
NARS1	Leydig cells	65.3	Myocardial infarction
NARS1	Macrophages	70.5	Myocardial infarction
NARS1	Melanocytes	74.2	Myocardial infarction
NARS1	monocytes	75.7	Myocardial infarction
NARS1	Mucus-secreting cells	75.6	Myocardial infarction
NARS1	Muller glia cells	85.4	Myocardial infarction
NARS1	Pancreatic endocrine cells	101.4	Myocardial infarction
NARS1	Paneth cells	49.1	Myocardial infarction
NARS1	Peritubular cells	73.2	Myocardial infarction
NARS1	Proximal tubular cells	181.5	Myocardial infarction
NARS1	Rod photoreceptor cells	68.2	Myocardial infarction
NARS1	Sertoli cells	71.1	Myocardial infarction
NARS1	Smooth muscle cells	59.4	Myocardial infarction
NARS1	Spermatocytes	41.1	Myocardial infarction
NARS1	Spermatogonia	41.9	Myocardial infarction
NARS1	Suprabasal keratinocytes	66.1	Myocardial infarction
NARS1	Syncytiotrophoblasts	132.6	Myocardial infarction
NARS1	T-cells	49	Myocardial infarction
NARS1	Undifferentiated cells	92.8	Myocardial infarction
NARS1	Urothelial cells	67	Myocardial infarction
PYGL	Alveolar cells type 1	20.8	Myocardial infarction
PYGL	Alveolar cells type 2	7.5	Myocardial infarction
PYGL	B-cells	2.7	Myocardial infarction
PYGL	Basal glandular cells	8.9	Myocardial infarction
PYGL	Basal keratinocytes	27.2	Myocardial infarction
PYGL	Bipolar cells	4.1	Myocardial infarction
PYGL	Cardiomyocytes	2	Myocardial infarction
PYGL	Cholangiocytes	7.6	Myocardial infarction
PYGL	Ciliated cells	10.7	Myocardial infarction
PYGL	Club cells	15.9	Myocardial infarction
PYGL	Collecting duct cells	7	Myocardial infarction
PYGL	Cone photoreceptor cells	0	Myocardial infarction
PYGL	Cytotrophoblasts	29.4	Myocardial infarction
PYGL	Distal tubular cells	3.3	Myocardial infarction
PYGL	Ductal cells	9.4	Myocardial infarction
PYGL	Early spermatids	0.4	Myocardial infarction
PYGL	Endothelial cells	6	Myocardial infarction
PYGL	Enterocytes	3.4	Myocardial infarction
PYGL	Erythroid cells	0	Myocardial infarction
PYGL	Exocrine glandular cells	1.8	Myocardial infarction
PYGL	Extravillous trophoblasts	117.8	Myocardial infarction
PYGL	Fibroblasts	14.4	Myocardial infarction
PYGL	Glandular cells	8.6	Myocardial infarction
PYGL	granulocytes	5.8	Myocardial infarction
PYGL	Hepatocytes	53.3	Myocardial infarction
PYGL	Hofbauer cells	137.9	Myocardial infarction
PYGL	Horizontal cells	1.6	Myocardial infarction
PYGL	Intestinal endocrine cells	1.2	Myocardial infarction
PYGL	Ito cells	6.7	Myocardial infarction
PYGL	Kupffer cells	43.8	Myocardial infarction
PYGL	Late spermatids	0.7	Myocardial infarction
PYGL	Leydig cells	13.3	Myocardial infarction
PYGL	Macrophages	29.1	Myocardial infarction
PYGL	Melanocytes	18.6	Myocardial infarction
PYGL	monocytes	15.4	Myocardial infarction
PYGL	Mucus-secreting cells	6.9	Myocardial infarction
PYGL	Muller glia cells	253.1	Myocardial infarction
PYGL	Pancreatic endocrine cells	7.2	Myocardial infarction
PYGL	Paneth cells	0	Myocardial infarction
PYGL	Peritubular cells	20.5	Myocardial infarction
PYGL	Proximal tubular cells	3.4	Myocardial infarction
PYGL	Rod photoreceptor cells	9.1	Myocardial infarction
PYGL	Sertoli cells	6.5	Myocardial infarction
PYGL	Smooth muscle cells	7.1	Myocardial infarction
PYGL	Spermatocytes	0.7	Myocardial infarction
PYGL	Spermatogonia	0.6	Myocardial infarction
PYGL	Suprabasal keratinocytes	19.4	Myocardial infarction
PYGL	Syncytiotrophoblasts	17.6	Myocardial infarction
PYGL	T-cells	2.9	Myocardial infarction
PYGL	Undifferentiated cells	11.5	Myocardial infarction
PYGL	Urothelial cells	7.4	Myocardial infarction
SLC6A5	Alveolar cells type 1	0	Myocardial infarction
SLC6A5	Alveolar cells type 2	0	Myocardial infarction
SLC6A5	B-cells	0	Myocardial infarction
SLC6A5	Basal glandular cells	0.1	Myocardial infarction
SLC6A5	Basal keratinocytes	1.3	Myocardial infarction
SLC6A5	Bipolar cells	0	Myocardial infarction
SLC6A5	Cardiomyocytes	0.8	Myocardial infarction
SLC6A5	Cholangiocytes	0	Myocardial infarction
SLC6A5	Ciliated cells	0	Myocardial infarction
SLC6A5	Club cells	0	Myocardial infarction
SLC6A5	Collecting duct cells	0	Myocardial infarction
SLC6A5	Cone photoreceptor cells	0	Myocardial infarction
SLC6A5	Cytotrophoblasts	0.1	Myocardial infarction
SLC6A5	Distal tubular cells	0	Myocardial infarction
SLC6A5	Ductal cells	0	Myocardial infarction
SLC6A5	Early spermatids	3.2	Myocardial infarction
SLC6A5	Endothelial cells	0	Myocardial infarction
SLC6A5	Enterocytes	0	Myocardial infarction
SLC6A5	Erythroid cells	0	Myocardial infarction
SLC6A5	Exocrine glandular cells	0	Myocardial infarction
SLC6A5	Extravillous trophoblasts	6.9	Myocardial infarction
SLC6A5	Fibroblasts	0.4	Myocardial infarction
SLC6A5	Glandular cells	0.1	Myocardial infarction
SLC6A5	granulocytes	0	Myocardial infarction
SLC6A5	Hepatocytes	0	Myocardial infarction
SLC6A5	Hofbauer cells	0.2	Myocardial infarction
SLC6A5	Horizontal cells	0	Myocardial infarction
SLC6A5	Intestinal endocrine cells	0	Myocardial infarction
SLC6A5	Ito cells	0	Myocardial infarction
SLC6A5	Kupffer cells	0	Myocardial infarction
SLC6A5	Late spermatids	3.7	Myocardial infarction
SLC6A5	Leydig cells	0.6	Myocardial infarction
SLC6A5	Macrophages	0	Myocardial infarction
SLC6A5	Melanocytes	0	Myocardial infarction
SLC6A5	monocytes	0	Myocardial infarction
SLC6A5	Mucus-secreting cells	0	Myocardial infarction
SLC6A5	Muller glia cells	0	Myocardial infarction
SLC6A5	Pancreatic endocrine cells	0	Myocardial infarction
SLC6A5	Paneth cells	0	Myocardial infarction
SLC6A5	Peritubular cells	0	Myocardial infarction
SLC6A5	Proximal tubular cells	0	Myocardial infarction
SLC6A5	Rod photoreceptor cells	0	Myocardial infarction
SLC6A5	Sertoli cells	0	Myocardial infarction
SLC6A5	Smooth muscle cells	0	Myocardial infarction
SLC6A5	Spermatocytes	10.4	Myocardial infarction
SLC6A5	Spermatogonia	0.1	Myocardial infarction
SLC6A5	Suprabasal keratinocytes	0.4	Myocardial infarction
SLC6A5	Syncytiotrophoblasts	4.7	Myocardial infarction
SLC6A5	T-cells	0	Myocardial infarction
SLC6A5	Undifferentiated cells	0	Myocardial infarction
SLC6A5	Urothelial cells	0	Myocardial infarction
UROS	Alveolar cells type 1	17.9	Myocardial infarction
UROS	Alveolar cells type 2	20.2	Myocardial infarction
UROS	B-cells	41	Myocardial infarction
UROS	Basal glandular cells	10.4	Myocardial infarction
UROS	Basal keratinocytes	8.2	Myocardial infarction
UROS	Bipolar cells	45.4	Myocardial infarction
UROS	Cardiomyocytes	60.5	Myocardial infarction
UROS	Cholangiocytes	33.1	Myocardial infarction
UROS	Ciliated cells	20.1	Myocardial infarction
UROS	Club cells	17	Myocardial infarction
UROS	Collecting duct cells	34.9	Myocardial infarction
UROS	Cone photoreceptor cells	43.2	Myocardial infarction
UROS	Cytotrophoblasts	49.6	Myocardial infarction
UROS	Distal tubular cells	86.2	Myocardial infarction
UROS	Ductal cells	49.2	Myocardial infarction
UROS	Early spermatids	45.5	Myocardial infarction
UROS	Endothelial cells	19.3	Myocardial infarction
UROS	Enterocytes	27.7	Myocardial infarction
UROS	Erythroid cells	186.9	Myocardial infarction
UROS	Exocrine glandular cells	52.4	Myocardial infarction
UROS	Extravillous trophoblasts	38.4	Myocardial infarction
UROS	Fibroblasts	25.6	Myocardial infarction
UROS	Glandular cells	22	Myocardial infarction
UROS	granulocytes	11.5	Myocardial infarction
UROS	Hepatocytes	53.9	Myocardial infarction
UROS	Hofbauer cells	68.9	Myocardial infarction
UROS	Horizontal cells	44.5	Myocardial infarction
UROS	Intestinal endocrine cells	13.9	Myocardial infarction
UROS	Ito cells	27.6	Myocardial infarction
UROS	Kupffer cells	41	Myocardial infarction
UROS	Late spermatids	95.8	Myocardial infarction
UROS	Leydig cells	33.1	Myocardial infarction
UROS	Macrophages	23.1	Myocardial infarction
UROS	Melanocytes	59.1	Myocardial infarction
UROS	monocytes	66.7	Myocardial infarction
UROS	Mucus-secreting cells	19.6	Myocardial infarction
UROS	Muller glia cells	51.6	Myocardial infarction
UROS	Pancreatic endocrine cells	42.5	Myocardial infarction
UROS	Paneth cells	10.5	Myocardial infarction
UROS	Peritubular cells	38.2	Myocardial infarction
UROS	Proximal tubular cells	117.1	Myocardial infarction
UROS	Rod photoreceptor cells	33.3	Myocardial infarction
UROS	Sertoli cells	6.5	Myocardial infarction
UROS	Smooth muscle cells	28.2	Myocardial infarction
UROS	Spermatocytes	41.5	Myocardial infarction
UROS	Spermatogonia	71.3	Myocardial infarction
UROS	Suprabasal keratinocytes	11.2	Myocardial infarction
UROS	Syncytiotrophoblasts	16.7	Myocardial infarction
UROS	T-cells	38.9	Myocardial infarction
UROS	Undifferentiated cells	37.7	Myocardial infarction
UROS	Urothelial cells	19.7	Myocardial infarction
BARX1	Alveolar cells type 1	0	Myocardial infarction
BARX1	Alveolar cells type 2	0	Myocardial infarction
BARX1	B-cells	0	Myocardial infarction
BARX1	Basal glandular cells	0	Myocardial infarction
BARX1	Basal keratinocytes	0.1	Myocardial infarction
BARX1	Bipolar cells	0	Myocardial infarction
BARX1	Cardiomyocytes	0.4	Myocardial infarction
BARX1	Cholangiocytes	0	Myocardial infarction
BARX1	Ciliated cells	0	Myocardial infarction
BARX1	Club cells	0	Myocardial infarction
BARX1	Collecting duct cells	0	Myocardial infarction
BARX1	Cone photoreceptor cells	0	Myocardial infarction
BARX1	Cytotrophoblasts	0	Myocardial infarction
BARX1	Distal tubular cells	0	Myocardial infarction
BARX1	Ductal cells	0	Myocardial infarction
BARX1	Early spermatids	2.6	Myocardial infarction
BARX1	Endothelial cells	0	Myocardial infarction
BARX1	Enterocytes	0	Myocardial infarction
BARX1	Erythroid cells	0	Myocardial infarction
BARX1	Exocrine glandular cells	0.2	Myocardial infarction
BARX1	Extravillous trophoblasts	0	Myocardial infarction
BARX1	Fibroblasts	0	Myocardial infarction
BARX1	Glandular cells	0	Myocardial infarction
BARX1	granulocytes	0	Myocardial infarction
BARX1	Hepatocytes	0	Myocardial infarction
BARX1	Hofbauer cells	0.1	Myocardial infarction
BARX1	Horizontal cells	0	Myocardial infarction
BARX1	Intestinal endocrine cells	0	Myocardial infarction
BARX1	Ito cells	0	Myocardial infarction
BARX1	Kupffer cells	0	Myocardial infarction
BARX1	Late spermatids	0.8	Myocardial infarction
BARX1	Leydig cells	0	Myocardial infarction
BARX1	Macrophages	0	Myocardial infarction
BARX1	Melanocytes	0	Myocardial infarction
BARX1	monocytes	0	Myocardial infarction
BARX1	Mucus-secreting cells	0	Myocardial infarction
BARX1	Muller glia cells	0	Myocardial infarction
BARX1	Pancreatic endocrine cells	0.5	Myocardial infarction
BARX1	Paneth cells	0	Myocardial infarction
BARX1	Peritubular cells	0	Myocardial infarction
BARX1	Proximal tubular cells	0	Myocardial infarction
BARX1	Rod photoreceptor cells	0	Myocardial infarction
BARX1	Sertoli cells	0	Myocardial infarction
BARX1	Smooth muscle cells	0.5	Myocardial infarction
BARX1	Spermatocytes	0.2	Myocardial infarction
BARX1	Spermatogonia	0.2	Myocardial infarction
BARX1	Suprabasal keratinocytes	0	Myocardial infarction
BARX1	Syncytiotrophoblasts	0	Myocardial infarction
BARX1	T-cells	0	Myocardial infarction
BARX1	Undifferentiated cells	0	Myocardial infarction
BARX1	Urothelial cells	0	Myocardial infarction
GALT	Alveolar cells type 1	6	Myocardial infarction
GALT	Alveolar cells type 2	23.4	Myocardial infarction
GALT	B-cells	12.3	Myocardial infarction
GALT	Basal glandular cells	13.7	Myocardial infarction
GALT	Basal keratinocytes	19.3	Myocardial infarction
GALT	Bipolar cells	40.6	Myocardial infarction
GALT	Cardiomyocytes	20.7	Myocardial infarction
GALT	Cholangiocytes	15.3	Myocardial infarction
GALT	Ciliated cells	6.7	Myocardial infarction
GALT	Club cells	10.3	Myocardial infarction
GALT	Collecting duct cells	15.7	Myocardial infarction
GALT	Cone photoreceptor cells	45.2	Myocardial infarction
GALT	Cytotrophoblasts	59.8	Myocardial infarction
GALT	Distal tubular cells	24.9	Myocardial infarction
GALT	Ductal cells	16.7	Myocardial infarction
GALT	Early spermatids	6.9	Myocardial infarction
GALT	Endothelial cells	12	Myocardial infarction
GALT	Enterocytes	18	Myocardial infarction
GALT	Erythroid cells	0	Myocardial infarction
GALT	Exocrine glandular cells	6.5	Myocardial infarction
GALT	Extravillous trophoblasts	29.6	Myocardial infarction
GALT	Fibroblasts	13.1	Myocardial infarction
GALT	Glandular cells	4.5	Myocardial infarction
GALT	granulocytes	19.7	Myocardial infarction
GALT	Hepatocytes	52.9	Myocardial infarction
GALT	Hofbauer cells	21	Myocardial infarction
GALT	Horizontal cells	44.5	Myocardial infarction
GALT	Intestinal endocrine cells	15.6	Myocardial infarction
GALT	Ito cells	20.3	Myocardial infarction
GALT	Kupffer cells	11.9	Myocardial infarction
GALT	Late spermatids	31.3	Myocardial infarction
GALT	Leydig cells	17	Myocardial infarction
GALT	Macrophages	13.3	Myocardial infarction
GALT	Melanocytes	20.3	Myocardial infarction
GALT	monocytes	14.4	Myocardial infarction
GALT	Mucus-secreting cells	15.1	Myocardial infarction
GALT	Muller glia cells	18.9	Myocardial infarction
GALT	Pancreatic endocrine cells	8.5	Myocardial infarction
GALT	Paneth cells	21.8	Myocardial infarction
GALT	Peritubular cells	13.1	Myocardial infarction
GALT	Proximal tubular cells	29.4	Myocardial infarction
GALT	Rod photoreceptor cells	37	Myocardial infarction
GALT	Sertoli cells	6.5	Myocardial infarction
GALT	Smooth muscle cells	10.1	Myocardial infarction
GALT	Spermatocytes	4.2	Myocardial infarction
GALT	Spermatogonia	4.7	Myocardial infarction
GALT	Suprabasal keratinocytes	17.7	Myocardial infarction
GALT	Syncytiotrophoblasts	49.4	Myocardial infarction
GALT	T-cells	23.3	Myocardial infarction
GALT	Undifferentiated cells	19.8	Myocardial infarction
GALT	Urothelial cells	7.8	Myocardial infarction
SYN3	Alveolar cells type 1	0	Myocardial infarction
SYN3	Alveolar cells type 2	0	Myocardial infarction
SYN3	B-cells	0	Myocardial infarction
SYN3	Basal glandular cells	0	Myocardial infarction
SYN3	Basal keratinocytes	0.3	Myocardial infarction
SYN3	Bipolar cells	1.7	Myocardial infarction
SYN3	Cardiomyocytes	0.5	Myocardial infarction
SYN3	Cholangiocytes	0	Myocardial infarction
SYN3	Ciliated cells	0	Myocardial infarction
SYN3	Club cells	0	Myocardial infarction
SYN3	Collecting duct cells	0	Myocardial infarction
SYN3	Cone photoreceptor cells	0	Myocardial infarction
SYN3	Cytotrophoblasts	0.7	Myocardial infarction
SYN3	Distal tubular cells	0	Myocardial infarction
SYN3	Ductal cells	0	Myocardial infarction
SYN3	Early spermatids	50.5	Myocardial infarction
SYN3	Endothelial cells	0.2	Myocardial infarction
SYN3	Enterocytes	0	Myocardial infarction
SYN3	Erythroid cells	0	Myocardial infarction
SYN3	Exocrine glandular cells	0	Myocardial infarction
SYN3	Extravillous trophoblasts	0.7	Myocardial infarction
SYN3	Fibroblasts	0.2	Myocardial infarction
SYN3	Glandular cells	0.1	Myocardial infarction
SYN3	granulocytes	0	Myocardial infarction
SYN3	Hepatocytes	0	Myocardial infarction
SYN3	Hofbauer cells	0.3	Myocardial infarction
SYN3	Horizontal cells	4.8	Myocardial infarction
SYN3	Intestinal endocrine cells	0	Myocardial infarction
SYN3	Ito cells	0.6	Myocardial infarction
SYN3	Kupffer cells	0	Myocardial infarction
SYN3	Late spermatids	177.9	Myocardial infarction
SYN3	Leydig cells	1.4	Myocardial infarction
SYN3	Macrophages	0	Myocardial infarction
SYN3	Melanocytes	0	Myocardial infarction
SYN3	monocytes	0	Myocardial infarction
SYN3	Mucus-secreting cells	0	Myocardial infarction
SYN3	Muller glia cells	0	Myocardial infarction
SYN3	Pancreatic endocrine cells	0	Myocardial infarction
SYN3	Paneth cells	0	Myocardial infarction
SYN3	Peritubular cells	1.4	Myocardial infarction
SYN3	Proximal tubular cells	0	Myocardial infarction
SYN3	Rod photoreceptor cells	0.6	Myocardial infarction
SYN3	Sertoli cells	6.5	Myocardial infarction
SYN3	Smooth muscle cells	1	Myocardial infarction
SYN3	Spermatocytes	3.2	Myocardial infarction
SYN3	Spermatogonia	5.7	Myocardial infarction
SYN3	Suprabasal keratinocytes	0.1	Myocardial infarction
SYN3	Syncytiotrophoblasts	0.9	Myocardial infarction
SYN3	T-cells	0	Myocardial infarction
SYN3	Undifferentiated cells	0	Myocardial infarction
SYN3	Urothelial cells	0	Myocardial infarction
