## Supplementary material for "Latent disease similarities and therapeutic repurposing possibilities uncovered by multi-modal generative topic modeling of human diseases": TableS23

### Sheet: Sheet 1
Disease	SCT	pvalue	padj	qvalue
Chronic kidney disease	Basal keratinocytes	0.378001	0.558576	0.482979
Chronic kidney disease	Bipolar cells	0.992992	0.992992	0.858602
Chronic kidney disease	Ciliated cells	0.867539	0.89967	0.77791
Chronic kidney disease	Cone photoreceptor cells	0.414696	0.558576	0.482979
Chronic kidney disease	Cytotrophoblasts	0.419697	0.558576	0.482979
Chronic kidney disease	Ductal cells	0.110824	0.443296	0.383301
Chronic kidney disease	Early spermatids	0.276226	0.552452	0.477684
Chronic kidney disease	Enterocytes	0.00199998	0.0186664	0.0161402
Chronic kidney disease	Erythroid cells	0.275667	0.552452	0.477684
Chronic kidney disease	Exocrine glandular cells	0.272805	0.552452	0.477684
Chronic kidney disease	Extravillous trophoblasts	0.670081	0.781762	0.675959
Chronic kidney disease	Fibroblasts	0.127256	0.445397	0.385118
Chronic kidney disease	Hepatocytes	9.78455e-06	0.000273967	0.000236889
Chronic kidney disease	Hofbauer cells	0.0997316	0.443296	0.383301
Chronic kidney disease	Horizontal cells	0.311517	0.558576	0.482979
Chronic kidney disease	Intestinal endocrine cells	0.410036	0.558576	0.482979
Chronic kidney disease	Late spermatids	0.340892	0.558576	0.482979
Chronic kidney disease	Leydig cells	0.438881	0.558576	0.482979
Chronic kidney disease	Mucus-secreting cells	0.00435114	0.030458	0.0263359
Chronic kidney disease	Muller glia cells	0.779371	0.872896	0.754759
Chronic kidney disease	Pancreatic endocrine cells	0.352653	0.558576	0.482979
Chronic kidney disease	Paneth cells	0.0136759	0.0765849	0.0662201
Chronic kidney disease	Peritubular cells	0.567422	0.690775	0.597286
Chronic kidney disease	Rod photoreceptor cells	0.274837	0.552452	0.477684
Chronic kidney disease	Smooth muscle cells	0.275667	0.552452	0.477684
Chronic kidney disease	Spermatocytes	0.848664	0.89967	0.77791
Chronic kidney disease	Syncytiotrophoblasts	0.155456	0.483642	0.418187
Chronic kidney disease	Undifferentiated cells	8.72772e-05	0.00122188	0.00105651
Myocardial infarction	Alveolar cells type 1	0.551627	0.954373	0.759578
Myocardial infarction	Alveolar cells type 2	0.78388	0.954373	0.759578
Myocardial infarction	B-cells	0.502462	0.954373	0.759578
Myocardial infarction	Bipolar cells	1.66114e-05	0.000681066	0.000542055
Myocardial infarction	Cardiomyocytes	0.873353	0.954373	0.759578
Myocardial infarction	Cholangiocytes	0.640165	0.954373	0.759578
Myocardial infarction	Ciliated cells	0.813613	0.954373	0.759578
Myocardial infarction	Cone photoreceptor cells	0.0121944	0.0714244	0.0568461
Myocardial infarction	Cytotrophoblasts	0.931096	0.954373	0.759578
Myocardial infarction	Ductal cells	0.432547	0.954373	0.759578
Myocardial infarction	Early spermatids	0.123874	0.362774	0.288729
Myocardial infarction	Enterocytes	0.0111627	0.0714244	0.0568461
Myocardial infarction	Erythroid cells	0.00634485	0.0520278	0.0414085
Myocardial infarction	Exocrine glandular cells	0.724797	0.954373	0.759578
Myocardial infarction	Extravillous trophoblasts	0.547142	0.954373	0.759578
Myocardial infarction	Fibroblasts	0.467866	0.954373	0.759578
Myocardial infarction	Glandular cells	0.440759	0.954373	0.759578
Myocardial infarction	Hepatocytes	0.0924975	0.291723	0.23218
Myocardial infarction	Hofbauer cells	0.00138718	0.0213372	0.0169821
Myocardial infarction	Horizontal cells	0.152761	0.417547	0.332323
Myocardial infarction	Intestinal endocrine cells	0.918542	0.954373	0.759578
Myocardial infarction	Kupffer cells	0.819249	0.954373	0.759578
Myocardial infarction	Late spermatids	0.0691958	0.257912	0.20527
Myocardial infarction	Leydig cells	0.00156126	0.0213372	0.0169821
Myocardial infarction	Macrophages	0.849138	0.954373	0.759578
Myocardial infarction	Melanocytes	0.175123	0.448754	0.35716
Myocardial infarction	Mucus-secreting cells	0.00491662	0.0503954	0.0401093
Myocardial infarction	Muller glia cells	0.692168	0.954373	0.759578
Myocardial infarction	Pancreatic endocrine cells	0.841316	0.954373	0.759578
Myocardial infarction	Paneth cells	0.0172262	0.0784748	0.0624574
Myocardial infarction	Peritubular cells	0.0796605	0.272173	0.216621
Myocardial infarction	Proximal tubular cells	0.670198	0.954373	0.759578
Myocardial infarction	Rod photoreceptor cells	0.0225538	0.0924707	0.0735967
Myocardial infarction	Smooth muscle cells	0.729193	0.954373	0.759578
Myocardial infarction	Spermatocytes	0.787352	0.954373	0.759578
Myocardial infarction	Spermatogonia	0.769269	0.954373	0.759578
Myocardial infarction	Suprabasal keratinocytes	0.982563	0.982563	0.782014
Myocardial infarction	Syncytiotrophoblasts	0.710648	0.954373	0.759578
Myocardial infarction	T-cells	0.795075	0.954373	0.759578
Myocardial infarction	Undifferentiated cells	0.0142388	0.0729737	0.0580792
Myocardial infarction	Urothelial cells	0.916734	0.954373	0.759578
