## Supplementary material for "Latent disease similarities and therapeutic repurposing possibilities uncovered by multi-modal generative topic modeling of human diseases": TableS24

### Sheet: Sheet 1
Type	ID	Description	GeneRatio	BgRatio	pvalue	p.adjust	qvalue	Count	symbols
KEGG	hsa04724	Glutamatergic synapse	4/27	114/8157	0.000495487	0.0165988	0.0153862	4	GRIK1/GRM3/GRM7/SLC17A7
KEGG	hsa05033	Nicotine addiction	3/27	40/8157	0.000294526	0.0165988	0.0153862	3	GABRA5/GABRB3/SLC17A7
KEGG	hsa04080	Neuroactive ligand-receptor interaction	6/27	362/8157	0.000981174	0.0219129	0.020312	6	CHRM1/GABRA5/GABRB3/GRIK1/GRM3/GRM7
KEGG	hsa04723	Retrograde endocannabinoid signaling	4/27	148/8157	0.00131957	0.0221028	0.0204881	4	GABRA5/GABRB3/SLC17A7/NDUFB2
GO_BP	GO:0006821	chloride transport	4/51	111/18800	0.000232268	0.0457241	0.0379516	4	ATP8B1/GABRA5/GABRB3/PRKG2
GO_BP	GO:0007215	glutamate receptor signaling pathway	3/51	52/18800	0.000378455	0.0457241	0.0379516	3	GRIK1/GRM3/GRM7
GO_BP	GO:0015698	inorganic anion transport	5/51	182/18800	0.000131794	0.0457241	0.0379516	5	ATP8B1/GABRA5/GABRB3/PRKG2/SLC17A7
GO_BP	GO:0015711	organic anion transport	6/51	361/18800	0.000417844	0.0457241	0.0379516	6	ATP8B1/GRM7/RHAG/SLC17A7/SLC25A13/SLC6A5
GO_BP	GO:0035249	synaptic transmission, glutamatergic	4/51	94/18800	0.000122345	0.0457241	0.0379516	4	GRIK1/GRM3/GRM7/SLC17A7
GO_BP	GO:0046501	protoporphyrinogen IX metabolic process	2/51	11/18800	0.000390676	0.0457241	0.0379516	2	IREB2/UROS
GO_BP	GO:2001225	regulation of chloride transport	2/51	11/18800	0.000390676	0.0457241	0.0379516	2	ATP8B1/PRKG2
GO_BP	GO:0006865	amino acid transport	4/51	145/18800	0.000640274	0.04769	0.0395833	4	GRM7/SLC17A7/SLC25A13/SLC6A5
GO_BP	GO:0007216	G protein-coupled glutamate receptor signaling pathway	2/51	15/18800	0.000740675	0.04769	0.0395833	2	GRM3/GRM7
GO_BP	GO:0015800	acidic amino acid transport	3/51	63/18800	0.000665913	0.04769	0.0395833	3	GRM7/SLC17A7/SLC25A13
GO_BP	GO:0030033	microvillus assembly	2/51	16/18800	0.000845018	0.04769	0.0395833	2	ATP8B1/STK26
GO_BP	GO:0046942	carboxylic acid transport	5/51	279/18800	0.000933877	0.04769	0.0395833	5	ATP8B1/GRM7/SLC17A7/SLC25A13/SLC6A5
GO_BP	GO:0051966	regulation of synaptic transmission, glutamatergic	3/51	70/18800	0.000905766	0.04769	0.0395833	3	GRIK1/GRM3/GRM7
GO_BP	GO:0098656	anion transmembrane transport	5/51	247/18800	0.000539461	0.04769	0.0395833	5	GABRA5/GABRB3/SLC17A7/SLC25A13/SLC6A5
GO_BP	GO:1902475	L-alpha-amino acid transmembrane transport	3/51	67/18800	0.000797215	0.04769	0.0395833	3	SLC17A7/SLC25A13/SLC6A5
GO_CC	GO:0097060	synaptic membrane	7/51	373/19594	4.82106e-05	0.00279622	0.0021145	7	CHRM1/GABRA5/GABRB3/GRIK1/GRM3/GRM7/SLC6A5
GO_CC	GO:0098889	intrinsic component of presynaptic membrane	4/51	74/19594	4.09473e-05	0.00279622	0.0021145	4	CHRM1/GABRA5/GRM3/SLC6A5
GO_CC	GO:0099056	integral component of presynaptic membrane	4/51	67/19594	2.7645e-05	0.00279622	0.0021145	4	CHRM1/GABRA5/GRM3/SLC6A5
GO_CC	GO:0045211	postsynaptic membrane	6/51	271/19594	7.07637e-05	0.00307822	0.00232775	6	CHRM1/GABRA5/GABRB3/GRIK1/GRM3/GRM7
GO_CC	GO:0098793	presynapse	7/51	492/19594	0.000268387	0.00933986	0.00706281	7	CHRM1/GABRA5/GRM3/GRM7/SLC17A7/SLC6A5/SYN3
GO_CC	GO:0031312	extrinsic component of organelle membrane	3/51	53/19594	0.000355037	0.0102961	0.0077859	3	CCDC115/SARM1/SYN3
GO_CC	GO:0042734	presynaptic membrane	4/51	143/19594	0.00052086	0.0129471	0.00979059	4	CHRM1/GABRA5/GRM3/SLC6A5
GO_CC	GO:0099699	integral component of synaptic membrane	4/51	149/19594	0.000607981	0.0132236	0.00999969	4	CHRM1/GABRA5/GRM3/SLC6A5
GO_CC	GO:0099240	intrinsic component of synaptic membrane	4/51	160/19594	0.000793825	0.0153473	0.0116056	4	CHRM1/GABRA5/GRM3/SLC6A5
GO_CC	GO:1902711	GABA-A receptor complex	2/51	19/19594	0.0011041	0.0192114	0.0145276	2	GABRA5/GABRB3
GO_CC	GO:1902710	GABA receptor complex	2/51	21/19594	0.00135141	0.0213768	0.0161652	2	GABRA5/GABRB3
GO_CC	GO:0044322	endoplasmic reticulum quality control compartment	2/51	25/19594	0.00191779	0.0278079	0.0210284	2	ERLEC1/UGGT1
GO_CC	GO:0099055	integral component of postsynaptic membrane	3/51	118/19594	0.00359246	0.0480836	0.0363609	3	CHRM1/GABRA5/GRM3
GO_MF	GO:0008066	glutamate receptor activity	3/49	27/18410	4.9549e-05	0.0116936	0.00824078	3	GRIK1/GRM3/GRM7
GO_MF	GO:0005313	L-glutamate transmembrane transporter activity	2/49	14/18410	0.000618764	0.0155432	0.0109538	2	SLC17A7/SLC25A13
GO_MF	GO:0015179	L-amino acid transmembrane transporter activity	3/49	61/18410	0.000572114	0.0155432	0.0109538	3	SLC17A7/SLC25A13/SLC6A5
GO_MF	GO:0022824	transmitter-gated ion channel activity	3/49	60/18410	0.000544994	0.0155432	0.0109538	3	GABRA5/GABRB3/GRIK1
GO_MF	GO:0022835	transmitter-gated channel activity	3/49	60/18410	0.000544994	0.0155432	0.0109538	3	GABRA5/GABRB3/GRIK1
GO_MF	GO:0022851	GABA-gated chloride ion channel activity	2/49	13/18410	0.000531271	0.0155432	0.0109538	2	GABRA5/GABRB3
GO_MF	GO:0030594	neurotransmitter receptor activity	4/49	111/18410	0.000215169	0.0155432	0.0109538	4	CHRM1/GABRA5/GABRB3/GRIK1
GO_MF	GO:0043177	organic acid binding	4/49	141/18410	0.00053465	0.0155432	0.0109538	4	HBE1/GRM7/P3H3/UROS
GO_MF	GO:0098960	postsynaptic neurotransmitter receptor activity	3/49	64/18410	0.000658612	0.0155432	0.0109538	3	CHRM1/GABRA5/GRIK1
GO_MF	GO:0099529	neurotransmitter receptor activity involved in regulation of postsynaptic membrane potential	3/49	49/18410	0.000299516	0.0155432	0.0109538	3	CHRM1/GABRA5/GRIK1
GO_MF	GO:0015172	acidic amino acid transmembrane transporter activity	2/49	16/18410	0.000813183	0.0174465	0.012295	2	SLC17A7/SLC25A13
GO_MF	GO:0004890	GABA-A receptor activity	2/49	19/18410	0.00115289	0.0181389	0.012783	2	GABRA5/GABRB3
GO_MF	GO:0005230	extracellular ligand-gated ion channel activity	3/49	73/18410	0.000966804	0.0181389	0.012783	3	GABRA5/GABRB3/GRIK1
GO_MF	GO:0031406	carboxylic acid binding	4/49	173/18410	0.00114764	0.0181389	0.012783	4	GRM7/P3H3/PYGL/UROS
GO_MF	GO:0099095	ligand-gated anion channel activity	2/49	18/18410	0.00103329	0.0181389	0.012783	2	GABRA5/GABRB3
GO_MF	GO:0008509	anion transmembrane transporter activity	5/49	315/18410	0.00146248	0.0203026	0.0143078	5	GABRA5/GABRB3/SLC17A7/SLC25A13/SLC6A5
GO_MF	GO:0015171	amino acid transmembrane transporter activity	3/49	84/18410	0.00145108	0.0203026	0.0143078	3	SLC17A7/SLC25A13/SLC6A5
GO_MF	GO:0016917	GABA receptor activity	2/49	22/18410	0.0015495	0.0203157	0.014317	2	GABRA5/GABRB3
GO_MF	GO:0016829	lyase activity	4/49	195/18410	0.00178203	0.0221346	0.0155989	4	ASL/GUCY2C/IREB2/UROS
GO_MF	GO:0051082	unfolded protein binding	3/49	121/18410	0.00409395	0.0483086	0.0340444	3	CCDC115/ERLEC1/UGGT1
