## Supplementary material for "Latent disease similarities and therapeutic repurposing possibilities uncovered by multi-modal generative topic modeling of human diseases": TableS25

### Sheet: Sheet 1
ID	Description	GeneRatio	BgRatio	pvalue	p.adjust	qvalue	Count	symbols
hsa00052	Galactose metabolism	1/14	31/8157	0.0519517	0.226298	0.210184	1	GALT
hsa00120	Primary bile acid biosynthesis	1/14	17/8157	0.0288081	0.226298	0.210184	1	HSD3B7
hsa00220	Arginine biosynthesis	1/14	22/8157	0.0371332	0.226298	0.210184	1	ASL
hsa00250	Alanine, aspartate and glutamate metabolism	1/14	37/8157	0.0617127	0.226298	0.210184	1	ASL
hsa00500	Starch and sucrose metabolism	1/14	36/8157	0.0600924	0.226298	0.210184	1	PYGL
hsa01250	Biosynthesis of nucleotide sugars	1/14	37/8157	0.0617127	0.226298	0.210184	1	GALT
hsa04141	Protein processing in endoplasmic reticulum	2/14	171/8157	0.0337015	0.226298	0.210184	2	UBE2D1/UGGT1
hsa04726	Serotonergic synapse	2/14	115/8157	0.0160531	0.226298	0.210184	2	GABRB3/HTR3A
hsa05033	Nicotine addiction	1/14	40/8157	0.0665581	0.226298	0.210184	1	GABRB3
hsa05131	Shigellosis	2/14	247/8157	0.0654171	0.226298	0.210184	2	UBE2D1/H3-3B
hsa00520	Amino sugar and nucleotide sugar metabolism	1/14	49/8157	0.0809554	0.250226	0.232408	1	GALT
hsa00970	Aminoacyl-tRNA biosynthesis	1/14	66/8157	0.107589	0.274752	0.255188	1	NARS1
hsa01230	Biosynthesis of amino acids	1/14	75/8157	0.121398	0.274752	0.255188	1	ASL
hsa04080	Neuroactive ligand-receptor interaction	2/14	362/8157	0.12585	0.274752	0.255188	2	DRD5/GABRB3
hsa04727	GABAergic synapse	1/14	89/8157	0.142484	0.274752	0.255188	1	GABRB3
hsa04742	Taste transduction	1/14	86/8157	0.138005	0.274752	0.255188	1	HTR3A
hsa04917	Prolactin signaling pathway	1/14	70/8157	0.113751	0.274752	0.255188	1	GALT
hsa05032	Morphine addiction	1/14	91/8157	0.145457	0.274752	0.255188	1	GABRB3
hsa00230	Purine metabolism	1/14	128/8157	0.198771	0.284954	0.264663	1	GUCY2C
hsa03040	Spliceosome	1/14	147/8157	0.224932	0.284954	0.264663	1	CRNKL1
hsa04120	Ubiquitin mediated proteolysis	1/14	142/8157	0.218126	0.284954	0.264663	1	UBE2D1
hsa04723	Retrograde endocannabinoid signaling	1/14	148/8157	0.226287	0.284954	0.264663	1	GABRB3
hsa04728	Dopaminergic synapse	1/14	132/8157	0.204346	0.284954	0.264663	1	DRD5
hsa04910	Insulin signaling pathway	1/14	137/8157	0.211264	0.284954	0.264663	1	PYGL
hsa04922	Glucagon signaling pathway	1/14	107/8157	0.168904	0.284954	0.264663	1	PYGL
hsa04931	Insulin resistance	1/14	108/8157	0.170349	0.284954	0.264663	1	PYGL
hsa05322	Systemic lupus erythematosus	1/14	136/8157	0.209885	0.284954	0.264663	1	H3-3B
hsa04217	Necroptosis	1/14	159/8157	0.241044	0.292696	0.271854	1	PYGL
hsa04613	Neutrophil extracellular trap formation	1/14	190/8157	0.281238	0.312603	0.290344	1	H3-3B
hsa05034	Alcoholism	1/14	187/8157	0.277436	0.312603	0.290344	1	H3-3B
hsa05202	Transcriptional misregulation in cancer	1/14	193/8157	0.285021	0.312603	0.290344	1	H3-3B
hsa04024	cAMP signaling pathway	1/14	221/8157	0.319447	0.339413	0.315244	1	DRD5
hsa04020	Calcium signaling pathway	1/14	240/8157	0.341925	0.352286	0.327201	1	DRD5
hsa04060	Cytokine-cytokine receptor interaction	1/14	295/8157	0.403165	0.403165	0.374457	1	IL36RN
