## Supplementary material for "Latent disease similarities and therapeutic repurposing possibilities uncovered by multi-modal generative topic modeling of human diseases": TableS26

### Sheet: Sheet 1
ID	Description	GeneRatio	BgRatio	pvalue	p.adjust	qvalue	Count	symbols
GO:0000050	urea cycle	1/27	10/18800	0.0142726	0.190775	0.151384	1	ASL
GO:0000272	polysaccharide catabolic process	1/27	19/18800	0.0269501	0.190775	0.151384	1	PYGL
GO:0005980	glycogen catabolic process	1/27	15/18800	0.0213352	0.190775	0.151384	1	PYGL
GO:0006091	generation of precursor metabolites and energy	3/27	494/18800	0.0330547	0.190775	0.151384	3	IREB2/PYGL/SLC25A13
GO:0006164	purine nucleotide biosynthetic process	2/27	192/18800	0.0308081	0.190775	0.151384	2	GUCY2C/SLC25A13
GO:0006182	cGMP biosynthetic process	1/27	11/18800	0.0156891	0.190775	0.151384	1	GUCY2C
GO:0006520	cellular amino acid metabolic process	3/27	285/18800	0.00770417	0.190775	0.151384	3	ASL/NARS1/SLC25A13
GO:0006525	arginine metabolic process	1/27	20/18800	0.028349	0.190775	0.151384	1	ASL
GO:0006821	chloride transport	2/27	111/18800	0.011013	0.190775	0.151384	2	ATP8B1/GABRB3
GO:0006839	mitochondrial transport	2/27	182/18800	0.0279177	0.190775	0.151384	2	BLOC1S2/SLC25A13
GO:0007039	protein catabolic process in the vacuole	1/27	23/18800	0.032534	0.190775	0.151384	1	BLOC1S2
GO:0007168	receptor guanylyl cyclase signaling pathway	1/27	10/18800	0.0142726	0.190775	0.151384	1	GUCY2C
GO:0007191	adenylate cyclase-activating dopamine receptor signaling pathway	1/27	10/18800	0.0142726	0.190775	0.151384	1	DRD5
GO:0007338	single fertilization	2/27	155/18800	0.0207135	0.190775	0.151384	2	SPAG8/H3-3B
GO:0007586	digestion	2/27	137/18800	0.0164256	0.190775	0.151384	2	EPB41/IREB2
GO:0008206	bile acid metabolic process	2/27	49/18800	0.00224066	0.190775	0.151384	2	ATP8B1/HSD3B7
GO:0009084	glutamine family amino acid biosynthetic process	1/27	17/18800	0.0241465	0.190775	0.151384	1	ASL
GO:0009152	purine ribonucleotide biosynthetic process	2/27	170/18800	0.0246052	0.190775	0.151384	2	GUCY2C/SLC25A13
GO:0009190	cyclic nucleotide biosynthetic process	1/27	22/18800	0.031141	0.190775	0.151384	1	GUCY2C
GO:0009225	nucleotide-sugar metabolic process	2/27	33/18800	0.00102035	0.190775	0.151384	2	UGGT1/GALT
GO:0009251	glucan catabolic process	1/27	16/18800	0.0227418	0.190775	0.151384	1	PYGL
GO:0009260	ribonucleotide biosynthetic process	2/27	184/18800	0.0284864	0.190775	0.151384	2	GUCY2C/SLC25A13
GO:0009566	fertilization	2/27	196/18800	0.0319964	0.190775	0.151384	2	SPAG8/H3-3B
GO:0010738	regulation of protein kinase A signaling	1/27	19/18800	0.0269501	0.190775	0.151384	1	SPATC1L
GO:0010739	positive regulation of protein kinase A signaling	1/27	11/18800	0.0156891	0.190775	0.151384	1	SPATC1L
GO:0010866	regulation of triglyceride biosynthetic process	1/27	22/18800	0.031141	0.190775	0.151384	1	THRSP
GO:0015693	magnesium ion transport	1/27	18/18800	0.0255493	0.190775	0.151384	1	ZDHHC13
GO:0015698	inorganic anion transport	2/27	182/18800	0.0279177	0.190775	0.151384	2	ATP8B1/GABRB3
GO:0015810	aspartate transmembrane transport	1/27	11/18800	0.0156891	0.190775	0.151384	1	SLC25A13
GO:0015980	energy derivation by oxidation of organic compounds	3/27	321/18800	0.0106501	0.190775	0.151384	3	IREB2/PYGL/SLC25A13
GO:0016052	carbohydrate catabolic process	2/27	152/18800	0.0199694	0.190775	0.151384	2	PYGL/GALT
GO:0018196	peptidyl-asparagine modification	1/27	24/18800	0.0339252	0.190775	0.151384	1	UGGT1
GO:0018279	protein N-linked glycosylation via asparagine	1/27	23/18800	0.032534	0.190775	0.151384	1	UGGT1
GO:0019627	urea metabolic process	1/27	12/18800	0.0171035	0.190775	0.151384	1	ASL
GO:0019693	ribose phosphate metabolic process	3/27	394/18800	0.0184071	0.190775	0.151384	3	GUCY2C/PYGL/SLC25A13
GO:0021543	pallium development	2/27	169/18800	0.0243371	0.190775	0.151384	2	BLOC1S2/NARS1
GO:0021562	vestibulocochlear nerve development	1/27	10/18800	0.0142726	0.190775	0.151384	1	ATP8B1
GO:0021987	cerebral cortex development	2/27	112/18800	0.0112034	0.190775	0.151384	2	BLOC1S2/NARS1
GO:0022600	digestive system process	2/27	104/18800	0.00972155	0.190775	0.151384	2	EPB41/IREB2
GO:0030033	microvillus assembly	1/27	16/18800	0.0227418	0.190775	0.151384	1	ATP8B1
GO:0031055	chromatin remodeling at centromere	1/27	11/18800	0.0156891	0.190775	0.151384	1	H3-3B
GO:0032092	positive regulation of protein binding	2/27	83/18800	0.00629207	0.190775	0.151384	2	SPAG8/EPB41
GO:0032528	microvillus organization	1/27	24/18800	0.0339252	0.190775	0.151384	1	ATP8B1
GO:0032530	regulation of microvillus organization	1/27	13/18800	0.018516	0.190775	0.151384	1	ATP8B1
GO:0032700	negative regulation of interleukin-17 production	1/27	22/18800	0.031141	0.190775	0.151384	1	IL36RN
GO:0033860	regulation of NAD(P)H oxidase activity	1/27	11/18800	0.0156891	0.190775	0.151384	1	DRD5
GO:0034776	response to histamine	1/27	10/18800	0.0142726	0.190775	0.151384	1	GABRB3
GO:0035162	embryonic hemopoiesis	1/27	24/18800	0.0339252	0.190775	0.151384	1	BLOC1S2
GO:0036507	protein demannosylation	1/27	18/18800	0.0255493	0.190775	0.151384	1	UGGT1
GO:0036508	protein alpha-1,2-demannosylation	1/27	18/18800	0.0255493	0.190775	0.151384	1	UGGT1
GO:0043393	regulation of protein binding	2/27	196/18800	0.0319964	0.190775	0.151384	2	SPAG8/EPB41
GO:0044247	cellular polysaccharide catabolic process	1/27	17/18800	0.0241465	0.190775	0.151384	1	PYGL
GO:0045176	apical protein localization	1/27	15/18800	0.0213352	0.190775	0.151384	1	ATP8B1
GO:0046068	cGMP metabolic process	1/27	16/18800	0.0227418	0.190775	0.151384	1	GUCY2C
GO:0046390	ribose phosphate biosynthetic process	3/27	191/18800	0.00252298	0.190775	0.151384	3	GUCY2C/PYGL/SLC25A13
GO:0046501	protoporphyrinogen IX metabolic process	1/27	11/18800	0.0156891	0.190775	0.151384	1	IREB2
GO:0048490	anterograde synaptic vesicle transport	1/27	19/18800	0.0269501	0.190775	0.151384	1	BLOC1S2
GO:0050892	intestinal absorption	2/27	41/18800	0.00157346	0.190775	0.151384	2	EPB41/IREB2
GO:0051099	positive regulation of binding	2/27	171/18800	0.0248746	0.190775	0.151384	2	SPAG8/EPB41
GO:0051648	vesicle localization	2/27	189/18800	0.0299288	0.190775	0.151384	2	BLOC1S2/SYN3
GO:0051788	response to misfolded protein	1/27	24/18800	0.0339252	0.190775	0.151384	1	UGGT1
GO:0052652	cyclic purine nucleotide metabolic process	1/27	22/18800	0.031141	0.190775	0.151384	1	GUCY2C
GO:0060155	platelet dense granule organization	1/27	10/18800	0.0142726	0.190775	0.151384	1	BLOC1S2
GO:0060623	regulation of chromosome condensation	1/27	11/18800	0.0156891	0.190775	0.151384	1	H3-3B
GO:0070778	L-aspartate transmembrane transport	1/27	11/18800	0.0156891	0.190775	0.151384	1	SLC25A13
GO:0071218	cellular response to misfolded protein	1/27	22/18800	0.031141	0.190775	0.151384	1	UGGT1
GO:0071712	ER-associated misfolded protein catabolic process	1/27	12/18800	0.0171035	0.190775	0.151384	1	UGGT1
GO:0071867	response to monoamine	2/27	108/18800	0.0104507	0.190775	0.151384	2	DRD5/HTR3A
GO:0071868	cellular response to monoamine stimulus	2/27	105/18800	0.0099016	0.190775	0.151384	2	DRD5/HTR3A
GO:0071869	response to catecholamine	2/27	108/18800	0.0104507	0.190775	0.151384	2	DRD5/HTR3A
GO:0071870	cellular response to catecholamine stimulus	2/27	105/18800	0.0099016	0.190775	0.151384	2	DRD5/HTR3A
GO:0071941	nitrogen cycle metabolic process	1/27	12/18800	0.0171035	0.190775	0.151384	1	ASL
GO:0072350	tricarboxylic acid metabolic process	1/27	14/18800	0.0199266	0.190775	0.151384	1	IREB2
GO:0072522	purine-containing compound biosynthetic process	2/27	202/18800	0.0338128	0.190775	0.151384	2	GUCY2C/SLC25A13
GO:0072697	protein localization to cell cortex	1/27	11/18800	0.0156891	0.190775	0.151384	1	EPB41
GO:0097091	synaptic vesicle clustering	1/27	14/18800	0.0199266	0.190775	0.151384	1	SYN3
GO:0097479	synaptic vesicle localization	2/27	52/18800	0.00251977	0.190775	0.151384	2	BLOC1S2/SYN3
GO:0099514	synaptic vesicle cytoskeletal transport	1/27	19/18800	0.0269501	0.190775	0.151384	1	BLOC1S2
GO:0099517	synaptic vesicle transport along microtubule	1/27	19/18800	0.0269501	0.190775	0.151384	1	BLOC1S2
GO:0140719	constitutive heterochromatin assembly	1/27	10/18800	0.0142726	0.190775	0.151384	1	H3-3B
GO:1901605	alpha-amino acid metabolic process	2/27	203/18800	0.0341194	0.190775	0.151384	2	ASL/SLC25A13
GO:1902916	positive regulation of protein polyubiquitination	1/27	17/18800	0.0241465	0.190775	0.151384	1	UBE2D1
GO:1903350	response to dopamine	2/27	92/18800	0.00767865	0.190775	0.151384	2	DRD5/HTR3A
GO:1903351	cellular response to dopamine	2/27	91/18800	0.00751835	0.190775	0.151384	2	DRD5/HTR3A
GO:1903729	regulation of plasma membrane organization	1/27	14/18800	0.0199266	0.190775	0.151384	1	ATP8B1
GO:1903830	magnesium ion transmembrane transport	1/27	17/18800	0.0241465	0.190775	0.151384	1	ZDHHC13
GO:1904380	endoplasmic reticulum mannose trimming	1/27	15/18800	0.0213352	0.190775	0.151384	1	UGGT1
GO:1904478	regulation of intestinal absorption	1/27	13/18800	0.018516	0.190775	0.151384	1	EPB41
GO:1904862	inhibitory synapse assembly	1/27	16/18800	0.0227418	0.190775	0.151384	1	GABRB3
GO:1905146	lysosomal protein catabolic process	1/27	19/18800	0.0269501	0.190775	0.151384	1	BLOC1S2
GO:1990403	embryonic brain development	1/27	17/18800	0.0241465	0.190775	0.151384	1	BLOC1S2
GO:2000479	regulation of cAMP-dependent protein kinase activity	1/27	20/18800	0.028349	0.190775	0.151384	1	SPATC1L
GO:2001225	regulation of chloride transport	1/27	11/18800	0.0156891	0.190775	0.151384	1	ATP8B1
GO:0001963	synaptic transmission, dopaminergic	1/27	27/18800	0.0380871	0.19892	0.157848	1	DRD5
GO:0001975	response to amphetamine	1/27	30/18800	0.0422317	0.19892	0.157848	1	DRD5
GO:0006099	tricarboxylic acid cycle	1/27	31/18800	0.0436094	0.19892	0.157848	1	IREB2
GO:0006515	protein quality control for misfolded or incompletely synthesized proteins	1/27	27/18800	0.0380871	0.19892	0.157848	1	UGGT1
GO:0006517	protein deglycosylation	1/27	26/18800	0.0367017	0.19892	0.157848	1	UGGT1
GO:0006783	heme biosynthetic process	1/27	31/18800	0.0436094	0.19892	0.157848	1	IREB2
GO:0007190	activation of adenylate cyclase activity	1/27	30/18800	0.0422317	0.19892	0.157848	1	DRD5
GO:0007214	gamma-aminobutyric acid signaling pathway	1/27	27/18800	0.0380871	0.19892	0.157848	1	GABRB3
GO:0015721	bile acid and bile salt transport	1/27	31/18800	0.0436094	0.19892	0.157848	1	ATP8B1
GO:0015740	C4-dicarboxylate transport	1/27	28/18800	0.0394705	0.19892	0.157848	1	SLC25A13
GO:0015813	L-glutamate transmembrane transport	1/27	29/18800	0.0408521	0.19892	0.157848	1	SLC25A13
GO:0021602	cranial nerve morphogenesis	1/27	29/18800	0.0408521	0.19892	0.157848	1	ATP8B1
GO:0021895	cerebral cortex neuron differentiation	1/27	26/18800	0.0367017	0.19892	0.157848	1	BLOC1S2
GO:0032438	melanosome organization	1/27	28/18800	0.0394705	0.19892	0.157848	1	BLOC1S2
GO:0034508	centromere complex assembly	1/27	31/18800	0.0436094	0.19892	0.157848	1	H3-3B
GO:0034656	nucleobase-containing small molecule catabolic process	1/27	30/18800	0.0422317	0.19892	0.157848	1	GALT
GO:0045333	cellular respiration	2/27	231/18800	0.0431401	0.19892	0.157848	2	IREB2/SLC25A13
GO:0048753	pigment granule organization	1/27	29/18800	0.0408521	0.19892	0.157848	1	BLOC1S2
GO:0060292	long-term synaptic depression	1/27	30/18800	0.0422317	0.19892	0.157848	1	DRD5
GO:0071880	adenylate cyclase-activating adrenergic receptor signaling pathway	1/27	27/18800	0.0380871	0.19892	0.157848	1	DRD5
GO:1902914	regulation of protein polyubiquitination	1/27	30/18800	0.0422317	0.19892	0.157848	1	UBE2D1
GO:0001990	regulation of systemic arterial blood pressure by hormone	1/27	38/18800	0.0532001	0.199179	0.158053	1	DRD5
GO:0005996	monosaccharide metabolic process	2/27	261/18800	0.0536799	0.199179	0.158053	2	SLC25A13/GALT
GO:0006336	DNA replication-independent chromatin assembly	1/27	33/18800	0.0463591	0.199179	0.158053	1	H3-3B
GO:0006699	bile acid biosynthetic process	1/27	36/18800	0.0504694	0.199179	0.158053	1	HSD3B7
GO:0006779	porphyrin-containing compound biosynthetic process	1/27	35/18800	0.0491012	0.199179	0.158053	1	IREB2
GO:0007210	serotonin receptor signaling pathway	1/27	40/18800	0.0559233	0.199179	0.158053	1	HTR3A
GO:0007212	dopamine receptor signaling pathway	1/27	40/18800	0.0559233	0.199179	0.158053	1	DRD5
GO:0007617	mating behavior	1/27	38/18800	0.0532001	0.199179	0.158053	1	DRD5
GO:0009165	nucleotide biosynthetic process	2/27	255/18800	0.0515037	0.199179	0.158053	2	GUCY2C/SLC25A13
GO:0009187	cyclic nucleotide metabolic process	1/27	39/18800	0.0545627	0.199179	0.158053	1	GUCY2C
GO:0010737	protein kinase A signaling	1/27	35/18800	0.0491012	0.199179	0.158053	1	SPATC1L
GO:0018345	protein palmitoylation	1/27	33/18800	0.0463591	0.199179	0.158053	1	ZDHHC13
GO:0019318	hexose metabolic process	2/27	242/18800	0.0469041	0.199179	0.158053	2	SLC25A13/GALT
GO:0019320	hexose catabolic process	1/27	35/18800	0.0491012	0.199179	0.158053	1	GALT
GO:0019432	triglyceride biosynthetic process	1/27	40/18800	0.0559233	0.199179	0.158053	1	THRSP
GO:0021537	telencephalon development	2/27	247/18800	0.0486542	0.199179	0.158053	2	BLOC1S2/NARS1
GO:0030866	cortical actin cytoskeleton organization	1/27	40/18800	0.0559233	0.199179	0.158053	1	EPB41
GO:0032228	regulation of synaptic transmission, GABAergic	1/27	34/18800	0.0477311	0.199179	0.158053	1	SYN3
GO:0033014	tetrapyrrole biosynthetic process	1/27	35/18800	0.0491012	0.199179	0.158053	1	IREB2
GO:0033363	secretory granule organization	1/27	38/18800	0.0532001	0.199179	0.158053	1	BLOC1S2
GO:0034724	DNA replication-independent chromatin organization	1/27	34/18800	0.0477311	0.199179	0.158053	1	H3-3B
GO:0044275	cellular carbohydrate catabolic process	1/27	40/18800	0.0559233	0.199179	0.158053	1	PYGL
GO:0045762	positive regulation of adenylate cyclase activity	1/27	37/18800	0.0518357	0.199179	0.158053	1	DRD5
GO:0045777	positive regulation of blood pressure	1/27	36/18800	0.0504694	0.199179	0.158053	1	DRD5
GO:0046365	monosaccharide catabolic process	1/27	39/18800	0.0545627	0.199179	0.158053	1	GALT
GO:0048489	synaptic vesicle transport	1/27	40/18800	0.0559233	0.199179	0.158053	1	BLOC1S2
GO:0051084	'de novo' post-translational protein folding	1/27	37/18800	0.0518357	0.199179	0.158053	1	UGGT1
GO:0051354	negative regulation of oxidoreductase activity	1/27	35/18800	0.0491012	0.199179	0.158053	1	DRD5
GO:0071875	adrenergic receptor signaling pathway	1/27	33/18800	0.0463591	0.199179	0.158053	1	DRD5
GO:0097345	mitochondrial outer membrane permeabilization	1/27	35/18800	0.0491012	0.199179	0.158053	1	BLOC1S2
GO:0098656	anion transmembrane transport	2/27	247/18800	0.0486542	0.199179	0.158053	2	SLC25A13/GABRB3
GO:1901293	nucleoside phosphate biosynthetic process	2/27	257/18800	0.0522254	0.199179	0.158053	2	GUCY2C/SLC25A13
GO:0006418	tRNA aminoacylation for protein translation	1/27	41/18800	0.057282	0.19991	0.158633	1	NARS1
GO:0006458	'de novo' protein folding	1/27	41/18800	0.057282	0.19991	0.158633	1	UGGT1
GO:1902110	positive regulation of mitochondrial membrane permeability involved in apoptotic process	1/27	41/18800	0.057282	0.19991	0.158633	1	BLOC1S2
GO:0014075	response to amine	1/27	43/18800	0.0599939	0.200019	0.158719	1	DRD5
GO:0019098	reproductive behavior	1/27	44/18800	0.061347	0.200019	0.158719	1	DRD5
GO:0032620	interleukin-17 production	1/27	45/18800	0.0626982	0.200019	0.158719	1	IL36RN
GO:0032660	regulation of interleukin-17 production	1/27	45/18800	0.0626982	0.200019	0.158719	1	IL36RN
GO:0032689	negative regulation of interferon-gamma production	1/27	42/18800	0.0586389	0.200019	0.158719	1	IL36RN
GO:0043038	amino acid activation	1/27	45/18800	0.0626982	0.200019	0.158719	1	NARS1
GO:0043039	tRNA aminoacylation	1/27	44/18800	0.061347	0.200019	0.158719	1	NARS1
GO:0044058	regulation of digestive system process	1/27	43/18800	0.0599939	0.200019	0.158719	1	EPB41
GO:0046942	carboxylic acid transport	2/27	279/18800	0.0604023	0.200019	0.158719	2	ATP8B1/SLC25A13
GO:0047496	vesicle transport along microtubule	1/27	45/18800	0.0626982	0.200019	0.158719	1	BLOC1S2
GO:0060119	inner ear receptor cell development	1/27	44/18800	0.061347	0.200019	0.158719	1	ATP8B1
GO:0070266	necroptotic process	1/27	42/18800	0.0586389	0.200019	0.158719	1	PYGL
GO:0090207	regulation of triglyceride metabolic process	1/27	42/18800	0.0586389	0.200019	0.158719	1	THRSP
GO:1902686	mitochondrial outer membrane permeabilization involved in programmed cell death	1/27	43/18800	0.0599939	0.200019	0.158719	1	BLOC1S2
GO:0003044	regulation of systemic arterial blood pressure mediated by a chemical signal	1/27	48/18800	0.0667407	0.201159	0.159624	1	DRD5
GO:0008089	anterograde axonal transport	1/27	49/18800	0.0680844	0.201159	0.159624	1	BLOC1S2
GO:0009066	aspartate family amino acid metabolic process	1/27	49/18800	0.0680844	0.201159	0.159624	1	SLC25A13
GO:0030261	chromosome condensation	1/27	49/18800	0.0680844	0.201159	0.159624	1	H3-3B
GO:0035794	positive regulation of mitochondrial membrane permeability	1/27	46/18800	0.0640476	0.201159	0.159624	1	BLOC1S2
GO:0042168	heme metabolic process	1/27	46/18800	0.0640476	0.201159	0.159624	1	IREB2
GO:0042220	response to cocaine	1/27	47/18800	0.0653951	0.201159	0.159624	1	DRD5
GO:0042908	xenobiotic transport	1/27	47/18800	0.0653951	0.201159	0.159624	1	ATP8B1
GO:0045776	negative regulation of blood pressure	1/27	47/18800	0.0653951	0.201159	0.159624	1	DRD5
GO:0046460	neutral lipid biosynthetic process	1/27	48/18800	0.0667407	0.201159	0.159624	1	THRSP
GO:0046463	acylglycerol biosynthetic process	1/27	48/18800	0.0667407	0.201159	0.159624	1	THRSP
GO:0097300	programmed necrotic cell death	1/27	49/18800	0.0680844	0.201159	0.159624	1	PYGL
GO:1902108	regulation of mitochondrial membrane permeability involved in apoptotic process	1/27	48/18800	0.0667407	0.201159	0.159624	1	BLOC1S2
GO:0031281	positive regulation of cyclase activity	1/27	50/18800	0.0694263	0.20219	0.160442	1	DRD5
GO:0045332	phospholipid translocation	1/27	51/18800	0.0707663	0.20219	0.160442	1	ATP8B1
GO:0051349	positive regulation of lyase activity	1/27	51/18800	0.0707663	0.20219	0.160442	1	DRD5
GO:0051932	synaptic transmission, GABAergic	1/27	51/18800	0.0707663	0.20219	0.160442	1	SYN3
GO:1903053	regulation of extracellular matrix organization	1/27	50/18800	0.0694263	0.20219	0.160442	1	AEBP1
GO:1905710	positive regulation of membrane permeability	1/27	51/18800	0.0707663	0.20219	0.160442	1	BLOC1S2
GO:0006778	porphyrin-containing compound metabolic process	1/27	53/18800	0.0734408	0.206428	0.163805	1	IREB2
GO:0033059	cellular pigmentation	1/27	53/18800	0.0734408	0.206428	0.163805	1	BLOC1S2
GO:0050832	defense response to fungus	1/27	53/18800	0.0734408	0.206428	0.163805	1	IL36RN
GO:0021545	cranial nerve development	1/27	54/18800	0.0747753	0.208753	0.16565	1	ATP8B1
GO:0046394	carboxylic acid biosynthetic process	2/27	316/18800	0.0750708	0.208753	0.16565	2	ASL/HSD3B7
GO:0015849	organic acid transport	2/27	318/18800	0.0758941	0.208809	0.165695	2	ATP8B1/SLC25A13
GO:0016053	organic acid biosynthetic process	2/27	318/18800	0.0758941	0.208809	0.165695	2	ASL/HSD3B7
GO:0034204	lipid translocation	1/27	56/18800	0.0774386	0.210828	0.167296	1	ATP8B1
GO:0046148	pigment biosynthetic process	1/27	56/18800	0.0774386	0.210828	0.167296	1	IREB2
GO:0006754	ATP biosynthetic process	1/27	57/18800	0.0787675	0.21113	0.167536	1	SLC25A13
GO:0007566	embryo implantation	1/27	57/18800	0.0787675	0.21113	0.167536	1	H3-3B
GO:0008202	steroid metabolic process	2/27	323/18800	0.0779653	0.21113	0.167536	2	ATP8B1/HSD3B7
GO:0030514	negative regulation of BMP signaling pathway	1/27	58/18800	0.0800946	0.212496	0.16862	1	UBE2D1
GO:0045761	regulation of adenylate cyclase activity	1/27	58/18800	0.0800946	0.212496	0.16862	1	DRD5
GO:0006826	iron ion transport	1/27	59/18800	0.0814198	0.214915	0.17054	1	IREB2
GO:0060113	inner ear receptor cell differentiation	1/27	60/18800	0.0827432	0.217305	0.172437	1	ATP8B1
GO:0030865	cortical cytoskeleton organization	1/27	61/18800	0.0840648	0.219667	0.17431	1	EPB41
GO:0030199	collagen fibril organization	1/27	62/18800	0.0853845	0.219802	0.174418	1	AEBP1
GO:0046902	regulation of mitochondrial membrane permeability	1/27	62/18800	0.0853845	0.219802	0.174418	1	BLOC1S2
GO:0097035	regulation of membrane lipid distribution	1/27	62/18800	0.0853845	0.219802	0.174418	1	ATP8B1
GO:0015800	acidic amino acid transport	1/27	63/18800	0.0867024	0.222095	0.176237	1	SLC25A13
GO:0009620	response to fungus	1/27	64/18800	0.0880185	0.222183	0.176307	1	IL36RN
GO:0048247	lymphocyte chemotaxis	1/27	64/18800	0.0880185	0.222183	0.176307	1	HSD3B7
GO:0098930	axonal transport	1/27	64/18800	0.0880185	0.222183	0.176307	1	BLOC1S2
GO:0006879	cellular iron ion homeostasis	1/27	66/18800	0.0906451	0.223391	0.177266	1	IREB2
GO:0033013	tetrapyrrole metabolic process	1/27	66/18800	0.0906451	0.223391	0.177266	1	IREB2
GO:0042490	mechanoreceptor differentiation	1/27	65/18800	0.0893327	0.223391	0.177266	1	ATP8B1
GO:0070265	necrotic cell death	1/27	66/18800	0.0906451	0.223391	0.177266	1	PYGL
GO:1902476	chloride transmembrane transport	1/27	66/18800	0.0906451	0.223391	0.177266	1	GABRB3
GO:0070936	protein K48-linked ubiquitination	1/27	67/18800	0.0919557	0.223444	0.177308	1	UBE2D1
GO:1902475	L-alpha-amino acid transmembrane transport	1/27	67/18800	0.0919557	0.223444	0.177308	1	SLC25A13
GO:1904377	positive regulation of protein localization to cell periphery	1/27	67/18800	0.0919557	0.223444	0.177308	1	EPB41
GO:0006487	protein N-linked glycosylation	1/27	70/18800	0.0958766	0.2236	0.177431	1	UGGT1
GO:0009145	purine nucleoside triphosphate biosynthetic process	1/27	69/18800	0.0945714	0.2236	0.177431	1	SLC25A13
GO:0009150	purine ribonucleotide metabolic process	2/27	366/18800	0.096492	0.2236	0.177431	2	GUCY2C/SLC25A13
GO:0009206	purine ribonucleoside triphosphate biosynthetic process	1/27	68/18800	0.0932645	0.2236	0.177431	1	SLC25A13
GO:0015711	organic anion transport	2/27	361/18800	0.0942755	0.2236	0.177431	2	ATP8B1/SLC25A13
GO:0015807	L-amino acid transport	1/27	69/18800	0.0945714	0.2236	0.177431	1	SLC25A13
GO:0031507	heterochromatin assembly	1/27	71/18800	0.0971799	0.2236	0.177431	1	H3-3B
GO:0032715	negative regulation of interleukin-6 production	1/27	69/18800	0.0945714	0.2236	0.177431	1	IL36RN
GO:0050805	negative regulation of synaptic transmission	1/27	71/18800	0.0971799	0.2236	0.177431	1	DRD5
GO:0051098	regulation of binding	2/27	366/18800	0.096492	0.2236	0.177431	2	SPAG8/EPB41
GO:0099518	vesicle cytoskeletal trafficking	1/27	71/18800	0.0971799	0.2236	0.177431	1	BLOC1S2
GO:1901607	alpha-amino acid biosynthetic process	1/27	70/18800	0.0958766	0.2236	0.177431	1	ASL
GO:0005977	glycogen metabolic process	1/27	73/18800	0.0997811	0.226556	0.179778	1	PYGL
GO:0006073	cellular glucan metabolic process	1/27	74/18800	0.101079	0.226556	0.179778	1	PYGL
GO:0009201	ribonucleoside triphosphate biosynthetic process	1/27	74/18800	0.101079	0.226556	0.179778	1	SLC25A13
GO:0019226	transmission of nerve impulse	1/27	73/18800	0.0997811	0.226556	0.179778	1	DRD5
GO:0030900	forebrain development	2/27	376/18800	0.100971	0.226556	0.179778	2	BLOC1S2/NARS1
GO:0044042	glucan metabolic process	1/27	74/18800	0.101079	0.226556	0.179778	1	PYGL
GO:0000245	spliceosomal complex assembly	1/27	79/18800	0.107542	0.227324	0.180386	1	CRNKL1
GO:0002437	inflammatory response to antigenic stimulus	1/27	75/18800	0.102375	0.227324	0.180386	1	IL36RN
GO:0006094	gluconeogenesis	1/27	79/18800	0.107542	0.227324	0.180386	1	SLC25A13
GO:0008088	axo-dendritic transport	1/27	78/18800	0.106253	0.227324	0.180386	1	BLOC1S2
GO:0008652	cellular amino acid biosynthetic process	1/27	76/18800	0.103669	0.227324	0.180386	1	ASL
GO:0009064	glutamine family amino acid metabolic process	1/27	78/18800	0.106253	0.227324	0.180386	1	ASL
GO:0009259	ribonucleotide metabolic process	2/27	384/18800	0.104596	0.227324	0.180386	2	GUCY2C/SLC25A13
GO:0031279	regulation of cyclase activity	1/27	78/18800	0.106253	0.227324	0.180386	1	DRD5
GO:0032418	lysosome localization	1/27	79/18800	0.107542	0.227324	0.180386	1	BLOC1S2
GO:0042440	pigment metabolic process	1/27	78/18800	0.106253	0.227324	0.180386	1	IREB2
GO:0051339	regulation of lyase activity	1/27	77/18800	0.104962	0.227324	0.180386	1	DRD5
GO:0070828	heterochromatin organization	1/27	79/18800	0.107542	0.227324	0.180386	1	H3-3B
GO:0090559	regulation of membrane permeability	1/27	77/18800	0.104962	0.227324	0.180386	1	BLOC1S2
GO:1990849	vacuolar localization	1/27	79/18800	0.107542	0.227324	0.180386	1	BLOC1S2
GO:0006163	purine nucleotide metabolic process	2/27	394/18800	0.109179	0.228004	0.180926	2	GUCY2C/SLC25A13
GO:0008306	associative learning	1/27	80/18800	0.108829	0.228004	0.180926	1	DRD5
GO:0045814	negative regulation of gene expression, epigenetic	1/27	80/18800	0.108829	0.228004	0.180926	1	H3-3B
GO:0007018	microtubule-based movement	2/27	395/18800	0.10964	0.228051	0.180964	2	BLOC1S2/NME8
GO:0009205	purine ribonucleoside triphosphate metabolic process	1/27	82/18800	0.111398	0.228058	0.180969	1	SLC25A13
GO:0019319	hexose biosynthetic process	1/27	82/18800	0.111398	0.228058	0.180969	1	SLC25A13
GO:0021675	nerve development	1/27	81/18800	0.110114	0.228058	0.180969	1	ATP8B1
GO:0042310	vasoconstriction	1/27	82/18800	0.111398	0.228058	0.180969	1	DRD5
GO:0001960	negative regulation of cytokine-mediated signaling pathway	1/27	87/18800	0.117789	0.231133	0.183409	1	IL36RN
GO:0006112	energy reserve metabolic process	1/27	86/18800	0.116514	0.231133	0.183409	1	PYGL
GO:0008625	extrinsic apoptotic signaling pathway via death domain receptors	1/27	85/18800	0.115238	0.231133	0.183409	1	BLOC1S2
GO:0009142	nucleoside triphosphate biosynthetic process	1/27	85/18800	0.115238	0.231133	0.183409	1	SLC25A13
GO:0009144	purine nucleoside triphosphate metabolic process	1/27	87/18800	0.117789	0.231133	0.183409	1	SLC25A13
GO:0009791	post-embryonic development	1/27	87/18800	0.117789	0.231133	0.183409	1	IREB2
GO:0046364	monosaccharide biosynthetic process	1/27	86/18800	0.116514	0.231133	0.183409	1	SLC25A13
GO:0050886	endocrine process	1/27	85/18800	0.115238	0.231133	0.183409	1	DRD5
GO:0055072	iron ion homeostasis	1/27	85/18800	0.115238	0.231133	0.183409	1	IREB2
GO:0072384	organelle transport along microtubule	1/27	85/18800	0.115238	0.231133	0.183409	1	BLOC1S2
GO:1990542	mitochondrial transmembrane transport	1/27	87/18800	0.117789	0.231133	0.183409	1	SLC25A13
GO:0009199	ribonucleoside triphosphate metabolic process	1/27	89/18800	0.120333	0.232613	0.184584	1	SLC25A13
GO:0044070	regulation of anion transport	1/27	89/18800	0.120333	0.232613	0.184584	1	ATP8B1
GO:0072521	purine-containing compound metabolic process	2/27	416/18800	0.119449	0.232613	0.184584	2	GUCY2C/SLC25A13
GO:2001251	negative regulation of chromosome organization	1/27	89/18800	0.120333	0.232613	0.184584	1	H3-3B
GO:0098661	inorganic anion transmembrane transport	1/27	90/18800	0.121602	0.234197	0.18584	1	GABRB3
GO:0006835	dicarboxylic acid transport	1/27	91/18800	0.12287	0.234898	0.186397	1	SLC25A13
GO:0060021	roof of mouth development	1/27	91/18800	0.12287	0.234898	0.186397	1	GABRB3
GO:0042391	regulation of membrane potential	2/27	425/18800	0.123721	0.235586	0.186942	2	GABRB3/HTR3A
GO:0060761	negative regulation of response to cytokine stimulus	1/27	92/18800	0.124136	0.235586	0.186942	1	IL36RN
GO:0050804	modulation of chemical synaptic transmission	2/27	429/18800	0.125632	0.237559	0.188509	2	DRD5/SYN3
GO:0099177	regulation of trans-synaptic signaling	2/27	430/18800	0.126111	0.237601	0.188542	2	DRD5/SYN3
GO:0003073	regulation of systemic arterial blood pressure	1/27	95/18800	0.127922	0.240143	0.190559	1	DRD5
GO:0006497	protein lipidation	1/27	96/18800	0.129181	0.240768	0.191055	1	ZDHHC13
GO:0030316	osteoclast differentiation	1/27	96/18800	0.129181	0.240768	0.191055	1	IREB2
GO:0043279	response to alkaloid	1/27	97/18800	0.130438	0.241381	0.191541	1	DRD5
GO:0044264	cellular polysaccharide metabolic process	1/27	97/18800	0.130438	0.241381	0.191541	1	PYGL
GO:0000041	transition metal ion transport	1/27	101/18800	0.135449	0.246271	0.195422	1	IREB2
GO:0003333	amino acid transmembrane transport	1/27	100/18800	0.134199	0.246271	0.195422	1	SLC25A13
GO:0042158	lipoprotein biosynthetic process	1/27	101/18800	0.135449	0.246271	0.195422	1	ZDHHC13
GO:0043473	pigmentation	1/27	101/18800	0.135449	0.246271	0.195422	1	BLOC1S2
GO:0048477	oogenesis	1/27	101/18800	0.135449	0.246271	0.195422	1	H3-3B
GO:0015914	phospholipid transport	1/27	102/18800	0.136698	0.247675	0.196536	1	ATP8B1
GO:0006641	triglyceride metabolic process	1/27	103/18800	0.137944	0.249066	0.197639	1	THRSP
GO:0007200	phospholipase C-activating G protein-coupled receptor signaling pathway	1/27	104/18800	0.139189	0.250444	0.198733	1	DRD5
GO:0030510	regulation of BMP signaling pathway	1/27	105/18800	0.140432	0.251809	0.199816	1	UBE2D1
GO:0051341	regulation of oxidoreductase activity	1/27	106/18800	0.141674	0.253162	0.20089	1	DRD5
GO:0008637	apoptotic mitochondrial changes	1/27	107/18800	0.142913	0.254503	0.201954	1	BLOC1S2
GO:0005976	polysaccharide metabolic process	1/27	108/18800	0.144151	0.255832	0.203008	1	PYGL
GO:0036503	ERAD pathway	1/27	109/18800	0.145387	0.257148	0.204053	1	UGGT1
GO:0009141	nucleoside triphosphate metabolic process	1/27	111/18800	0.147855	0.260625	0.206812	1	SLC25A13
GO:0022904	respiratory electron transport chain	1/27	113/18800	0.150315	0.264067	0.209543	1	SLC25A13
GO:0007006	mitochondrial membrane organization	1/27	117/18800	0.155216	0.265501	0.210681	1	BLOC1S2
GO:0009117	nucleotide metabolic process	2/27	487/18800	0.154111	0.265501	0.210681	2	GUCY2C/SLC25A13
GO:0015718	monocarboxylic acid transport	1/27	117/18800	0.155216	0.265501	0.210681	1	ATP8B1
GO:0032609	interferon-gamma production	1/27	117/18800	0.155216	0.265501	0.210681	1	IL36RN
GO:0032649	regulation of interferon-gamma production	1/27	117/18800	0.155216	0.265501	0.210681	1	IL36RN
GO:0035967	cellular response to topologically incorrect protein	1/27	117/18800	0.155216	0.265501	0.210681	1	UGGT1
GO:0046916	cellular transition metal ion homeostasis	1/27	115/18800	0.152769	0.265501	0.210681	1	IREB2
GO:0090288	negative regulation of cellular response to growth factor stimulus	1/27	115/18800	0.152769	0.265501	0.210681	1	UBE2D1
GO:0006753	nucleoside phosphate metabolic process	2/27	495/18800	0.158139	0.268733	0.213246	2	GUCY2C/SLC25A13
GO:0072676	lymphocyte migration	1/27	119/18800	0.157656	0.268733	0.213246	1	HSD3B7
GO:0019730	antimicrobial humoral response	1/27	122/18800	0.161303	0.270573	0.214706	1	IL36RN
GO:0030317	flagellated sperm motility	1/27	122/18800	0.161303	0.270573	0.214706	1	NME8
GO:0031398	positive regulation of protein ubiquitination	1/27	121/18800	0.160089	0.270573	0.214706	1	UBE2D1
GO:0097722	sperm motility	1/27	122/18800	0.161303	0.270573	0.214706	1	NME8
GO:0002244	hematopoietic progenitor cell differentiation	1/27	123/18800	0.162515	0.27173	0.215624	1	BLOC1S2
GO:1904375	regulation of protein localization to cell periphery	1/27	124/18800	0.163726	0.272877	0.216534	1	EPB41
GO:0006334	nucleosome assembly	1/27	126/18800	0.166142	0.276019	0.219028	1	H3-3B
GO:0006639	acylglycerol metabolic process	1/27	131/18800	0.172154	0.285096	0.22623	1	THRSP
GO:0006638	neutral lipid metabolic process	1/27	132/18800	0.173351	0.286167	0.22708	1	THRSP
GO:0034101	erythrocyte homeostasis	1/27	133/18800	0.174547	0.287229	0.227922	1	IREB2
GO:0090101	negative regulation of transmembrane receptor protein serine/threonine kinase signaling pathway	1/27	135/18800	0.176933	0.290237	0.23031	1	UBE2D1
GO:0006865	amino acid transport	1/27	145/18800	0.188765	0.292136	0.231816	1	SLC25A13
GO:0006997	nucleus organization	1/27	138/18800	0.1805	0.292136	0.231816	1	H3-3B
GO:0007269	neurotransmitter secretion	1/27	145/18800	0.188765	0.292136	0.231816	1	SYN3
GO:0007612	learning	1/27	145/18800	0.188765	0.292136	0.231816	1	DRD5
GO:0008584	male gonad development	1/27	140/18800	0.182869	0.292136	0.231816	1	H3-3B
GO:0015748	organophosphate ester transport	1/27	145/18800	0.188765	0.292136	0.231816	1	ATP8B1
GO:0035150	regulation of tube size	1/27	142/18800	0.185232	0.292136	0.231816	1	DRD5
GO:0035264	multicellular organism growth	1/27	143/18800	0.186412	0.292136	0.231816	1	H3-3B
GO:0035296	regulation of tube diameter	1/27	141/18800	0.184052	0.292136	0.231816	1	DRD5
GO:0040029	regulation of gene expression, epigenetic	1/27	141/18800	0.184052	0.292136	0.231816	1	H3-3B
GO:0042157	lipoprotein metabolic process	1/27	140/18800	0.182869	0.292136	0.231816	1	ZDHHC13
GO:0046546	development of primary male sexual characteristics	1/27	141/18800	0.184052	0.292136	0.231816	1	H3-3B
GO:0051592	response to calcium ion	1/27	144/18800	0.187589	0.292136	0.231816	1	SLC25A13
GO:0055076	transition metal ion homeostasis	1/27	139/18800	0.181685	0.292136	0.231816	1	IREB2
GO:0060294	cilium movement involved in cell motility	1/27	138/18800	0.1805	0.292136	0.231816	1	NME8
GO:0061351	neural precursor cell proliferation	1/27	143/18800	0.186412	0.292136	0.231816	1	BLOC1S2
GO:0097746	blood vessel diameter maintenance	1/27	141/18800	0.184052	0.292136	0.231816	1	DRD5
GO:0099643	signal release from synapse	1/27	145/18800	0.188765	0.292136	0.231816	1	SYN3
GO:1903322	positive regulation of protein modification by small protein conjugation or removal	1/27	140/18800	0.182869	0.292136	0.231816	1	UBE2D1
GO:0034614	cellular response to reactive oxygen species	1/27	147/18800	0.191111	0.29489	0.234002	1	NME8
GO:0001539	cilium or flagellum-dependent cell motility	1/27	151/18800	0.195785	0.299436	0.237609	1	NME8
GO:0008360	regulation of cell shape	1/27	151/18800	0.195785	0.299436	0.237609	1	EPB41
GO:0060285	cilium-dependent cell motility	1/27	151/18800	0.195785	0.299436	0.237609	1	NME8
GO:1905039	carboxylic acid transmembrane transport	1/27	152/18800	0.196949	0.300333	0.238321	1	SLC25A13
GO:1903825	organic acid transmembrane transport	1/27	153/18800	0.198112	0.301223	0.239027	1	SLC25A13
GO:0007009	plasma membrane organization	1/27	156/18800	0.20159	0.303847	0.241109	1	ATP8B1
GO:0007189	adenylate cyclase-activating G protein-coupled receptor signaling pathway	1/27	155/18800	0.200433	0.303847	0.241109	1	DRD5
GO:0007605	sensory perception of sound	1/27	156/18800	0.20159	0.303847	0.241109	1	ATP8B1
GO:0010970	transport along microtubule	1/27	157/18800	0.202747	0.304706	0.241791	1	BLOC1S2
GO:0002262	myeloid cell homeostasis	1/27	160/18800	0.206206	0.30549	0.242413	1	IREB2
GO:0007030	Golgi organization	1/27	160/18800	0.206206	0.30549	0.242413	1	ATP8B1
GO:0007292	female gamete generation	1/27	158/18800	0.203901	0.30549	0.242413	1	H3-3B
GO:0034728	nucleosome organization	1/27	159/18800	0.205054	0.30549	0.242413	1	H3-3B
GO:0035966	response to topologically incorrect protein	1/27	160/18800	0.206206	0.30549	0.242413	1	UGGT1
GO:0030509	BMP signaling pathway	1/27	162/18800	0.208504	0.307144	0.243726	1	UBE2D1
GO:0032200	telomere organization	1/27	162/18800	0.208504	0.307144	0.243726	1	H3-3B
GO:0030307	positive regulation of cell growth	1/27	163/18800	0.20965	0.307903	0.244328	1	H3-3B
GO:0035637	multicellular organismal signaling	1/27	164/18800	0.210795	0.307903	0.244328	1	DRD5
GO:0046661	male sex differentiation	1/27	164/18800	0.210795	0.307903	0.244328	1	H3-3B
GO:0001959	regulation of cytokine-mediated signaling pathway	1/27	166/18800	0.213081	0.31037	0.246285	1	IL36RN
GO:0022900	electron transport chain	1/27	167/18800	0.214221	0.311159	0.246911	1	SLC25A13
GO:0021953	central nervous system neuron differentiation	1/27	169/18800	0.216497	0.312717	0.248148	1	BLOC1S2
GO:1901136	carbohydrate derivative catabolic process	1/27	169/18800	0.216497	0.312717	0.248148	1	GALT
GO:0032635	interleukin-6 production	1/27	172/18800	0.219898	0.31489	0.249873	1	IL36RN
GO:0032675	regulation of interleukin-6 production	1/27	172/18800	0.219898	0.31489	0.249873	1	IL36RN
GO:0051650	establishment of vesicle localization	1/27	173/18800	0.221029	0.31489	0.249873	1	BLOC1S2
GO:0071772	response to BMP	1/27	173/18800	0.221029	0.31489	0.249873	1	UBE2D1
GO:0071773	cellular response to BMP stimulus	1/27	173/18800	0.221029	0.31489	0.249873	1	UBE2D1
GO:0006694	steroid biosynthetic process	1/27	175/18800	0.223286	0.316372	0.251048	1	HSD3B7
GO:0046890	regulation of lipid biosynthetic process	1/27	175/18800	0.223286	0.316372	0.251048	1	THRSP
GO:0007286	spermatid development	1/27	177/18800	0.225536	0.317828	0.252204	1	H3-3B
GO:0050954	sensory perception of mechanical stimulus	1/27	177/18800	0.225536	0.317828	0.252204	1	ATP8B1
GO:0060759	regulation of response to cytokine stimulus	1/27	178/18800	0.226659	0.318547	0.252774	1	IL36RN
GO:0007416	synapse assembly	1/27	180/18800	0.2289	0.32083	0.254586	1	GABRB3
GO:0007219	Notch signaling pathway	1/27	182/18800	0.231134	0.322053	0.255556	1	BLOC1S2
GO:0008217	regulation of blood pressure	1/27	183/18800	0.232249	0.322053	0.255556	1	DRD5
GO:0048515	spermatid differentiation	1/27	183/18800	0.232249	0.322053	0.255556	1	H3-3B
GO:0099504	synaptic vesicle cycle	1/27	183/18800	0.232249	0.322053	0.255556	1	SYN3
GO:0006399	tRNA metabolic process	1/27	185/18800	0.234475	0.323413	0.256636	1	NARS1
GO:0007565	female pregnancy	1/27	185/18800	0.234475	0.323413	0.256636	1	H3-3B
GO:0003341	cilium movement	1/27	187/18800	0.236694	0.324752	0.257698	1	NME8
GO:0009060	aerobic respiration	1/27	187/18800	0.236694	0.324752	0.257698	1	IREB2
GO:0043123	positive regulation of I-kappaB kinase/NF-kappaB signaling	1/27	188/18800	0.237801	0.325412	0.258222	1	ZDHHC13
GO:0048839	inner ear development	1/27	192/18800	0.242215	0.330582	0.262324	1	ATP8B1
GO:0008154	actin polymerization or depolymerization	1/27	199/18800	0.249879	0.333172	0.26438	1	SPATC1L
GO:0030705	cytoskeleton-dependent intracellular transport	1/27	197/18800	0.247697	0.333172	0.26438	1	BLOC1S2
GO:0031032	actomyosin structure organization	1/27	199/18800	0.249879	0.333172	0.26438	1	EPB41
GO:0048167	regulation of synaptic plasticity	1/27	198/18800	0.248789	0.333172	0.26438	1	DRD5
GO:0060491	regulation of cell projection assembly	1/27	197/18800	0.247697	0.333172	0.26438	1	ATP8B1
GO:0071674	mononuclear cell migration	1/27	199/18800	0.249879	0.333172	0.26438	1	HSD3B7
GO:0099003	vesicle-mediated transport in synapse	1/27	197/18800	0.247697	0.333172	0.26438	1	SYN3
GO:0099111	microtubule-based transport	1/27	198/18800	0.248789	0.333172	0.26438	1	BLOC1S2
GO:0120032	regulation of plasma membrane bounded cell projection assembly	1/27	195/18800	0.245509	0.333172	0.26438	1	ATP8B1
GO:0022618	ribonucleoprotein complex assembly	1/27	200/18800	0.250968	0.333768	0.264853	1	CRNKL1
GO:0006006	glucose metabolic process	1/27	201/18800	0.252055	0.334359	0.265322	1	SLC25A13
GO:0000302	response to reactive oxygen species	1/27	203/18800	0.254225	0.335526	0.266247	1	NME8
GO:0065004	protein-DNA complex assembly	1/27	203/18800	0.254225	0.335526	0.266247	1	H3-3B
GO:0031497	chromatin assembly	1/27	205/18800	0.256389	0.336673	0.267158	1	H3-3B
GO:0044703	multi-organism reproductive process	1/27	205/18800	0.256389	0.336673	0.267158	1	H3-3B
GO:0006836	neurotransmitter transport	1/27	207/18800	0.258547	0.338357	0.268494	1	SYN3
GO:0071826	ribonucleoprotein complex subunit organization	1/27	208/18800	0.259624	0.338357	0.268494	1	CRNKL1
GO:0071902	positive regulation of protein serine/threonine kinase activity	1/27	208/18800	0.259624	0.338357	0.268494	1	SPATC1L
GO:0016051	carbohydrate biosynthetic process	1/27	209/18800	0.260699	0.338909	0.268932	1	SLC25A13
GO:0001505	regulation of neurotransmitter levels	1/27	213/18800	0.264985	0.33939	0.269313	1	SYN3
GO:0002573	myeloid leukocyte differentiation	1/27	210/18800	0.261773	0.33939	0.269313	1	IREB2
GO:0006457	protein folding	1/27	212/18800	0.263916	0.33939	0.269313	1	UGGT1
GO:0031396	regulation of protein ubiquitination	1/27	213/18800	0.264985	0.33939	0.269313	1	UBE2D1
GO:0033044	regulation of chromosome organization	1/27	212/18800	0.263916	0.33939	0.269313	1	H3-3B
GO:0044706	multi-multicellular organism process	1/27	213/18800	0.264985	0.33939	0.269313	1	H3-3B
GO:0072330	monocarboxylic acid biosynthetic process	1/27	215/18800	0.267119	0.341282	0.270815	1	HSD3B7
GO:0071222	cellular response to lipopolysaccharide	1/27	217/18800	0.269247	0.343158	0.272303	1	IL36RN
GO:0043583	ear development	1/27	219/18800	0.271369	0.345017	0.273779	1	ATP8B1
GO:0097191	extrinsic apoptotic signaling pathway	1/27	221/18800	0.273485	0.346859	0.27524	1	BLOC1S2
GO:0006486	protein glycosylation	1/27	225/18800	0.277699	0.350494	0.278125	1	UGGT1
GO:0043413	macromolecule glycosylation	1/27	225/18800	0.277699	0.350494	0.278125	1	UGGT1
GO:0008406	gonad development	1/27	226/18800	0.278749	0.350968	0.278501	1	H3-3B
GO:0071219	cellular response to molecule of bacterial origin	1/27	229/18800	0.28189	0.354065	0.280959	1	IL36RN
GO:0016197	endosomal transport	1/27	231/18800	0.283977	0.35412	0.281002	1	BLOC1S2
GO:0045137	development of primary sexual characteristics	1/27	231/18800	0.283977	0.35412	0.281002	1	H3-3B
GO:0072593	reactive oxygen species metabolic process	1/27	231/18800	0.283977	0.35412	0.281002	1	DRD5
GO:0030595	leukocyte chemotaxis	1/27	236/18800	0.289168	0.35973	0.285454	1	HSD3B7
GO:0071824	protein-DNA complex subunit organization	1/27	237/18800	0.290202	0.360155	0.285791	1	H3-3B
GO:0000209	protein polyubiquitination	1/27	244/18800	0.297398	0.363876	0.288743	1	UBE2D1
GO:0001649	osteoblast differentiation	1/27	241/18800	0.294323	0.363876	0.288743	1	H3-3B
GO:0007188	adenylate cyclase-modulating G protein-coupled receptor signaling pathway	1/27	244/18800	0.297398	0.363876	0.288743	1	DRD5
GO:0042593	glucose homeostasis	1/27	244/18800	0.297398	0.363876	0.288743	1	PYGL
GO:0070085	glycosylation	1/27	244/18800	0.297398	0.363876	0.288743	1	UGGT1
GO:1901617	organic hydroxy compound biosynthetic process	1/27	243/18800	0.296375	0.363876	0.288743	1	HSD3B7
GO:0033500	carbohydrate homeostasis	1/27	245/18800	0.298421	0.364269	0.289056	1	PYGL
GO:0009636	response to toxic substance	1/27	247/18800	0.300461	0.364579	0.289302	1	GUCY2C
GO:0015850	organic hydroxy compound transport	1/27	248/18800	0.301479	0.364579	0.289302	1	ATP8B1
GO:0017148	negative regulation of translation	1/27	248/18800	0.301479	0.364579	0.289302	1	IREB2
GO:1903320	regulation of protein modification by small protein conjugation or removal	1/27	246/18800	0.299442	0.364579	0.289302	1	UBE2D1
GO:0051924	regulation of calcium ion transport	1/27	251/18800	0.304525	0.367408	0.291546	1	EPB41
GO:0045017	glycerolipid biosynthetic process	1/27	253/18800	0.306548	0.368993	0.292804	1	THRSP
GO:0043122	regulation of I-kappaB kinase/NF-kappaB signaling	1/27	254/18800	0.307557	0.369353	0.29309	1	ZDHHC13
GO:0045927	positive regulation of growth	1/27	256/18800	0.309572	0.370063	0.293653	1	H3-3B
GO:0071216	cellular response to biotic stimulus	1/27	256/18800	0.309572	0.370063	0.293653	1	IL36RN
GO:0034976	response to endoplasmic reticulum stress	1/27	257/18800	0.310577	0.370413	0.293931	1	UGGT1
GO:0043543	protein acylation	1/27	258/18800	0.311581	0.37076	0.294207	1	ZDHHC13
GO:0003018	vascular process in circulatory system	1/27	263/18800	0.316579	0.375848	0.298244	1	DRD5
GO:0007611	learning or memory	1/27	264/18800	0.317575	0.376171	0.2985	1	DRD5
GO:0006338	chromatin remodeling	1/27	266/18800	0.319562	0.377664	0.299684	1	H3-3B
GO:0090092	regulation of transmembrane receptor protein serine/threonine kinase signaling pathway	1/27	267/18800	0.320553	0.377976	0.299932	1	UBE2D1
GO:0046034	ATP metabolic process	1/27	273/18800	0.326471	0.384084	0.304779	1	SLC25A13
GO:2000113	negative regulation of cellular macromolecule biosynthetic process	1/27	275/18800	0.328433	0.385519	0.305918	1	IREB2
GO:0034249	negative regulation of cellular amide metabolic process	1/27	276/18800	0.329412	0.385797	0.306139	1	IREB2
GO:0007548	sex differentiation	1/27	281/18800	0.334285	0.390625	0.30997	1	H3-3B
GO:0048872	homeostasis of number of cells	1/27	282/18800	0.335256	0.390881	0.310173	1	IREB2
GO:0034599	cellular response to oxidative stress	1/27	284/18800	0.337193	0.39226	0.311267	1	NME8
GO:0044262	cellular carbohydrate metabolic process	1/27	287/18800	0.340088	0.394745	0.313239	1	PYGL
GO:0007249	I-kappaB kinase/NF-kappaB signaling	1/27	288/18800	0.341051	0.394981	0.313426	1	ZDHHC13
GO:0007281	germ cell development	1/27	299/18800	0.351549	0.405333	0.321641	1	H3-3B
GO:0051056	regulation of small GTPase mediated signal transduction	1/27	299/18800	0.351549	0.405333	0.321641	1	FAM13A
GO:0016050	vesicle organization	1/27	306/18800	0.358145	0.41021	0.325511	1	BLOC1S2
GO:0022604	regulation of cell morphogenesis	1/27	305/18800	0.357207	0.41021	0.325511	1	EPB41
GO:0050890	cognition	1/27	306/18800	0.358145	0.41021	0.325511	1	DRD5
GO:0030198	extracellular matrix organization	1/27	307/18800	0.359082	0.41038	0.325645	1	AEBP1
GO:0043062	extracellular structure organization	1/27	308/18800	0.360018	0.410547	0.325778	1	AEBP1
GO:0045229	external encapsulating structure organization	1/27	310/18800	0.361886	0.411773	0.326751	1	AEBP1
GO:0090287	regulation of cellular response to growth factor stimulus	1/27	314/18800	0.365605	0.415097	0.329389	1	UBE2D1
GO:0060326	cell chemotaxis	1/27	315/18800	0.366531	0.415243	0.329504	1	HSD3B7
GO:0009101	glycoprotein biosynthetic process	1/27	316/18800	0.367457	0.415386	0.329618	1	UGGT1
GO:0006959	humoral immune response	1/27	317/18800	0.368381	0.415527	0.32973	1	IL36RN
GO:0000377	RNA splicing, via transesterification reactions with bulged adenosine as nucleophile	1/27	321/18800	0.372064	0.417868	0.331588	1	CRNKL1
GO:0000398	mRNA splicing, via spliceosome	1/27	321/18800	0.372064	0.417868	0.331588	1	CRNKL1
GO:0000375	RNA splicing, via transesterification reactions	1/27	325/18800	0.375726	0.421072	0.33413	1	CRNKL1
GO:0062197	cellular response to chemical stress	1/27	332/18800	0.382085	0.427278	0.339055	1	NME8
GO:0032496	response to lipopolysaccharide	1/27	333/18800	0.382989	0.427369	0.339127	1	IL36RN
GO:1990778	protein localization to cell periphery	1/27	337/18800	0.386589	0.430464	0.341583	1	EPB41
GO:0019216	regulation of lipid metabolic process	1/27	339/18800	0.388382	0.431536	0.342433	1	THRSP
GO:0010038	response to metal ion	1/27	351/18800	0.399034	0.442425	0.351074	1	SLC25A13
GO:0002237	response to molecule of bacterial origin	1/27	354/18800	0.401669	0.444399	0.352641	1	IL36RN
GO:0060271	cilium assembly	1/27	355/18800	0.402544	0.444423	0.352659	1	NME8
GO:0010639	negative regulation of organelle organization	1/27	356/18800	0.403419	0.444445	0.352677	1	H3-3B
GO:0001818	negative regulation of cytokine production	1/27	363/18800	0.409506	0.450197	0.357242	1	IL36RN
GO:0007178	transmembrane receptor protein serine/threonine kinase signaling pathway	1/27	368/18800	0.413818	0.453978	0.360241	1	UBE2D1
GO:0071900	regulation of protein serine/threonine kinase activity	1/27	372/18800	0.417245	0.456774	0.36246	1	SPATC1L
GO:0044282	small molecule catabolic process	1/27	376/18800	0.420653	0.458574	0.363889	1	GALT
GO:1902903	regulation of supramolecular fiber organization	1/27	376/18800	0.420653	0.458574	0.363889	1	AEBP1
GO:0044782	cilium organization	1/27	384/18800	0.427412	0.463997	0.368192	1	NME8
GO:0050900	leukocyte migration	1/27	384/18800	0.427412	0.463997	0.368192	1	HSD3B7
GO:0009100	glycoprotein metabolic process	1/27	386/18800	0.42909	0.464786	0.368818	1	UGGT1
GO:0042692	muscle cell differentiation	1/27	387/18800	0.429927	0.464786	0.368818	1	H3-3B
GO:0006869	lipid transport	1/27	391/18800	0.433264	0.466454	0.370141	1	ATP8B1
GO:0030099	myeloid cell differentiation	1/27	391/18800	0.433264	0.466454	0.370141	1	IREB2
GO:0045860	positive regulation of protein kinase activity	1/27	396/18800	0.437408	0.468974	0.372141	1	SPATC1L
GO:0046486	glycerolipid metabolic process	1/27	396/18800	0.437408	0.468974	0.372141	1	THRSP
GO:0043254	regulation of protein-containing complex assembly	1/27	401/18800	0.441523	0.472412	0.374869	1	H3-3B
GO:0010959	regulation of metal ion transport	1/27	403/18800	0.443161	0.472892	0.37525	1	EPB41
GO:0022412	cellular process involved in reproduction in multicellular organism	1/27	406/18800	0.445609	0.472892	0.37525	1	H3-3B
GO:0034655	nucleobase-containing compound catabolic process	1/27	405/18800	0.444794	0.472892	0.37525	1	GALT
GO:0051656	establishment of organelle localization	1/27	404/18800	0.443978	0.472892	0.37525	1	BLOC1S2
GO:0001558	regulation of cell growth	1/27	415/18800	0.452892	0.479641	0.380606	1	H3-3B
GO:0001503	ossification	1/27	420/18800	0.456898	0.480945	0.381641	1	H3-3B
GO:0034329	cell junction assembly	1/27	420/18800	0.456898	0.480945	0.381641	1	GABRB3
GO:0050808	synapse organization	1/27	419/18800	0.456099	0.480945	0.381641	1	GABRB3
GO:0006816	calcium ion transport	1/27	424/18800	0.460083	0.483319	0.383524	1	EPB41
GO:0042060	wound healing	1/27	429/18800	0.464038	0.486491	0.386042	1	DRD5
GO:0006979	response to oxidative stress	1/27	433/18800	0.467182	0.487821	0.387097	1	NME8
GO:0048608	reproductive structure development	1/27	433/18800	0.467182	0.487821	0.387097	1	H3-3B
GO:0061458	reproductive system development	1/27	436/18800	0.469529	0.489288	0.388261	1	H3-3B
GO:0008380	RNA splicing	1/27	438/18800	0.471087	0.489931	0.388771	1	CRNKL1
GO:0007015	actin filament organization	1/27	450/18800	0.480348	0.492477	0.390792	1	SPATC1L
GO:0010876	lipid localization	1/27	446/18800	0.477278	0.492477	0.390792	1	ATP8B1
GO:0022613	ribonucleoprotein complex biogenesis	1/27	448/18800	0.478815	0.492477	0.390792	1	CRNKL1
GO:0023061	signal release	1/27	451/18800	0.481112	0.492477	0.390792	1	SYN3
GO:0044270	cellular nitrogen compound catabolic process	1/27	449/18800	0.479582	0.492477	0.390792	1	GALT
GO:0046700	heterocycle catabolic process	1/27	443/18800	0.474965	0.492477	0.390792	1	GALT
GO:0048568	embryonic organ development	1/27	449/18800	0.479582	0.492477	0.390792	1	BLOC1S2
GO:1903829	positive regulation of protein localization	1/27	446/18800	0.477278	0.492477	0.390792	1	EPB41
GO:0006874	cellular calcium ion homeostasis	1/27	456/18800	0.484919	0.495399	0.39311	1	DRD5
GO:0006417	regulation of translation	1/27	463/18800	0.490204	0.499815	0.396615	1	IREB2
