## Supplementary material for "Latent disease similarities and therapeutic repurposing possibilities uncovered by multi-modal generative topic modeling of human diseases": TableS27

### Sheet: Sheet 1
ID	Description	GeneRatio	BgRatio	pvalue	p.adjust	qvalue	Count	symbols
GO:0000805	X chromosome	1/27	10/19594	0.0136977	0.175256	0.142639	1	H3-3B
GO:0000974	Prp19 complex	1/27	12/19594	0.0164155	0.175256	0.142639	1	CRNKL1
GO:0031082	BLOC complex	1/27	14/19594	0.0191261	0.175256	0.142639	1	BLOC1S2
GO:0036126	sperm flagellum	2/27	136/19594	0.014985	0.175256	0.142639	2	NME8/SPATC1L
GO:0036157	outer dynein arm	1/27	11/19594	0.0150575	0.175256	0.142639	1	NME8
GO:0071014	post-mRNA release spliceosomal complex	1/27	12/19594	0.0164155	0.175256	0.142639	1	CRNKL1
GO:0097224	sperm connecting piece	1/27	11/19594	0.0150575	0.175256	0.142639	1	SPATC1L
GO:0097729	9+2 motile cilium	2/27	149/19594	0.0178023	0.175256	0.142639	2	NME8/SPATC1L
GO:0098862	cluster of actin-based cell projections	2/27	158/19594	0.0198744	0.175256	0.142639	2	ATP8B1/DRD5
GO:1990351	transporter complex	3/27	399/19594	0.0170653	0.175256	0.142639	3	ATP8B1/GABRB3/HTR3A
GO:1990531	phospholipid-translocating ATPase complex	1/27	13/19594	0.0177717	0.175256	0.142639	1	ATP8B1
GO:0000930	gamma-tubulin complex	1/27	16/19594	0.0218294	0.176455	0.143615	1	BLOC1S2
GO:0000803	sex chromosome	1/27	30/19594	0.0405532	0.187317	0.152455	1	H3-3B
GO:0005858	axonemal dynein complex	1/27	23/19594	0.0312349	0.187317	0.152455	1	NME8
GO:0031514	motile cilium	2/27	227/19594	0.0387896	0.187317	0.152455	2	NME8/SPATC1L
GO:0032838	plasma membrane bounded cell projection cytoplasm	2/27	220/19594	0.0366432	0.187317	0.152455	2	BLOC1S2/NME8
GO:0044322	endoplasmic reticulum quality control compartment	1/27	25/19594	0.0339061	0.187317	0.152455	1	UGGT1
GO:0071007	U2-type catalytic step 2 spliceosome	1/27	30/19594	0.0405532	0.187317	0.152455	1	CRNKL1
GO:0097228	sperm principal piece	1/27	29/19594	0.0392273	0.187317	0.152455	1	NME8
GO:1902710	GABA receptor complex	1/27	21/19594	0.0285565	0.187317	0.152455	1	GABRB3
GO:1902711	GABA-A receptor complex	1/27	19/19594	0.025871	0.187317	0.152455	1	GABRB3
GO:0030286	dynein complex	1/27	54/19594	0.0718508	0.214968	0.17496	1	NME8
GO:0030660	Golgi-associated vesicle membrane	1/27	52/19594	0.0692807	0.214968	0.17496	1	ZDHHC13
GO:0031312	extrinsic component of organelle membrane	1/27	53/19594	0.0705666	0.214968	0.17496	1	SYN3
GO:0031526	brush border membrane	1/27	55/19594	0.0731333	0.214968	0.17496	1	DRD5
GO:0032154	cleavage furrow	1/27	55/19594	0.0731333	0.214968	0.17496	1	HTR3A
GO:0032420	stereocilium	1/27	54/19594	0.0718508	0.214968	0.17496	1	ATP8B1
GO:0034702	ion channel complex	2/27	294/19594	0.061588	0.214968	0.17496	2	GABRB3/HTR3A
GO:0034707	chloride channel complex	1/27	52/19594	0.0692807	0.214968	0.17496	1	GABRB3
GO:0045211	postsynaptic membrane	2/27	271/19594	0.0533263	0.214968	0.17496	2	GABRB3/HTR3A
GO:0097225	sperm midpiece	1/27	38/19594	0.051097	0.214968	0.17496	1	NME8
GO:0098878	neurotransmitter receptor complex	1/27	45/19594	0.0602312	0.214968	0.17496	1	HTR3A
GO:0099568	cytoplasmic region	2/27	259/19594	0.0491902	0.214968	0.17496	2	BLOC1S2/NME8
GO:0032421	stereocilium bundle	1/27	62/19594	0.0820632	0.227432	0.185105	1	ATP8B1
GO:1904115	axon cytoplasm	1/27	62/19594	0.0820632	0.227432	0.185105	1	BLOC1S2
GO:0032153	cell division site	1/27	73/19594	0.0959286	0.238687	0.194265	1	HTR3A
GO:0045171	intercellular bridge	1/27	75/19594	0.0984278	0.238687	0.194265	1	EPB41
GO:0060170	ciliary membrane	1/27	75/19594	0.0984278	0.238687	0.194265	1	DRD5
GO:0097060	synaptic membrane	2/27	373/19594	0.0929071	0.238687	0.194265	2	GABRB3/HTR3A
GO:1902495	transmembrane transporter complex	2/27	377/19594	0.0945995	0.238687	0.194265	2	GABRB3/HTR3A
GO:0005798	Golgi-associated vesicle	1/27	84/19594	0.109592	0.24722	0.20121	1	ZDHHC13
GO:0005819	spindle	2/27	402/19594	0.10538	0.24722	0.20121	2	SPAG8/EPB41
GO:0016607	nuclear speck	2/27	411/19594	0.109342	0.24722	0.20121	2	CRNKL1/NME8
GO:0071013	catalytic step 2 spliceosome	1/27	88/19594	0.114511	0.249478	0.203047	1	CRNKL1
GO:0120111	neuron projection cytoplasm	1/27	89/19594	0.115737	0.249478	0.203047	1	BLOC1S2
GO:0005684	U2-type spliceosomal complex	1/27	92/19594	0.119404	0.251787	0.204927	1	CRNKL1
GO:0005811	lipid droplet	1/27	100/19594	0.129112	0.257488	0.209567	1	HSD3B7
GO:0005903	brush border	1/27	102/19594	0.131523	0.257488	0.209567	1	DRD5
GO:0030672	synaptic vesicle membrane	1/27	103/19594	0.132726	0.257488	0.209567	1	SYN3
GO:0099501	exocytic vesicle membrane	1/27	103/19594	0.132726	0.257488	0.209567	1	SYN3
GO:0030863	cortical cytoskeleton	1/27	107/19594	0.137522	0.261561	0.212882	1	EPB41
GO:0000786	nucleosome	1/27	129/19594	0.163447	0.284062	0.231196	1	H3-3B
GO:0001669	acrosomal vesicle	1/27	124/19594	0.157621	0.284062	0.231196	1	SPAG8
GO:0005793	endoplasmic reticulum-Golgi intermediate compartment	1/27	131/19594	0.165766	0.284062	0.231196	1	UGGT1
GO:0005930	axoneme	1/27	131/19594	0.165766	0.284062	0.231196	1	NME8
GO:0097014	ciliary plasm	1/27	132/19594	0.166923	0.284062	0.231196	1	NME8
GO:1904813	ficolin-1-rich granule lumen	1/27	124/19594	0.157621	0.284062	0.231196	1	PYGL
GO:0000781	chromosome, telomeric region	1/27	166/19594	0.205364	0.326562	0.265786	1	H3-3B
GO:0005875	microtubule associated complex	1/27	160/19594	0.198707	0.326562	0.265786	1	NME8
GO:0072686	mitotic spindle	1/27	160/19594	0.198707	0.326562	0.265786	1	EPB41
GO:0097730	non-motile cilium	1/27	166/19594	0.205364	0.326562	0.265786	1	DRD5
GO:0101002	ficolin-1-rich granule	1/27	185/19594	0.226096	0.35373	0.287898	1	PYGL
GO:0005681	spliceosomal complex	1/27	194/19594	0.235733	0.358123	0.291473	1	CRNKL1
GO:0008021	synaptic vesicle	1/27	196/19594	0.237859	0.358123	0.291473	1	SYN3
GO:0044815	DNA packaging complex	1/27	198/19594	0.239979	0.358123	0.291473	1	H3-3B
GO:0030658	transport vesicle membrane	1/27	205/19594	0.247355	0.363537	0.29588	1	SYN3
GO:0000228	nuclear chromosome	1/27	228/19594	0.271109	0.365244	0.297269	1	H3-3B
GO:0016323	basolateral plasma membrane	1/27	226/19594	0.269073	0.365244	0.297269	1	EPB41
GO:0032993	protein-DNA complex	1/27	220/19594	0.26293	0.365244	0.297269	1	H3-3B
GO:0034703	cation channel complex	1/27	221/19594	0.263957	0.365244	0.297269	1	HTR3A
GO:0070382	exocytic vesicle	1/27	214/19594	0.256738	0.365244	0.297269	1	SYN3
GO:0098858	actin-based cell projection	1/27	217/19594	0.25984	0.365244	0.297269	1	ATP8B1
GO:0009925	basal plasma membrane	1/27	251/19594	0.29414	0.390843	0.318104	1	EPB41
GO:0005802	trans-Golgi network	1/27	260/19594	0.30296	0.397123	0.323215	1	ATP8B1
GO:0045178	basal part of cell	1/27	269/19594	0.311674	0.403098	0.328078	1	EPB41
GO:0000151	ubiquitin ligase complex	1/27	302/19594	0.342736	0.412097	0.335402	1	UBE2D1
GO:0005788	endoplasmic reticulum lumen	1/27	311/19594	0.35097	0.412097	0.335402	1	UGGT1
GO:0005938	cell cortex	1/27	310/19594	0.35006	0.412097	0.335402	1	EPB41
GO:0014069	postsynaptic density	1/27	318/19594	0.357306	0.412097	0.335402	1	SYN3
GO:0019898	extrinsic component of membrane	1/27	314/19594	0.353693	0.412097	0.335402	1	SYN3
GO:0031983	vesicle lumen	1/27	327/19594	0.365364	0.412097	0.335402	1	PYGL
GO:0032279	asymmetric synapse	1/27	323/19594	0.361795	0.412097	0.335402	1	SYN3
GO:0034774	secretory granule lumen	1/27	322/19594	0.360899	0.412097	0.335402	1	PYGL
GO:0060205	cytoplasmic vesicle lumen	1/27	325/19594	0.363582	0.412097	0.335402	1	PYGL
GO:0098802	plasma membrane signaling receptor complex	1/27	313/19594	0.352786	0.412097	0.335402	1	HTR3A
GO:0098978	glutamatergic synapse	1/27	319/19594	0.358206	0.412097	0.335402	1	SYN3
GO:0031253	cell projection membrane	1/27	339/19594	0.375957	0.416335	0.338851	1	DRD5
GO:0099572	postsynaptic specialization	1/27	341/19594	0.377706	0.416335	0.338851	1	SYN3
GO:0098984	neuron to neuron synapse	1/27	347/19594	0.382925	0.417345	0.339673	1	SYN3
GO:0016324	apical plasma membrane	1/27	358/19594	0.392383	0.422902	0.344195	1	ATP8B1
GO:0098687	chromosomal region	1/27	366/19594	0.399174	0.425493	0.346304	1	H3-3B
GO:0098791	Golgi apparatus subcompartment	1/27	385/19594	0.41501	0.437565	0.35613	1	ATP8B1
GO:0030133	transport vesicle	1/27	402/19594	0.428838	0.447282	0.364039	1	SYN3
GO:0045177	apical part of cell	1/27	424/19594	0.446266	0.459632	0.37409	1	ATP8B1
GO:0062023	collagen-containing extracellular matrix	1/27	429/19594	0.450155	0.459632	0.37409	1	AEBP1
GO:0005743	mitochondrial inner membrane	1/27	491/19594	0.496246	0.496958	0.404469	1	SLC25A13
GO:0098793	presynapse	1/27	492/19594	0.496958	0.496958	0.404469	1	SYN3
