## Supplementary material for "Latent disease similarities and therapeutic repurposing possibilities uncovered by multi-modal generative topic modeling of human diseases": TableS28

### Sheet: Sheet 1
ID	Description	GeneRatio	BgRatio	pvalue	p.adjust	qvalue	Count	symbols
GO:0030594	neurotransmitter receptor activity	3/27	111/18410	0.000561493	0.0831009	0.0579224	3	DRD5/GABRB3/HTR3A
GO:0005149	interleukin-1 receptor binding	1/27	17/18410	0.0246523	0.120639	0.0840868	1	IL36RN
GO:0005230	extracellular ligand-gated ion channel activity	2/27	73/18410	0.00510528	0.120639	0.0840868	2	GABRB3/HTR3A
GO:0005313	L-glutamate transmembrane transporter activity	1/27	14/18410	0.0203448	0.120639	0.0840868	1	SLC25A13
GO:0005536	glucose binding	1/27	11/18410	0.0160191	0.120639	0.0840868	1	PYGL
GO:0005545	1-phosphatidylinositol binding	1/27	15/18410	0.0217827	0.120639	0.0840868	1	EPB41
GO:0008525	phosphatidylcholine transporter activity	1/27	17/18410	0.0246523	0.120639	0.0840868	1	ATP8B1
GO:0015095	magnesium ion transmembrane transporter activity	1/27	17/18410	0.0246523	0.120639	0.0840868	1	ZDHHC13
GO:0015172	acidic amino acid transmembrane transporter activity	1/27	16/18410	0.0232185	0.120639	0.0840868	1	SLC25A13
GO:0015276	ligand-gated ion channel activity	2/27	145/18410	0.0190106	0.120639	0.0840868	2	GABRB3/HTR3A
GO:0015556	C4-dicarboxylate transmembrane transporter activity	1/27	16/18410	0.0232185	0.120639	0.0840868	1	SLC25A13
GO:0015631	tubulin binding	3/27	376/18410	0.0171939	0.120639	0.0840868	3	SPAG8/BLOC1S2/NME8
GO:0015643	toxic substance binding	1/27	10/18410	0.0145731	0.120639	0.0840868	1	GUCY2C
GO:0016208	AMP binding	1/27	15/18410	0.0217827	0.120639	0.0840868	1	PYGL
GO:0016829	lyase activity	3/27	195/18410	0.00283812	0.120639	0.0840868	3	ASL/GUCY2C/IREB2
GO:0016840	carbon-nitrogen lyase activity	1/27	13/18410	0.018905	0.120639	0.0840868	1	ASL
GO:0022824	transmitter-gated ion channel activity	2/27	60/18410	0.00347902	0.120639	0.0840868	2	GABRB3/HTR3A
GO:0022834	ligand-gated channel activity	2/27	145/18410	0.0190106	0.120639	0.0840868	2	GABRB3/HTR3A
GO:0022835	transmitter-gated channel activity	2/27	60/18410	0.00347902	0.120639	0.0840868	2	GABRB3/HTR3A
GO:0022851	GABA-gated chloride ion channel activity	1/27	13/18410	0.018905	0.120639	0.0840868	1	GABRB3
GO:0032052	bile acid binding	1/27	11/18410	0.0160191	0.120639	0.0840868	1	PYGL
GO:0035251	UDP-glucosyltransferase activity	1/27	11/18410	0.0160191	0.120639	0.0840868	1	UGGT1
GO:0043176	amine binding	1/27	13/18410	0.018905	0.120639	0.0840868	1	HTR3A
GO:0046527	glucosyltransferase activity	1/27	18/18410	0.0260841	0.120639	0.0840868	1	UGGT1
GO:0051378	serotonin binding	1/27	12/18410	0.017463	0.120639	0.0840868	1	HTR3A
GO:0099095	ligand-gated anion channel activity	1/27	18/18410	0.0260841	0.120639	0.0840868	1	GABRB3
GO:0140327	flippase activity	1/27	17/18410	0.0246523	0.120639	0.0840868	1	ATP8B1
GO:0140328	floppase activity	1/27	16/18410	0.0232185	0.120639	0.0840868	1	ATP8B1
GO:0140333	glycerophospholipid flippase activity	1/27	14/18410	0.0203448	0.120639	0.0840868	1	ATP8B1
GO:1901338	catecholamine binding	1/27	13/18410	0.018905	0.120639	0.0840868	1	DRD5
GO:1901611	phosphatidylglycerol binding	1/27	15/18410	0.0217827	0.120639	0.0840868	1	ATP8B1
GO:1901612	cardiolipin binding	1/27	11/18410	0.0160191	0.120639	0.0840868	1	ATP8B1
GO:0004890	GABA-A receptor activity	1/27	19/18410	0.0275138	0.123395	0.0860081	1	GABRB3
GO:0000979	RNA polymerase II core promoter sequence-specific DNA binding	1/27	20/18410	0.0289415	0.125981	0.0878102	1	H3-3B
GO:0005516	calmodulin binding	2/27	200/18410	0.0344978	0.128951	0.0898806	2	AEBP1/EPB41
GO:0009975	cyclase activity	1/27	22/18410	0.0317909	0.128951	0.0898806	1	GUCY2C
GO:0016758	hexosyltransferase activity	2/27	198/18410	0.03387	0.128951	0.0898806	2	PYGL/UGGT1
GO:0016849	phosphorus-oxygen lyase activity	1/27	23/18410	0.0332126	0.128951	0.0898806	1	GUCY2C
GO:0016917	GABA receptor activity	1/27	22/18410	0.0317909	0.128951	0.0898806	1	GABRB3
GO:0019706	protein-cysteine S-palmitoyltransferase activity	1/27	26/18410	0.0374655	0.128951	0.0898806	1	ZDHHC13
GO:0019707	protein-cysteine S-acyltransferase activity	1/27	26/18410	0.0374655	0.128951	0.0898806	1	ZDHHC13
GO:0030507	spectrin binding	1/27	26/18410	0.0374655	0.128951	0.0898806	1	EPB41
GO:0034237	protein kinase A regulatory subunit binding	1/27	25/18410	0.0360499	0.128951	0.0898806	1	SPATC1L
GO:0140326	ATPase-coupled intramembrane lipid transporter activity	1/27	27/18410	0.0388792	0.130775	0.0911521	1	ATP8B1
GO:0005310	dicarboxylic acid transmembrane transporter activity	1/27	30/18410	0.0431081	0.135745	0.0946158	1	SLC25A13
GO:0016417	S-acyltransferase activity	1/27	30/18410	0.0431081	0.135745	0.0946158	1	ZDHHC13
GO:0033764	steroid dehydrogenase activity, acting on the CH-OH group of donors, NAD or NADP as acceptor	1/27	30/18410	0.0431081	0.135745	0.0946158	1	HSD3B7
GO:0048019	receptor antagonist activity	1/27	32/18410	0.0459174	0.141579	0.0986822	1	IL36RN
GO:0001046	core promoter sequence-specific DNA binding	1/27	42/18410	0.0598454	0.143055	0.0997112	1	H3-3B
GO:0004812	aminoacyl-tRNA ligase activity	1/27	41/18410	0.0584615	0.143055	0.0997112	1	NARS1
GO:0005126	cytokine receptor binding	2/27	272/18410	0.0599285	0.143055	0.0997112	2	NARS1/IL36RN
GO:0008017	microtubule binding	2/27	272/18410	0.0599285	0.143055	0.0997112	2	SPAG8/NME8
GO:0016229	steroid dehydrogenase activity	1/27	34/18410	0.0487188	0.143055	0.0997112	1	HSD3B7
GO:0016409	palmitoyltransferase activity	1/27	37/18410	0.0529061	0.143055	0.0997112	1	ZDHHC13
GO:0016757	glycosyltransferase activity	2/27	271/18410	0.0595406	0.143055	0.0997112	2	PYGL/UGGT1
GO:0016875	ligase activity, forming carbon-oxygen bonds	1/27	41/18410	0.0584615	0.143055	0.0997112	1	NARS1
GO:0031492	nucleosomal DNA binding	1/27	40/18410	0.0570756	0.143055	0.0997112	1	H3-3B
GO:0043015	gamma-tubulin binding	1/27	34/18410	0.0487188	0.143055	0.0997112	1	BLOC1S2
GO:0051539	4 iron, 4 sulfur cluster binding	1/27	41/18410	0.0584615	0.143055	0.0997112	1	IREB2
GO:0061631	ubiquitin conjugating enzyme activity	1/27	36/18410	0.0515123	0.143055	0.0997112	1	UBE2D1
GO:0061650	ubiquitin-like protein conjugating enzyme activity	1/27	39/18410	0.0556877	0.143055	0.0997112	1	UBE2D1
GO:0140303	intramembrane lipid transporter activity	1/27	41/18410	0.0584615	0.143055	0.0997112	1	ATP8B1
GO:0030547	signaling receptor inhibitor activity	1/27	43/18410	0.0612274	0.143836	0.100255	1	IL36RN
GO:0048020	CCR chemokine receptor binding	1/27	47/18410	0.0667358	0.154326	0.107568	1	NARS1
GO:0051018	protein kinase A binding	1/27	51/18410	0.072213	0.164423	0.114605	1	SPATC1L
GO:0017046	peptide hormone binding	1/27	52/18410	0.0735775	0.164992	0.115001	1	GUCY2C
GO:0008509	anion transmembrane transporter activity	2/27	315/18410	0.0774114	0.169023	0.117811	2	SLC25A13/GABRB3
GO:0030170	pyridoxal phosphate binding	1/27	55/18410	0.0776593	0.169023	0.117811	1	PYGL
GO:0070279	vitamin B6 binding	1/27	56/18410	0.0790161	0.169484	0.118132	1	PYGL
GO:0005548	phospholipid transporter activity	1/27	62/18410	0.0871163	0.179602	0.125185	1	ATP8B1
GO:0015179	L-amino acid transmembrane transporter activity	1/27	61/18410	0.085771	0.179602	0.125185	1	SLC25A13
GO:0016836	hydro-lyase activity	1/27	64/18410	0.0898011	0.179602	0.125185	1	IREB2
GO:0022836	gated channel activity	2/27	340/18410	0.088239	0.179602	0.125185	2	GABRB3/HTR3A
GO:0098960	postsynaptic neurotransmitter receptor activity	1/27	64/18410	0.0898011	0.179602	0.125185	1	DRD5
GO:0031491	nucleosome binding	1/27	67/18410	0.0938141	0.180318	0.125684	1	H3-3B
GO:0051536	iron-sulfur cluster binding	1/27	67/18410	0.0938141	0.180318	0.125684	1	IREB2
GO:0051540	metal cluster binding	1/27	67/18410	0.0938141	0.180318	0.125684	1	IREB2
GO:0005518	collagen binding	1/27	68/18410	0.0951479	0.180537	0.125837	1	AEBP1
GO:0042379	chemokine receptor binding	1/27	71/18410	0.0991382	0.183406	0.127836	1	NARS1
GO:0048029	monosaccharide binding	1/27	71/18410	0.0991382	0.183406	0.127836	1	PYGL
GO:0005254	chloride channel activity	1/27	74/18410	0.103111	0.188401	0.131318	1	GABRB3
GO:0016835	carbon-oxygen lyase activity	1/27	79/18410	0.109696	0.197988	0.138	1	IREB2
GO:0033293	monocarboxylic acid binding	1/27	81/18410	0.112317	0.200276	0.139595	1	PYGL
GO:0015171	amino acid transmembrane transporter activity	1/27	84/18410	0.116234	0.204794	0.142744	1	SLC25A13
GO:0005253	anion channel activity	1/27	87/18410	0.120135	0.206573	0.143984	1	GABRB3
GO:0042562	hormone binding	1/27	87/18410	0.120135	0.206573	0.143984	1	GUCY2C
GO:0051219	phosphoprotein binding	1/27	88/18410	0.121431	0.206573	0.143984	1	EPB41
GO:0005216	ion channel activity	2/27	442/18410	0.136448	0.226903	0.158154	2	GABRB3/HTR3A
GO:0015108	chloride transmembrane transporter activity	1/27	99/18410	0.135572	0.226903	0.158154	1	GABRB3
GO:0005200	structural constituent of cytoskeleton	1/27	104/18410	0.141927	0.230354	0.16056	1	EPB41
GO:0031490	chromatin DNA binding	1/27	105/18410	0.143193	0.230354	0.16056	1	H3-3B
GO:0047485	protein N-terminus binding	1/27	105/18410	0.143193	0.230354	0.16056	1	EPB41
GO:0005543	phospholipid binding	2/27	467/18410	0.149052	0.237201	0.165332	2	ATP8B1/EPB41
GO:0099094	ligand-gated cation channel activity	1/27	115/18410	0.155751	0.245224	0.170924	1	HTR3A
GO:0015267	channel activity	2/27	489/18410	0.160341	0.24799	0.172852	2	GABRB3/HTR3A
GO:0022803	passive transmembrane transporter activity	2/27	490/18410	0.160859	0.24799	0.172852	2	GABRB3/HTR3A
GO:0051082	unfolded protein binding	1/27	121/18410	0.1632	0.249006	0.17356	1	UGGT1
GO:0140101	catalytic activity, acting on a tRNA	1/27	125/18410	0.168131	0.253912	0.17698	1	NARS1
GO:0016616	oxidoreductase activity, acting on the CH-OH group of donors, NAD or NADP as acceptor	1/27	128/18410	0.171811	0.256848	0.179026	1	HSD3B7
GO:0016779	nucleotidyltransferase activity	1/27	132/18410	0.176693	0.261505	0.182272	1	GALT
GO:0016614	oxidoreductase activity, acting on CH-OH group of donors	1/27	140/18410	0.186374	0.266935	0.186057	1	HSD3B7
GO:0019838	growth factor binding	1/27	139/18410	0.18517	0.266935	0.186057	1	IL36RN
GO:0019955	cytokine binding	1/27	141/18410	0.187576	0.266935	0.186057	1	IL36RN
GO:0070851	growth factor receptor binding	1/27	139/18410	0.18517	0.266935	0.186057	1	IL36RN
GO:0008194	UDP-glycosyltransferase activity	1/27	144/18410	0.191173	0.269463	0.187819	1	UGGT1
GO:0019842	vitamin binding	1/27	148/18410	0.195945	0.273584	0.190691	1	PYGL
GO:0015103	inorganic anion transmembrane transporter activity	1/27	151/18410	0.199506	0.275953	0.192343	1	GABRB3
GO:0001653	peptide receptor activity	1/27	154/18410	0.203052	0.278257	0.193949	1	GUCY2C
GO:0005319	lipid transporter activity	1/27	159/18410	0.208929	0.283683	0.197731	1	ATP8B1
GO:0005342	organic acid transmembrane transporter activity	1/27	165/18410	0.215926	0.28533	0.198879	1	SLC25A13
GO:0016874	ligase activity	1/27	165/18410	0.215926	0.28533	0.198879	1	NARS1
GO:0046943	carboxylic acid transmembrane transporter activity	1/27	164/18410	0.214764	0.28533	0.198879	1	SLC25A13
GO:0005201	extracellular matrix structural constituent	1/27	172/18410	0.224013	0.292316	0.203748	1	AEBP1
GO:0031406	carboxylic acid binding	1/27	173/18410	0.225162	0.292316	0.203748	1	PYGL
GO:0008022	protein C-terminus binding	1/27	179/18410	0.232021	0.2986	0.208128	1	EPB41
GO:0008514	organic anion transmembrane transporter activity	1/27	186/18410	0.239948	0.306141	0.213384	1	SLC25A13
GO:0016747	acyltransferase activity, transferring groups other than amino-acyl groups	1/27	218/18410	0.275196	0.348111	0.242638	1	ZDHHC13
GO:0000287	magnesium ion binding	1/27	222/18410	0.27949	0.350547	0.244336	1	ATP8B1
GO:0005125	cytokine activity	1/27	235/18410	0.293276	0.364747	0.254233	1	IL36RN
GO:0016746	acyltransferase activity	1/27	244/18410	0.302671	0.373294	0.260191	1	ZDHHC13
GO:0005096	GTPase activator activity	1/27	274/18410	0.333127	0.400836	0.279388	1	FAM13A
GO:0030246	carbohydrate binding	1/27	270/18410	0.329141	0.400836	0.279388	1	PYGL
GO:0035091	phosphatidylinositol binding	1/27	273/18410	0.332133	0.400836	0.279388	1	EPB41
GO:0001664	G protein-coupled receptor binding	1/27	288/18410	0.346897	0.414039	0.28859	1	NARS1
GO:0030371	translation repressor activity	1/27	292/18410	0.350781	0.415325	0.289487	1	IREB2
GO:0031625	ubiquitin protein ligase binding	1/27	298/18410	0.356565	0.418823	0.291925	1	UBE2D1
GO:0001217	DNA-binding transcription repressor activity	1/27	325/18410	0.381986	0.431556	0.3008	1	AEBP1
GO:0001227	DNA-binding transcription repressor activity, RNA polymerase II-specific	1/27	321/18410	0.378282	0.431556	0.3008	1	AEBP1
GO:0042277	peptide binding	1/27	322/18410	0.37921	0.431556	0.3008	1	GUCY2C
GO:0044389	ubiquitin-like protein ligase binding	1/27	317/18410	0.374556	0.431556	0.3008	1	UBE2D1
GO:0061630	ubiquitin protein ligase activity	1/27	316/18410	0.373622	0.431556	0.3008	1	UBE2D1
GO:0046982	protein heterodimerization activity	1/27	332/18410	0.388416	0.432223	0.301265	1	H3-3B
GO:0061659	ubiquitin-like protein ligase activity	1/27	329/18410	0.385668	0.432223	0.301265	1	UBE2D1
GO:0005261	cation channel activity	1/27	345/18410	0.400189	0.442	0.308079	1	HTR3A
GO:0005525	GTP binding	1/27	379/18410	0.429956	0.471359	0.328543	1	GUCY2C
GO:0140098	catalytic activity, acting on RNA	1/27	388/18410	0.437594	0.476205	0.331921	1	NARS1
GO:0019001	guanyl nucleotide binding	1/27	401/18410	0.448453	0.47837	0.33343	1	GUCY2C
GO:0032561	guanyl ribonucleotide binding	1/27	401/18410	0.448453	0.47837	0.33343	1	GUCY2C
GO:0033218	amide binding	1/27	402/18410	0.44928	0.47837	0.33343	1	GUCY2C
GO:0045182	translation regulator activity	1/27	406/18410	0.452576	0.478437	0.333477	1	IREB2
GO:0046873	metal ion transmembrane transporter activity	1/27	428/18410	0.470366	0.493717	0.344127	1	ZDHHC13
GO:0004842	ubiquitin-protein transferase activity	1/27	433/18410	0.47433	0.494372	0.344584	1	UBE2D1
GO:0003779	actin binding	1/27	439/18410	0.47905	0.4958	0.345579	1	EPB41
