## Supplementary material for "Latent disease similarities and therapeutic repurposing possibilities uncovered by multi-modal generative topic modeling of human diseases": TableS31

### Sheet: Method_A
TI	KEGG component_id	description	symbol	prob	pathway
Chronic kidney disease	hsa:1816	dopamine receptor D5	DRD5	0	0
Chronic kidney disease	hsa:2562	gamma-aminobutyric acid type A receptor subunit beta3	GABRB3	0	0
Chronic kidney disease	hsa:2592	galactose-1-phosphate uridylyltransferase	GALT	0	0
Chronic kidney disease	hsa:3021	H3.3 histone B	H3-3B	0	0
Chronic kidney disease	hsa:435	argininosuccinate lyase	ASL	0	0
Chronic kidney disease	hsa:5836	glycogen phosphorylase L	PYGL	0	0
Chronic kidney disease	hsa:7321	ubiquitin conjugating enzyme E2 D1	UBE2D1	0	0
