## Supplementary material for "Latent disease similarities and therapeutic repurposing possibilities uncovered by multi-modal generative topic modeling of human diseases": TableS33

### Sheet: Method_A
TI	KEGG component_id	description	symbol	prob	pathway
Myocardial infarction	hsa:1128	cholinergic receptor muscarinic 1	CHRM1	0.85906	1
Myocardial infarction	hsa:204	adenylate kinase 2	AK2	0	1
Myocardial infarction	hsa:2558	gamma-aminobutyric acid type A receptor subunit alpha5	GABRA5	0	1
Myocardial infarction	hsa:2562	gamma-aminobutyric acid type A receptor subunit beta3	GABRB3	0	1
Myocardial infarction	hsa:2592	galactose-1-phosphate uridylyltransferase	GALT	0	1
Myocardial infarction	hsa:2913	glutamate metabotropic receptor 3	GRM3	0.526316	1
Myocardial infarction	hsa:2917	glutamate metabotropic receptor 7	GRM7	0.4375	1
Myocardial infarction	hsa:29992	paired immunoglobin like type 2 receptor alpha	PILRA	0	1
Myocardial infarction	hsa:435	argininosuccinate lyase	ASL	0	0
Myocardial infarction	hsa:55004	late endosomal/lysosomal adaptor, MAPK and MTOR activator 1	LAMTOR1	0	0
Myocardial infarction	hsa:5593	protein kinase cGMP-dependent 2	PRKG2	0.4	1
Myocardial infarction	hsa:5836	glycogen phosphorylase L	PYGL	0	1
Myocardial infarction	hsa:8443	glyceronephosphate O-acyltransferase	GNPAT	0	1
