## Supplementary material for "Latent disease similarities and therapeutic repurposing possibilities uncovered by multi-modal generative topic modeling of human diseases": TableS38

### Sheet: Sheet1
CKD	MI	Targets	Publication	ClinicalTrials.gov	KEGG component ID	KEGG pathway ID	GO ID
	MI	ADRM1			hsa:11047	hsa03050, hsa05010, hsa05012, hsa05014, hsa05016, hsa05017, hsa05020, hsa05022, hsa05169	GO:0006368, GO:0006511, GO:0010950, GO:0043248, GO:0000502, GO:0005654, GO:0005829, GO:0005829, GO:0005886, GO:0008541, GO:0002020, GO:0005515, GO:0043130, GO:0061133, GO:0061133, GO:0070628, GO:0070628
CKD	MI	AEBP1	DOI:10.1186/s12967-021-03000-3				GO:0000122, GO:0000122, GO:1904026, GO:0005576, GO:0005615, GO:0005634, GO:0005737, GO:0062023, GO:0070062, GO:0000977, GO:0000977, GO:0001227, GO:0001227, GO:0001227, GO:0005201, GO:0005516, GO:0005518, GO:0008270
	MI	AK2	DOI:10.1016/j.bbrc.2021.01.097		hsa:204	hsa00230, hsa00730	GO:0006172, GO:0015949, GO:0016310, GO:0046033, GO:0046034, GO:0046940, GO:0005737, GO:0005739, GO:0005758, GO:0070062, GO:0097226, GO:0004017, GO:0004017, GO:0005515, GO:0005524
CKD	MI	ASL		NCT02252770	hsa:435	hsa00220, hsa00250	GO:0000050, GO:0042450, GO:0005737, GO:0005829, GO:0005829, GO:0070062, GO:0004056, GO:0005515, GO:0042802
CKD	MI	ATP8B1		NCT02094222			GO:0006855, GO:0007030, GO:0007605, GO:0008206, GO:0015721, GO:0021650, GO:0032534, GO:0034220, GO:0045176, GO:0045332, GO:0045332, GO:0045332, GO:0045892, GO:0060119, GO:0140331, GO:1903729, GO:2001225, GO:0005654, GO:0005783, GO:0005794, GO:0005802, GO:0005829, GO:0005886, GO:0005886, GO:0005886, GO:0005887, GO:0005887, GO:0016324, GO:0016604, GO:0032420, GO:1990531, GO:1990531, GO:0000287, GO:…
	MI	BARX1					GO:0006357, GO:0007267, GO:0009952, GO:0030178, GO:0030855, GO:0048536, GO:0055123, GO:0000785, GO:0005634, GO:0000977, GO:0000981, GO:0000981, GO:0003700
CKD	MI	BLOC1S2	DOI:10.1038/cdd.2015.128				GO:0002244, GO:0006886, GO:0007219, GO:0008089, GO:0008625, GO:0016197, GO:0021895, GO:0021987, GO:0031175, GO:0032418, GO:0032418, GO:0032438, GO:0035162, GO:0048490, GO:0060155, GO:0061351, GO:0097345, GO:1905146, GO:1990403, GO:0000930, GO:0000930, GO:0005739, GO:0031083, GO:0031083, GO:0031083, GO:0099078, GO:0099078, GO:0099078, GO:1904115, GO:0005515, GO:0043015, GO:0043015
	MI	C15orf41
	MI	C19orf12					GO:0006914, GO:0006915, GO:0006979, GO:0051560, GO:0005739, GO:0005783, GO:0005829, GO:0016021, GO:0031966
	MI	C2-AS1
	MI	CCDC115					GO:0006879, GO:0007042, GO:0036295, GO:0070072, GO:1905146, GO:0005764, GO:0005768, GO:0005783, GO:0005793, GO:0016020, GO:0016471, GO:0030137, GO:0042406, GO:0005515, GO:0051082
	MI	CD79B		NCT04668365	hsa:974	hsa04662	GO:0002250, GO:0006955, GO:0007165, GO:0030183, GO:0050853, GO:0005654, GO:0005829, GO:0005886, GO:0005886, GO:0005887, GO:0009897, GO:0019815, GO:0070062, GO:0004888, GO:0005515, GO:0042802
	MI	CHRM1			hsa:1128	hsa04020, hsa04024, hsa04080, hsa04151, hsa04725, hsa04810, hsa05010, hsa05022	GO:0007165, GO:0007186, GO:0007187, GO:0007197, GO:0007205, GO:0007207, GO:0007213, GO:0007268, GO:0007274, GO:0007399, GO:0040012, GO:0043270, GO:0046541, GO:0050890, GO:0060078, GO:0060251, GO:0090316, GO:0098664, GO:0005886, GO:0005887, GO:0016020, GO:0030425, GO:0043679, GO:0045202, GO:0098685, GO:0098978, GO:0098981, GO:0099056, GO:0099061, GO:0004435, GO:0004993, GO:0005515, GO:0016907, GO:…
CKD		CRNKL1			hsa:51340	hsa03040	GO:0000245, GO:0000245, GO:0000398, GO:0000398, GO:0000398, GO:0000974, GO:0005634, GO:0005654, GO:0005681, GO:0016607, GO:0071007, GO:0071007, GO:0071013, GO:0071014, GO:0003723, GO:0003723, GO:0005515
CKD		DRD5	DOI:10.1681/ASN.2010050533		hsa:1816	hsa04020, hsa04024, hsa04080, hsa04728	GO:0001963, GO:0001975, GO:0001992, GO:0001994, GO:0006874, GO:0007189, GO:0007190, GO:0007191, GO:0007212, GO:0007268, GO:0008306, GO:0019226, GO:0033861, GO:0042060, GO:0042220, GO:0045762, GO:0045776, GO:0045924, GO:0046960, GO:0060158, GO:0060292, GO:0071870, GO:0071880, GO:0072593, GO:0005886, GO:0005886, GO:0005887, GO:0005887, GO:0005887, GO:0005929, GO:0031526, GO:0045202, GO:0060170, GO:…
	MI	ECT
	MI	EDS8		NCT02165085
CKD	MI	EPB41					GO:0007049, GO:0008360, GO:0030036, GO:0030866, GO:0031032, GO:0032092, GO:0051301, GO:0051924, GO:1904478, GO:1904778, GO:0005829, GO:0005829, GO:0005856, GO:0005886, GO:0005886, GO:0005886, GO:0005938, GO:0014731, GO:0016323, GO:0016604, GO:0030054, GO:0030863, GO:0032991, GO:0032991, GO:0045171, GO:0072686, GO:0003779, GO:0005200, GO:0005515, GO:0005516, GO:0005545, GO:0008022, GO:0030507, GO:…
	MI	ERLEC1			hsa:27248	hsa04141	GO:0030433, GO:0030968, GO:0036503, GO:1904153, GO:0005788, GO:0044322, GO:0005515, GO:0005515, GO:0051082
CKD		ERVK-19
CKD		FAM13A					GO:0007165, GO:0050790, GO:0051056, GO:0005829, GO:0005096
	MI	GABRA5			hsa:2558	hsa04080, hsa04723, hsa04727, hsa04742, hsa05032, hsa05033	GO:0001662, GO:0007165, GO:0007214, GO:0007268, GO:0007420, GO:0007605, GO:0008306, GO:0034220, GO:0042391, GO:0043524, GO:0050877, GO:0051932, GO:0060078, GO:0060119, GO:0060384, GO:0090102, GO:1902476, GO:0005654, GO:0005829, GO:0005886, GO:0005886, GO:0005887, GO:0032590, GO:0032809, GO:0034707, GO:0043005, GO:0045202, GO:0098794, GO:0098982, GO:0099056, GO:0099060, GO:1902711, GO:0004890, GO:…
CKD	MI	GABRB3			hsa:2562	hsa04080, hsa04723, hsa04726, hsa04727, hsa05032, hsa05033	GO:0007165, GO:0007214, GO:0007214, GO:0007268, GO:0034220, GO:0042391, GO:0050877, GO:0060021, GO:0071420, GO:1902476, GO:1902476, GO:1902476, GO:1902476, GO:1904862, GO:0005886, GO:0005886, GO:0005887, GO:0005887, GO:0030659, GO:0034707, GO:0043005, GO:0045202, GO:0045211, GO:1902711, GO:1902711, GO:1902711, GO:1902711, GO:1902711, GO:0004890, GO:0005254, GO:0022851, GO:0022851, GO:0022851, GO:…
CKD	MI	GALT		NCT02519504	hsa:2592	hsa00052, hsa00520, hsa04917	GO:0006011, GO:0006012, GO:0006258, GO:0019388, GO:0033499, GO:0005737, GO:0005794, GO:0005829, GO:0005515, GO:0008108, GO:0008108, GO:0008108, GO:0008108, GO:0008270
	MI	GNPAT			hsa:8443	hsa00564, hsa04146	GO:0006631, GO:0006654, GO:0007416, GO:0007584, GO:0008611, GO:0008611, GO:0008611, GO:0008654, GO:0009410, GO:0021587, GO:0030913, GO:0042594, GO:0061024, GO:0070542, GO:0005777, GO:0005777, GO:0005778, GO:0005778, GO:0005778, GO:0005782, GO:0005829, GO:0016020, GO:0031966, GO:0016287, GO:0016287, GO:0016287
	MI	GRIK1			hsa:2897	hsa04080, hsa04724	GO:0007215, GO:0007268, GO:0007399, GO:0007417, GO:0034220, GO:0035235, GO:0035249, GO:0050804, GO:0051966, GO:0060078, GO:0005886, GO:0005886, GO:0005887, GO:0045211, GO:0008066, GO:0015276, GO:0015277, GO:0038023, GO:1904315
	MI	GRM3			hsa:2913	hsa04072, hsa04080, hsa04724, hsa05030	GO:0007194, GO:0007196, GO:0007216, GO:0007268, GO:0010467, GO:0051966, GO:0005886, GO:0005887, GO:0014069, GO:0030424, GO:0043197, GO:0097449, GO:0098978, GO:0099055, GO:0099056, GO:0001640, GO:0001641, GO:0004930, GO:0005246, GO:0008066, GO:0097110
	MI	GRM7			hsa:2917	hsa04072, hsa04080, hsa04724	GO:0007196, GO:0007216, GO:0007268, GO:0007605, GO:0014050, GO:0031279, GO:0043086, GO:0051966, GO:0061564, GO:0070085, GO:0005886, GO:0005886, GO:0005887, GO:0005887, GO:0005938, GO:0016021, GO:0030424, GO:0030425, GO:0032279, GO:0043198, GO:0043235, GO:0045211, GO:0048786, GO:0001640, GO:0001642, GO:0001642, GO:0008066, GO:0010855, GO:0046983, GO:0070905
CKD	MI	GUCY2C		NCT03217591	hsa:2984	hsa00230	GO:0006182, GO:0006468, GO:0007165, GO:0007168, GO:0009636, GO:0035556, GO:0042127, GO:0005789, GO:0005886, GO:0005886, GO:0016021, GO:0001653, GO:0004383, GO:0004672, GO:0005515, GO:0005524, GO:0005525, GO:0015643, GO:0016941, GO:0017046
CKD		H3-3B	DOI:10.1038/s41598-018-32518-8		hsa:3021	hsa04613, hsa05034, hsa05131, hsa05202, hsa05322	GO:0001649, GO:0006334, GO:0006334, GO:0006336, GO:0006997, GO:0007286, GO:0007338, GO:0007566, GO:0008283, GO:0008584, GO:0030307, GO:0031508, GO:0031509, GO:0032200, GO:0035264, GO:0042692, GO:0048477, GO:0090230, GO:1902340, GO:0000228, GO:0000781, GO:0000786, GO:0001740, GO:0005576, GO:0005634, GO:0005634, GO:0005634, GO:0005654, GO:0032991, GO:0070062, GO:0000978, GO:0000979, GO:0005515, GO:…
	MI	HBB-LCR
	MI	HBE1					GO:0014070, GO:0015671, GO:0042744, GO:0098869, GO:0005829, GO:0005833, GO:0031838, GO:0072562, GO:0004601, GO:0005344, GO:0005515, GO:0019825, GO:0020037, GO:0031720, GO:0031721, GO:0043177, GO:0044877, GO:0046872
	MI	HM13					GO:0001701, GO:0006465, GO:0033619, GO:0033619, GO:0061960, GO:1904211, GO:0005783, GO:0005783, GO:0005789, GO:0005789, GO:0005791, GO:0005886, GO:0009986, GO:0016020, GO:0036513, GO:0071458, GO:0071458, GO:0071556, GO:0071556, GO:0005515, GO:0008233, GO:0031625, GO:0042500, GO:0042500, GO:0042500, GO:0042500, GO:0042803
CKD	MI	HSD3B7			hsa:80270	hsa00120	GO:0006699, GO:0035754, GO:0005789, GO:0005811, GO:0016021, GO:0003854, GO:0003854, GO:0005515, GO:0016616, GO:0047016
CKD		HTR3A			hsa:3359	hsa04726, hsa04742	GO:0007165, GO:0007210, GO:0007268, GO:0034220, GO:0042391, GO:0050877, GO:0098662, GO:0005886, GO:0005887, GO:0032154, GO:0043005, GO:0045202, GO:0045211, GO:1904602, GO:1904602, GO:0004888, GO:0005515, GO:0022850, GO:0022850, GO:0030594, GO:0051378
	MI	IKZF2					GO:0006357, GO:0008150, GO:0005634, GO:0000978, GO:0003674, GO:0003700, GO:0005515, GO:0046872
CKD		IL36RN	DOI:10.1016/j.kint.2017.09.017		hsa:26525	hsa04060	GO:0001960, GO:0002437, GO:0006954, GO:0007165, GO:0019732, GO:0032689, GO:0032700, GO:0032715, GO:0045087, GO:0071222, GO:0005576, GO:0005615, GO:0005737, GO:0005125, GO:0005149, GO:0005152, GO:0005515
CKD	MI	IREB2					GO:0006099, GO:0006101, GO:0006782, GO:0006826, GO:0006879, GO:0009791, GO:0017148, GO:0030316, GO:0034101, GO:0050892, GO:0055072, GO:0005737, GO:0005739, GO:0005829, GO:0005829, GO:0003723, GO:0003723, GO:0003994, GO:0005515, GO:0030350, GO:0030350, GO:0030350, GO:0030371, GO:0046872, GO:0051539
	MI	LAMTOR1			hsa:55004	hsa04150	GO:0001558, GO:0001919, GO:0001919, GO:0007032, GO:0007040, GO:0010872, GO:0010874, GO:0016197, GO:0032008, GO:0032418, GO:0034613, GO:0034613, GO:0042632, GO:0043410, GO:0043410, GO:0050790, GO:0060620, GO:0071230, GO:0071230, GO:0071230, GO:0005764, GO:0005764, GO:0005765, GO:0005886, GO:0031902, GO:0035577, GO:0035579, GO:0045121, GO:0070062, GO:0071986, GO:0071986, GO:0071986, GO:0101003, GO:…
CKD		LINC01185
	MI	LMF1		NCT03912181			GO:0006641, GO:0051604, GO:0005789, GO:0005789, GO:0016021
CKD	MI	NARS1			hsa:4677	hsa00970	GO:0006418, GO:0006421, GO:0006421, GO:0016477, GO:0021987, GO:0005737, GO:0005829, GO:0005829, GO:0070062, GO:0003676, GO:0004816, GO:0004816, GO:0004816, GO:0005515, GO:0005524, GO:0031728, GO:0046983
	MI	NDUFB2			hsa:4708	hsa00190, hsa04714, hsa04723, hsa04932, hsa05010, hsa05012, hsa05014, hsa05016, hsa05020, hsa05022, hsa05208, hsa05415	GO:0006120, GO:0032981, GO:0005743, GO:0005743, GO:0005747, GO:0005747, GO:0005747, GO:0005747, GO:0008137
CKD		NME8					GO:0007283, GO:0030154, GO:0030317, GO:0034614, GO:0060271, GO:0005634, GO:0005737, GO:0005737, GO:0005829, GO:0005930, GO:0016607, GO:0036157, GO:0097225, GO:0097228, GO:0097598, GO:0008017
	MI	ODAM					GO:0001934, GO:0006954, GO:0010628, GO:0031214, GO:0032956, GO:0042475, GO:0042475, GO:0043547, GO:0060054, GO:0005576, GO:0005615, GO:0005634, GO:0005634, GO:0005654, GO:0005737, GO:0005737, GO:0005829, GO:0071944, GO:0072686, GO:0099512, GO:0005515
	MI	P3H3					GO:0008285, GO:0017185, GO:0019511, GO:0032963, GO:0032964, GO:0005783, GO:1902494, GO:0005506, GO:0019797, GO:0031418
	MI	PCDH19					GO:0007155, GO:0007156, GO:0007420, GO:0005887, GO:0005509
	MI	PILRA			hsa:29992	hsa05168	GO:0007165, GO:0005886, GO:0016021, GO:0070062, GO:0005515, GO:0042288
	MI	PRKG2			hsa:5593	hsa04022, hsa04540, hsa04611, hsa04713, hsa04714, hsa04730, hsa04740, hsa04923, hsa04924, hsa04970	GO:0006468, GO:0007165, GO:0036289, GO:0046146, GO:0072659, GO:2001226, GO:0005829, GO:0016324, GO:0031965, GO:0004672, GO:0004692, GO:0004712, GO:0005524, GO:0030553, GO:0042802, GO:0106310
CKD	MI	PYGL		NCT02385162	hsa:5836	hsa00500, hsa04217, hsa04910, hsa04922, hsa04931	GO:0005977, GO:0005980, GO:0006015, GO:0009617, GO:0042593, GO:0070266, GO:0005576, GO:0005737, GO:0005829, GO:0034774, GO:0070062, GO:1904813, GO:0002060, GO:0005515, GO:0005524, GO:0005536, GO:0008184, GO:0008184, GO:0008184, GO:0016208, GO:0019842, GO:0030170, GO:0032052, GO:0042802, GO:0102250, GO:0102499
	MI	RANBP2			hsa:5903	hsa03013, hsa05014	GO:0000413, GO:0006111, GO:0006457, GO:0006607, GO:0006607, GO:0016925, GO:0016925, GO:0016925, GO:0033133, GO:0051028, GO:0051642, GO:0005635, GO:0005635, GO:0005642, GO:0005643, GO:0005643, GO:0005654, GO:0005737, GO:0005739, GO:0005829, GO:0016020, GO:0031965, GO:0042405, GO:0043231, GO:0044614, GO:0044615, GO:0106068, GO:0003723, GO:0005096, GO:0005515, GO:0019789, GO:0031267, GO:0046872, GO:…
	MI	RHAG					GO:0006873, GO:0015670, GO:0015701, GO:0035378, GO:0048821, GO:0060586, GO:0072488, GO:0072488, GO:0072488, GO:0072488, GO:0097272, GO:0098662, GO:0005886, GO:0005886, GO:0005887, GO:0016020, GO:0005515, GO:0008519, GO:0008519, GO:0008519, GO:0008519, GO:0022840, GO:0030506, GO:0035379
	MI	SARM1					GO:0007165, GO:0007399, GO:0009749, GO:0019677, GO:0030154, GO:0034128, GO:0042981, GO:0045087, GO:0048678, GO:0048814, GO:1901214, GO:1901214, GO:1901216, GO:0005737, GO:0005739, GO:0005829, GO:0005874, GO:0030424, GO:0030425, GO:0030425, GO:0031315, GO:0045202, GO:0003953, GO:0005515, GO:0035591, GO:0050135, GO:0061809
	MI	SLC17A7			hsa:57030	hsa04721, hsa04723, hsa04724, hsa05033	GO:0003407, GO:0006811, GO:0006817, GO:0006820, GO:0006836, GO:0007420, GO:0015813, GO:0035249, GO:0035725, GO:0050803, GO:0098700, GO:1900242, GO:0005886, GO:0016021, GO:0016021, GO:0030285, GO:0030672, GO:0043005, GO:0048786, GO:0060076, GO:0060203, GO:0005313, GO:0005313, GO:0005326, GO:0005436, GO:0015319, GO:0022857
CKD	MI	SLC25A13					GO:0006094, GO:0006754, GO:0006810, GO:0006839, GO:0009066, GO:0015810, GO:0015810, GO:0015813, GO:0015813, GO:0043490, GO:0043490, GO:0045333, GO:0051592, GO:0070778, GO:0005739, GO:0005743, GO:0005743, GO:0005887, GO:0005313, GO:0005313, GO:0005509, GO:0015172, GO:0015183, GO:0015183, GO:0022857, GO:0042802
	MI	SLC6A5			hsa:9152	hsa04721	GO:0001504, GO:0007268, GO:0035725, GO:0060012, GO:0060012, GO:1903804, GO:1903804, GO:0005768, GO:0005886, GO:0005886, GO:0005887, GO:0016021, GO:0031045, GO:0098690, GO:0099056, GO:0015375, GO:0015375, GO:0015375, GO:0046872
CKD	MI	SPAG8					GO:0007049, GO:0007283, GO:0007338, GO:0008150, GO:0030154, GO:0032092, GO:0045944, GO:0001669, GO:0005634, GO:0005737, GO:0005819, GO:0016020, GO:0003674, GO:0005515, GO:0008017
	MI	SPAST					GO:0000281, GO:0001578, GO:0006888, GO:0007084, GO:0007409, GO:0008089, GO:0008152, GO:0010458, GO:0019896, GO:0031117, GO:0031468, GO:0032467, GO:0032506, GO:0034214, GO:0051013, GO:0051013, GO:0051013, GO:0051228, GO:0051260, GO:0061640, GO:0090148, GO:0005634, GO:0005654, GO:0005737, GO:0005768, GO:0005783, GO:0005789, GO:0005811, GO:0005813, GO:0005819, GO:0005829, GO:0005829, GO:0005874, GO:…
CKD	MI	SPATC1L	DOI:10.3892/mmr.2017.7334				GO:0007283, GO:0008150, GO:0008154, GO:0010739, GO:2000481, GO:0005575, GO:0005813, GO:0097224, GO:0003674, GO:0005515, GO:0034237
	MI	SPNS1					GO:0006869, GO:0055085, GO:0005743, GO:0005765, GO:0016020, GO:0016021, GO:0005215, GO:0005515, GO:0022857
	MI	STK26					GO:0006468, GO:0006468, GO:0006915, GO:0009267, GO:0030033, GO:0030336, GO:0042542, GO:0042981, GO:0046777, GO:1903205, GO:0005737, GO:0005794, GO:0005798, GO:0005829, GO:0005829, GO:0012506, GO:0016020, GO:0016324, GO:0048471, GO:0070062, GO:0071944, GO:0000287, GO:0004672, GO:0004672, GO:0004674, GO:0004712, GO:0005515, GO:0005524, GO:0042802, GO:0042803, GO:0106310
CKD	MI	SYN3					GO:0007269, GO:0032228, GO:0097091, GO:0008021, GO:0014069, GO:0030672, GO:0098850, GO:0098978, GO:0005524
CKD		THRSP	DOI:10.1155/2014/520281				GO:0006629, GO:0009617, GO:0010866, GO:0046890, GO:0046890, GO:0005654, GO:0005829, GO:0005829, GO:0005829, GO:0005515, GO:0042802, GO:0042803
CKD	MI	TRP-AGG2-6
CKD		UBE2D1	DOI:10.1155/2022/9463717		hsa:7321	hsa04120, hsa04141, hsa05131	GO:0000122, GO:0000209, GO:0000209, GO:0006511, GO:0006511, GO:0030514, GO:0031398, GO:0070936, GO:0070936, GO:1902916, GO:0000151, GO:0000151, GO:0005634, GO:0005654, GO:0005737, GO:0005829, GO:0032991, GO:0004842, GO:0004842, GO:0005515, GO:0005524, GO:0031625, GO:0061630, GO:0061631, GO:0061631
CKD	MI	UGGT1			hsa:56886	hsa04141	GO:0018279, GO:0051084, GO:0071712, GO:0097359, GO:1904380, GO:0005783, GO:0005783, GO:0005788, GO:0005793, GO:0032991, GO:0044322, GO:0070062, GO:0003980, GO:0003980, GO:0003980, GO:0005515, GO:0051082, GO:0051082
	MI	UROS			hsa:7390	hsa00860	GO:0006780, GO:0006780, GO:0006782, GO:0006783, GO:0006783, GO:0006783, GO:0006783, GO:0046677, GO:0070541, GO:0071243, GO:0071418, GO:0005739, GO:0005829, GO:0005829, GO:0004852, GO:0004852, GO:0004852, GO:0005542
	MI	UST			hsa:10090	hsa00532	GO:0006477, GO:0030010, GO:0030208, GO:0050770, GO:0000139, GO:0016021, GO:0008146, GO:0008146
CKD		ZDHHC13					GO:0018345, GO:0043123, GO:1903830, GO:0000139, GO:0000139, GO:0005783, GO:0016020, GO:0016021, GO:0030660, GO:0015095, GO:0016409, GO:0016409, GO:0019706
